# Captive rearing effects on the methylome of Atlantic salmon after oceanic migration: sex-specificity and intergenerational stability

**DOI:** 10.1101/2022.10.03.510655

**Authors:** Clare J. Venney, Raphaël Bouchard, Julien April, Eric Normandeau, Laurie Lecomte, Guillaume Côté, Louis Bernatchez

## Abstract

Captive rearing in salmon hatcheries can have considerable impacts on both fish phenotype and fitness within a single generation, even in the absence of genetic change. Evidence for hatchery-induced changes in DNA methylation is becoming abundant, though questions remain on the sex-specificity of these effects, their persistence until spawning, and potential for transmission to future generations. Here we performed whole genome methylation sequencing of fin tissue for 16 hatchery and 16 wild Atlantic salmon (*Salmo salar*) returning to spawn in the Rimouski River, Québec. We identified two cohorts of hatchery-reared salmon through methylation analysis, one of which was epigenetically similar to wild fish, suggesting that supplementation efforts may be able to minimize the epigenetic effects of hatchery rearing. We found considerable sex-specific effects of hatchery rearing, with few genomic regions being affected in both males and females. We also analysed the methylome of 32 F1 offspring from four groups (pure wild, pure hatchery origin, and reciprocal hybrids). We found that few epigenetic changes due to parental hatchery rearing persisted in the F1 offspring though the patterns of inheritance appear to be complex, involving nonadditive effects. Our results suggest that the epigenetic effects of hatchery rearing can be minimal in F0. There may also be minimal epigenetic inheritance and rapid loss of epigenetic changes associated with hatchery rearing. However, due to sex-specificity and nonadditive patterns of inheritance, methylation changes due to captive rearing are rather complex and the field would benefit from further research on minimizing the epigenetic effects of captive rearing in conservation efforts.
