## Supplementary material for "Captive rearing effects on the methylome of Atlantic salmon after oceanic migration: sex-specificity and intergenerational stability": Table S1

### Sheet: Sheet1
Table 1: Read and alignment counts and average coverage depth for whole-genome bisulfite sequencing data.
Sample	Raw fastq reads	Deduplicated bam reads	Alignment efficiency (%)	Average CpG coverage depth
ALE-1059	297953336	174960367	58.7207	9.25459
ALE-1078	284389020	166172062	58.4313	8.7987
ALE-1188	308942408	182377506	59.0328	9.55554
ALE-1196	294948394	175511658	59.5059	9.20565
ALE-1200	308629674	181653941	58.8582	9.46588
ALE-1244	399689178	236916324	59.2751	11.995
ALE-1645	286564648	169278013	59.0715	9.0928
ALE-165	334055890	196097322	58.702	10.1459
ALE-166	339652132	194423607	57.242	9.97211
ALE-1735	335604540	199187893	59.352	10.2736
ALE-184	275428128	165354474	60.0354	8.88553
ALE-1931	242804956	134829160	55.5298	7.55698
ALE-194	256868604	156638356	60.98	8.48419
ALE-2246	293891052	167347952	56.9422	8.89535
ALE-2351	272396576	154581911	56.7488	8.31182
ALE-241	250840204	152789233	60.911	8.47367
ALE-242	339557496	200687925	59.1028	10.4418
ALE-2478	348408546	204211186	58.6126	10.3018
ALE-254	383755016	207068225	53.9584	10.8897
ALE-2592	315757538	185121028	58.6276	9.54766
ALE-2823	340520324	195723648	57.4778	10.0334
ALE-2945	259430436	150275562	57.9252	8.2124
ALE-424	271921762	154604873	56.8564	8.40315
ALE-440	301754560	176719976	58.5641	9.36228
ALE-742	311992728	182168067	58.3886	9.55065
ALE-774	365042848	213088900	58.3737	10.6284
ALE-801	283245266	165359761	58.3804	8.79858
ALE-841	269121324	157333887	58.4621	8.54624
ALE-852	316933944	187693505	59.2216	9.92713
ALE-906	378989246	222648484	58.748	11.2196
ALE-920	313510866	186354621	59.4412	9.60203
ALE-95	353350080	207700223	58.7803	10.5946
SASA-10	317954642	184571004	58.0495	9.63957
SASA-102	286930618	166319028	57.9649	8.80811
SASA-110	286281204	162034354	56.5997	8.56342
SASA-120	216625476	121739288	56.198	7.0603
SASA-123	281191756	146706426	52.1731	8.05739
SASA-124	250005016	132078441	52.8303	7.24654
SASA-134	232588764	126452466	54.3674	7.32388
SASA-137	255409168	142478596	55.7844	7.73955
SASA-175	293041576	168786630	57.5982	9.0043
SASA-27	328973404	183080315	55.652	9.29058
SASA-3	253689728	144299462	56.8803	7.82014
SASA-31	271819964	153394966	56.4326	8.36474
SASA-317	285483214	164351981	57.5698	8.84767
SASA-321	259425276	147635341	56.9086	8.1425
SASA-351	322455466	183931298	57.0408	9.64468
SASA-380	292281538	166534166	56.9773	8.89062
SASA-398	284518536	165025669	58.0017	8.88424
SASA-40	380022148	217492667	57.2316	10.8743
SASA-44	251164778	145260295	57.8347	8.08287
SASA-46	326833174	185087441	56.6306	9.58315
SASA-5	364322988	205492247	56.4039	10.2688
SASA-52	314941918	175377996	55.6858	9.13209
SASA-55	315085684	177104069	56.2082	9.13614
SASA-61	335101194	184657509	55.105	9.53202
SASA-66	298665106	172941883	57.905	9.13642
SASA-70	263686928	145661767	55.2404	8.10182
SASA-71	294541684	168065094	57.0599	9.12676
SASA-73	355247246	201564705	56.7393	10.4395
SASA-81	250622326	141921628	56.6277	7.98006
SASA-82	313190214	184731862	58.9839	9.55797
SASA-84	279842688	158191233	56.5286	8.46256
SASA-95	275910104	154310895	55.928	8.12553
