## Supplementary material for "Captive rearing effects on the methylome of Atlantic salmon after oceanic migration: sex-specificity and intergenerational stability": Table S4

### Sheet: DSS_results_parents_hatchery_no
Table S4: GO enrichment results for the top 400 DMRs between hatchery "normal" and wild salmon.
# GO	NS	enrichment	name	ratio_in_study	ratio_in_pop	p_uncorrected	depth	study_count	p_bonferroni	p_sidak	p_holm	p_fdr_bh	study_items
...GO:0050794	BP	e	regulation of cellular process	425/643	56046/112897	3.7923e-17	3	425	5.62891e-13	5.487e-13	5.6274e-13	1.12578e-13	NM_001123543.1, NM_001130856.1, NM_001139524.1, NM_001139525.1, NM_001139529.1, NM_001139531.1, NM_001139539.1, NM_001139541.1, NM_001139550.1, NM_001139552.1, NM_001139553.1, NM_001139557.1, NM_001139558.1, NM_001139559.1, NM_001139570.1, NM_001139571.1, NM_001139580.1, NM_001139582.1, NM_001139863.1, NM_001139986.1, NM_001140063.1, NM_001140145.1, NM_001140209.1, NM_001140231.1, NM_001140380.1,…
...GO:0003002	BP	e	regionalization	42/643	1621/112897	9.54848e-16	3	42	1.41728e-11	1.38155e-11	1.41671e-11	2.02469e-12	NM_001139529.1, NM_001139539.1, NM_001139559.1, NM_001139580.1, NM_001139863.1, NM_001140231.1, NM_001141372.1, NM_001141623.1, NM_001141626.1, NM_001141668.1, NM_001141669.1, NM_001141674.1, XM_014128838.2, XM_014132286.2, XM_014135349.2, XM_014135571.2, XM_014135582.2, XM_014143616.2, XM_014147056.2, XM_014150691.2, XM_014154253.2, XM_014160845.2, XM_014172372.2, XM_014172917.1, XM_014172921.2,…
...GO:0009887	BP	e	animal organ morphogenesis	52/643	2880/112897	5.85154e-13	3	52	8.68544e-09	8.46646e-09	8.67549e-09	4.82524e-10	NM_001139559.1, NM_001141372.1, NM_001141623.1, NM_001141626.1, NM_001141668.1, NM_001141669.1, XM_014130820.2, XM_014135571.2, XM_014135582.2, XM_014135616.2, XM_014137465.2, XM_014141733.2, XM_014145172.2, XM_014145466.2, XM_014150253.2, XM_014154253.2, XM_014159688.2, XM_014160239.2, XM_014161609.2, XM_014164015.2, XM_014164064.2, XM_014166829.2, XM_014169426.2, XM_014170925.2, XM_014171045.2,…
...GO:0019222	BP	e	regulation of metabolic process	271/643	32867/112897	1.72683e-12	3	271	2.56314e-08	2.49852e-08	2.55969e-08	1.22054e-09	NM_001123543.1, NM_001130856.1, NM_001139524.1, NM_001139525.1, NM_001139529.1, NM_001139531.1, NM_001139539.1, NM_001139541.1, NM_001139550.1, NM_001139552.1, NM_001139553.1, NM_001139557.1, NM_001139558.1, NM_001139559.1, NM_001139570.1, NM_001139571.1, NM_001139580.1, NM_001139582.1, NM_001139863.1, NM_001139986.1, NM_001140209.1, NM_001140231.1, NM_001140380.1, NM_001140973.2, NM_001141133.1,…
...GO:0048598	BP	e	embryonic morphogenesis	45/643	2645/112897	1.49371e-10	3	45	2.21711e-06	2.16121e-06	2.21307e-06	7.91824e-08	NM_001139539.1, NM_001139541.1, NM_001139559.1, NM_001139986.1, NM_001140063.1, NM_001140231.1, NM_001141372.1, NM_001141623.1, NM_001141626.1, NM_001141668.1, NM_001141669.1, XM_014135349.2, XM_014135538.2, XM_014135571.2, XM_014135582.2, XM_014135616.2, XM_014143616.2, XM_014145466.2, XM_014149761.2, XM_014153315.2, XM_014159688.2, XM_014160845.2, XM_014161609.2, XM_014164019.2, XM_014164049.2,…
...GO:0048513	BP	e	animal organ development	83/643	8012/112897	1.76737e-07	3	83	0.00262331	0.00255717	0.00261747	7.71561e-05	NM_001139541.1, NM_001139559.1, NM_001139863.1, NM_001140231.1, NM_001141372.1, XM_014124434.2, XM_014126888.2, XM_014135349.2, XM_014135538.2, XM_014135582.2, XM_014135616.2, XM_014137194.2, XM_014137465.2, XM_014137804.2, XM_014138202.2, XM_014141733.2, XM_014142120.2, XM_014143616.2, XM_014145172.2, XM_014145466.2, XM_014145901.2, XM_014149761.2, XM_014154140.2, XM_014154253.2, XM_014154878.2,…
...GO:0048468	BP	e	cell development	48/643	4012/112897	1.83927e-06	3	48	0.0273003	0.026612	0.0272267	0.000665861	NM_001140231.1, XM_014126570.2, XM_014135582.2, XM_014137188.2, XM_014137194.2, XM_014137419.2, XM_014137465.2, XM_014138081.1, XM_014138084.2, XM_014138194.2, XM_014143616.2, XM_014144875.2, XM_014145172.2, XM_014145666.2, XM_014145901.2, XM_014150253.2, XM_014160239.2, XM_014160845.2, XM_014161609.2, XM_014163107.2, XM_014163110.2, XM_014164015.2, XM_014164049.2, XM_014164298.2, XM_014168817.2,…
...GO:0030154	BP	e	cell differentiation	100/643	10904/112897	2.35744e-06	3	100	0.0349915	0.0341093	0.0348948	0.000833131	NM_001139559.1, NM_001139863.1, NM_001139986.1, NM_001140231.1, NM_001141372.1, NM_001146509.1, XM_014124251.2, XM_014124434.2, XM_014125616.1, XM_014126888.2, XM_014133573.2, XM_014133578.2, XM_014135349.2, XM_014135582.2, XM_014135616.2, XM_014137465.2, XM_014138084.2, XM_014138865.2, XM_014141731.2, XM_014142120.2, XM_014142530.2, XM_014143616.2, XM_014144875.2, XM_014145466.2, XM_014145471.2,…
....GO:0031323	BP	e	regulation of cellular metabolic process	246/643	27894/112897	3.1969e-14	4	246	4.74516e-10	4.62553e-10	4.74196e-10	4.31378e-11	NM_001123543.1, NM_001130856.1, NM_001139524.1, NM_001139525.1, NM_001139529.1, NM_001139531.1, NM_001139539.1, NM_001139541.1, NM_001139550.1, NM_001139552.1, NM_001139553.1, NM_001139557.1, NM_001139558.1, NM_001139559.1, NM_001139570.1, NM_001139571.1, NM_001139580.1, NM_001139582.1, NM_001139863.1, NM_001139986.1, NM_001140209.1, NM_001140231.1, NM_001140380.1, NM_001140973.2, NM_001141372.1,…
....GO:0009952	BP	e	anterior/posterior pattern specification	31/643	1009/112897	7.36789e-14	4	31	1.09362e-09	1.06604e-09	1.09258e-09	7.29077e-11	NM_001139529.1, NM_001139539.1, NM_001139559.1, NM_001139580.1, NM_001139863.1, NM_001140231.1, NM_001141372.1, NM_001141623.1, NM_001141626.1, NM_001141668.1, NM_001141669.1, NM_001141674.1, XM_014128838.2, XM_014132286.2, XM_014135571.2, XM_014143616.2, XM_014150691.2, XM_014154253.2, XM_014172917.1, XM_014172921.2, XM_014180925.2, XM_014184416.2, XM_014204483.2, XM_014206701.2, XM_014208367.2,…
....GO:0009889	BP	e	regulation of biosynthetic process	192/643	20298/112897	2.14343e-13	4	192	3.1815e-09	3.10129e-09	3.17807e-09	1.87147e-10	NM_001123543.1, NM_001130856.1, NM_001139524.1, NM_001139525.1, NM_001139529.1, NM_001139531.1, NM_001139539.1, NM_001139541.1, NM_001139550.1, NM_001139552.1, NM_001139553.1, NM_001139557.1, NM_001139558.1, NM_001139559.1, NM_001139570.1, NM_001139571.1, NM_001139580.1, NM_001139582.1, NM_001139863.1, NM_001139986.1, NM_001140209.1, NM_001140231.1, NM_001140380.1, NM_001140973.2, NM_001141372.1,…
....GO:0051171	BP	e	regulation of nitrogen compound metabolic process	235/643	27776/112897	1.47133e-11	4	235	2.1839e-07	2.12884e-07	2.18051e-07	9.09958e-09	NM_001123543.1, NM_001130856.1, NM_001139524.1, NM_001139525.1, NM_001139529.1, NM_001139531.1, NM_001139539.1, NM_001139541.1, NM_001139550.1, NM_001139552.1, NM_001139553.1, NM_001139557.1, NM_001139558.1, NM_001139559.1, NM_001139570.1, NM_001139571.1, NM_001139580.1, NM_001139582.1, NM_001139863.1, NM_001139986.1, NM_001140209.1, NM_001140231.1, NM_001140380.1, NM_001140973.2, NM_001141133.1,…
....GO:0080090	BP	e	regulation of primary metabolic process	238/643	28454/112897	3.03035e-11	4	238	4.49794e-07	4.38454e-07	4.49067e-07	1.79918e-08	NM_001123543.1, NM_001130856.1, NM_001139524.1, NM_001139525.1, NM_001139529.1, NM_001139531.1, NM_001139539.1, NM_001139541.1, NM_001139550.1, NM_001139552.1, NM_001139553.1, NM_001139557.1, NM_001139558.1, NM_001139559.1, NM_001139570.1, NM_001139571.1, NM_001139580.1, NM_001139582.1, NM_001139863.1, NM_001139986.1, NM_001140209.1, NM_001140231.1, NM_001140380.1, NM_001140973.2, NM_001141133.1,…
....GO:0060255	BP	e	regulation of macromolecule metabolic process	250/643	30715/112897	1.22361e-10	4	250	1.8162e-06	1.77041e-06	1.81314e-06	6.98539e-08	NM_001123543.1, NM_001130856.1, NM_001139524.1, NM_001139525.1, NM_001139529.1, NM_001139531.1, NM_001139539.1, NM_001139541.1, NM_001139550.1, NM_001139552.1, NM_001139553.1, NM_001139557.1, NM_001139558.1, NM_001139559.1, NM_001139570.1, NM_001139571.1, NM_001139580.1, NM_001139582.1, NM_001139863.1, NM_001139986.1, NM_001140209.1, NM_001140231.1, NM_001140380.1, NM_001140973.2, NM_001141133.1,…
....GO:0048562	BP	e	embryonic organ morphogenesis	20/643	765/112897	2.87099e-08	4	20	0.000426141	0.000415397	0.000425251	1.33169e-05	NM_001139559.1, NM_001141372.1, NM_001141623.1, NM_001141626.1, NM_001141668.1, NM_001141669.1, XM_014135571.2, XM_014145466.2, XM_014159688.2, XM_014161609.2, XM_014166829.2, XM_014170925.2, XM_014172917.1, XM_014172921.2, XM_014177336.2, XM_014181053.2, XM_014205218.2, XM_045701066.1, XM_045719482.1, XR_006762413.1
....GO:0048705	BP	e	skeletal system morphogenesis	18/643	629/112897	3.68436e-08	4	18	0.000546869	0.000533082	0.00054569	1.65718e-05	NM_001139559.1, NM_001141372.1, NM_001141623.1, NM_001141626.1, NM_001141668.1, NM_001141669.1, XM_014135571.2, XM_014145466.2, XM_014159688.2, XM_014164015.2, XM_014166829.2, XM_014172917.1, XM_014172921.2, XM_014177336.2, XM_014181053.2, XM_014205218.2, XM_045719482.1, XR_006762413.1
....GO:0009059	BP	e	macromolecule biosynthetic process	43/643	3147/112897	2.08306e-07	4	43	0.00309189	0.00301394	0.00308481	8.83397e-05	NM_001139526.1, NM_001139540.1, NM_001139566.1, NM_001139572.1, NM_001140209.1, NM_001141133.1, NM_001141623.1, NM_001141626.1, NM_001141669.1, NM_001146509.1, NM_001279117.1, XM_014133573.2, XM_014133578.2, XM_014135349.2, XM_014135616.2, XM_014136507.2, XM_014136509.2, XM_014139580.2, XM_014141519.2, XM_014141733.2, XM_014142340.2, XM_014145665.2, XM_014156841.2, XM_014162187.2, XM_014177332.2,…
.....GO:0031326	BP	e	regulation of cellular biosynthetic process	190/643	20005/112897	1.66715e-13	5	190	2.47455e-09	2.41216e-09	2.47205e-09	1.54659e-10	NM_001123543.1, NM_001130856.1, NM_001139524.1, NM_001139525.1, NM_001139529.1, NM_001139531.1, NM_001139539.1, NM_001139541.1, NM_001139550.1, NM_001139552.1, NM_001139553.1, NM_001139557.1, NM_001139558.1, NM_001139559.1, NM_001139570.1, NM_001139571.1, NM_001139580.1, NM_001139582.1, NM_001139863.1, NM_001139986.1, NM_001140209.1, NM_001140231.1, NM_001140380.1, NM_001140973.2, NM_001141372.1,…
.....GO:0010556	BP	e	regulation of macromolecule biosynthetic process	184/643	19544/112897	1.4814e-12	5	184	2.19884e-08	2.1434e-08	2.19602e-08	1.09942e-09	NM_001123543.1, NM_001130856.1, NM_001139524.1, NM_001139525.1, NM_001139529.1, NM_001139531.1, NM_001139539.1, NM_001139541.1, NM_001139550.1, NM_001139552.1, NM_001139553.1, NM_001139557.1, NM_001139558.1, NM_001139559.1, NM_001139570.1, NM_001139571.1, NM_001139580.1, NM_001139582.1, NM_001139863.1, NM_001139986.1, NM_001140209.1, NM_001140231.1, NM_001140380.1, NM_001140973.2, NM_001141372.1,…
.....GO:0019219	BP	e	regulation of nucleobase-containing compound metabolic process	190/643	20503/112897	1.88183e-12	5	190	2.79321e-08	2.72278e-08	2.78926e-08	1.26964e-09	NM_001123543.1, NM_001130856.1, NM_001139524.1, NM_001139525.1, NM_001139529.1, NM_001139531.1, NM_001139539.1, NM_001139541.1, NM_001139550.1, NM_001139552.1, NM_001139553.1, NM_001139557.1, NM_001139558.1, NM_001139559.1, NM_001139570.1, NM_001139571.1, NM_001139580.1, NM_001139582.1, NM_001139863.1, NM_001139986.1, NM_001140209.1, NM_001140231.1, NM_001140380.1, NM_001140973.2, NM_001141372.1,…
.....GO:0010468	BP	e	regulation of gene expression	211/643	24839/112897	2.30194e-10	5	211	3.41677e-06	3.33062e-06	3.41032e-06	1.1782e-07	NM_001123543.1, NM_001130856.1, NM_001139524.1, NM_001139525.1, NM_001139529.1, NM_001139531.1, NM_001139539.1, NM_001139541.1, NM_001139550.1, NM_001139552.1, NM_001139553.1, NM_001139557.1, NM_001139558.1, NM_001139559.1, NM_001139570.1, NM_001139571.1, NM_001139580.1, NM_001139582.1, NM_001139863.1, NM_001139986.1, NM_001140209.1, NM_001140231.1, NM_001140380.1, NM_001140973.2, NM_001141372.1,…
.....GO:0048704	BP	e	embryonic skeletal system morphogenesis	17/643	468/112897	2.75959e-09	5	17	4.09606e-05	3.99279e-05	4.08805e-05	1.36535e-06	NM_001139559.1, NM_001141372.1, NM_001141623.1, NM_001141626.1, NM_001141668.1, NM_001141669.1, XM_014135571.2, XM_014145466.2, XM_014159688.2, XM_014166829.2, XM_014172917.1, XM_014172921.2, XM_014177336.2, XM_014181053.2, XM_014205218.2, XM_045719482.1, XR_006762413.1
.....GO:0035138	BP	e	pectoral fin morphogenesis	5/643	39/112897	2.89464e-06	5	5	0.0429651	0.0418819	0.0428435	0.000999189	NM_001139541.1, XM_014135538.2, XM_014135616.2, XM_014164019.2, XM_014173300.2
.....GO:0051252	BP	e	regulation of RNA metabolic process	183/643	19313/112897	7.99936e-13	6	183	1.18735e-08	1.15741e-08	1.18591e-08	6.24919e-10	NM_001123543.1, NM_001130856.1, NM_001139524.1, NM_001139525.1, NM_001139529.1, NM_001139531.1, NM_001139539.1, NM_001139541.1, NM_001139550.1, NM_001139552.1, NM_001139553.1, NM_001139557.1, NM_001139558.1, NM_001139559.1, NM_001139570.1, NM_001139571.1, NM_001139580.1, NM_001139582.1, NM_001139863.1, NM_001139986.1, NM_001140209.1, NM_001140231.1, NM_001140380.1, NM_001140973.2, NM_001141372.1,…
......GO:1902869	BP	e	regulation of amacrine cell differentiation	4/643	11/112897	3.33274e-07	6	4	0.00494679	0.00482207	0.00493513	0.000133697	XM_014164049.2, XM_014164051.2, XM_014173268.2, XM_014173270.2
.....GO:0035118	BP	e	embryonic pectoral fin morphogenesis	5/643	32/112897	1.0463e-06	6	5	0.0155303	0.0151387	0.0154905	0.000398213	NM_001139541.1, XM_014135538.2, XM_014135616.2, XM_014164019.2, XM_014173300.2
......GO:2001141	BP	e	regulation of RNA biosynthetic process	174/643	17483/112897	5.2714e-14	7	174	7.82433e-10	7.62707e-10	7.81748e-10	5.58881e-11	NM_001123543.1, NM_001130856.1, NM_001139524.1, NM_001139525.1, NM_001139529.1, NM_001139531.1, NM_001139539.1, NM_001139541.1, NM_001139550.1, NM_001139552.1, NM_001139553.1, NM_001139557.1, NM_001139558.1, NM_001139559.1, NM_001139570.1, NM_001139571.1, NM_001139580.1, NM_001139582.1, NM_001139863.1, NM_001139986.1, NM_001140209.1, NM_001140231.1, NM_001140380.1, NM_001140973.2, NM_001141372.1,…
.......GO:1902871	BP	e	positive regulation of amacrine cell differentiation	4/643	6/112897	1.54963e-08	7	4	0.000230011	0.000224212	0.000229546	7.41971e-06	XM_014164049.2, XM_014164051.2, XM_014173268.2, XM_014173270.2
.....GO:0046533	BP	e	negative regulation of photoreceptor cell differentiation	4/643	11/112897	3.33274e-07	7	4	0.00494679	0.00482207	0.00493513	0.000133697	XM_014164049.2, XM_014164051.2, XM_014173268.2, XM_014173270.2
.......GO:1903506	BP	e	regulation of nucleic acid-templated transcription	174/643	17467/112897	5.07575e-14	8	174	7.53394e-10	7.34399e-10	7.52785e-10	5.58881e-11	NM_001123543.1, NM_001130856.1, NM_001139524.1, NM_001139525.1, NM_001139529.1, NM_001139531.1, NM_001139539.1, NM_001139541.1, NM_001139550.1, NM_001139552.1, NM_001139553.1, NM_001139557.1, NM_001139558.1, NM_001139559.1, NM_001139570.1, NM_001139571.1, NM_001139580.1, NM_001139582.1, NM_001139863.1, NM_001139986.1, NM_001140209.1, NM_001140231.1, NM_001140380.1, NM_001140973.2, NM_001141372.1,…
......GO:0006355	BP	e	regulation of transcription, DNA-templated	174/643	17439/112897	4.80606e-14	9	174	7.13364e-10	6.95379e-10	7.12835e-10	5.58881e-11	NM_001123543.1, NM_001130856.1, NM_001139524.1, NM_001139525.1, NM_001139529.1, NM_001139531.1, NM_001139539.1, NM_001139541.1, NM_001139550.1, NM_001139552.1, NM_001139553.1, NM_001139557.1, NM_001139558.1, NM_001139559.1, NM_001139570.1, NM_001139571.1, NM_001139580.1, NM_001139582.1, NM_001139863.1, NM_001139986.1, NM_001140209.1, NM_001140231.1, NM_001140380.1, NM_001140973.2, NM_001141372.1,…
.......GO:0006357	BP	e	regulation of transcription by RNA polymerase II	148/643	13064/112897	2.64961e-16	10	148	3.93281e-12	3.83366e-12	3.93149e-12	6.55468e-13	NM_001123543.1, NM_001130856.1, NM_001139524.1, NM_001139525.1, NM_001139529.1, NM_001139531.1, NM_001139539.1, NM_001139541.1, NM_001139550.1, NM_001139552.1, NM_001139553.1, NM_001139557.1, NM_001139558.1, NM_001139559.1, NM_001139570.1, NM_001139571.1, NM_001139580.1, NM_001139582.1, NM_001139863.1, NM_001139986.1, NM_001140209.1, NM_001140231.1, NM_001140973.2, NM_001141372.1, NM_001141623.1,…
...GO:0043227	CC	e	membrane-bounded organelle	382/643	50303/112897	3.74638e-14	3	382	7.57892e-11	7.38792e-11	7.57142e-11	2.52631e-11	NM_001123543.1, NM_001130856.1, NM_001139524.1, NM_001139525.1, NM_001139526.1, NM_001139529.1, NM_001139531.1, NM_001139539.1, NM_001139540.1, NM_001139541.1, NM_001139550.1, NM_001139552.1, NM_001139553.1, NM_001139555.1, NM_001139557.1, NM_001139558.1, NM_001139559.1, NM_001139566.1, NM_001139570.1, NM_001139571.1, NM_001139572.1, NM_001139580.1, NM_001139582.1, NM_001139863.1, NM_001140142.1,…
...GO:0043229	CC	e	intracellular organelle	379/643	53880/112897	1.31438e-08	3	379	2.65899e-05	2.59198e-05	2.6511e-05	3.79855e-06	NM_001123543.1, NM_001130856.1, NM_001139524.1, NM_001139525.1, NM_001139526.1, NM_001139529.1, NM_001139531.1, NM_001139539.1, NM_001139540.1, NM_001139541.1, NM_001139550.1, NM_001139552.1, NM_001139553.1, NM_001139555.1, NM_001139557.1, NM_001139558.1, NM_001139559.1, NM_001139566.1, NM_001139570.1, NM_001139571.1, NM_001139572.1, NM_001139580.1, NM_001139582.1, NM_001139863.1, NM_001140142.1,…
....GO:0043231	CC	e	intracellular membrane-bounded organelle	350/643	46967/112897	6.35851e-11	4	350	1.28633e-07	1.25391e-07	1.28442e-07	3.21581e-08	NM_001123543.1, NM_001130856.1, NM_001139524.1, NM_001139525.1, NM_001139526.1, NM_001139529.1, NM_001139531.1, NM_001139539.1, NM_001139540.1, NM_001139541.1, NM_001139550.1, NM_001139552.1, NM_001139553.1, NM_001139555.1, NM_001139557.1, NM_001139558.1, NM_001139559.1, NM_001139566.1, NM_001139570.1, NM_001139571.1, NM_001139572.1, NM_001139580.1, NM_001139582.1, NM_001139863.1, NM_001140142.1,…
.....GO:0005634	CC	e	nucleus	243/643	29494/112897	9.21754e-11	5	243	1.86471e-07	1.81771e-07	1.86102e-07	3.72942e-08	NM_001123543.1, NM_001130856.1, NM_001139524.1, NM_001139525.1, NM_001139526.1, NM_001139529.1, NM_001139531.1, NM_001139539.1, NM_001139540.1, NM_001139541.1, NM_001139550.1, NM_001139552.1, NM_001139553.1, NM_001139555.1, NM_001139557.1, NM_001139558.1, NM_001139559.1, NM_001139566.1, NM_001139570.1, NM_001139571.1, NM_001139572.1, NM_001139580.1, NM_001139582.1, NM_001139863.1, NM_001140209.1,…
...GO:0000981	MF	e	DNA-binding transcription factor activity, RNA polymerase II-specific	116/643	7309/112897	1.52334e-23	3	116	7.05612e-20	6.87825e-20	7.05612e-20	3.99631e-20	NM_001123543.1, NM_001130856.1, NM_001139524.1, NM_001139525.1, NM_001139526.1, NM_001139529.1, NM_001139531.1, NM_001139539.1, NM_001139540.1, NM_001139541.1, NM_001139550.1, NM_001139552.1, NM_001139553.1, NM_001139555.1, NM_001139557.1, NM_001139558.1, NM_001139559.1, NM_001139566.1, NM_001139570.1, NM_001139571.1, NM_001139572.1, NM_001139580.1, NM_001139582.1, NM_001139863.1, NM_001140231.1,…
...GO:0003676	MF	e	nucleic acid binding	187/643	20671/112897	2.86124e-11	3	187	1.32533e-07	1.29192e-07	1.32132e-07	8.8355e-09	NM_001123543.1, NM_001130856.1, NM_001139524.1, NM_001139525.1, NM_001139526.1, NM_001139529.1, NM_001139531.1, NM_001139539.1, NM_001139540.1, NM_001139541.1, NM_001139550.1, NM_001139552.1, NM_001139553.1, NM_001139555.1, NM_001139557.1, NM_001139558.1, NM_001139559.1, NM_001139566.1, NM_001139570.1, NM_001139571.1, NM_001139572.1, NM_001139580.1, NM_001139582.1, NM_001139863.1, NM_001140209.1,…
....GO:0001067	MF	e	transcription regulatory region nucleic acid binding	110/643	7905/112897	4.60258e-18	4	110	2.13191e-14	2.07817e-14	2.12823e-14	2.36879e-15	NM_001123543.1, NM_001130856.1, NM_001139524.1, NM_001139525.1, NM_001139529.1, NM_001139531.1, NM_001139539.1, NM_001139541.1, NM_001139552.1, NM_001139553.1, NM_001139557.1, NM_001139558.1, NM_001139559.1, NM_001139570.1, NM_001139571.1, NM_001139580.1, NM_001139582.1, NM_001139863.1, NM_001140209.1, NM_001140231.1, NM_001141372.1, NM_001141623.1, NM_001141626.1, NM_001141666.1, NM_001141668.1,…
....GO:0003677	MF	e	DNA binding	156/643	14496/112897	3.54541e-15	4	156	1.64223e-11	1.60084e-11	1.63798e-11	1.26326e-12	NM_001123543.1, NM_001130856.1, NM_001139524.1, NM_001139525.1, NM_001139526.1, NM_001139529.1, NM_001139531.1, NM_001139539.1, NM_001139540.1, NM_001139541.1, NM_001139550.1, NM_001139552.1, NM_001139553.1, NM_001139555.1, NM_001139557.1, NM_001139558.1, NM_001139559.1, NM_001139566.1, NM_001139570.1, NM_001139571.1, NM_001139572.1, NM_001139580.1, NM_001139582.1, NM_001139863.1, NM_001140209.1,…
.....GO:0003690	MF	e	double-stranded DNA binding	113/643	8485/112897	3.6498e-17	5	113	1.69059e-13	1.64797e-13	1.68694e-13	1.5369e-14	NM_001123543.1, NM_001130856.1, NM_001139524.1, NM_001139525.1, NM_001139529.1, NM_001139531.1, NM_001139539.1, NM_001139541.1, NM_001139552.1, NM_001139553.1, NM_001139557.1, NM_001139558.1, NM_001139559.1, NM_001139570.1, NM_001139571.1, NM_001139580.1, NM_001139582.1, NM_001139863.1, NM_001140209.1, NM_001140231.1, NM_001141372.1, NM_001141623.1, NM_001141626.1, NM_001141666.1, NM_001141668.1,…
.....GO:0043565	MF	e	sequence-specific DNA binding	117/643	8996/112897	7.32046e-17	5	117	3.39084e-13	3.30536e-13	3.38279e-13	2.8257e-14	NM_001123543.1, NM_001130856.1, NM_001139524.1, NM_001139525.1, NM_001139529.1, NM_001139531.1, NM_001139539.1, NM_001139541.1, NM_001139552.1, NM_001139553.1, NM_001139555.1, NM_001139557.1, NM_001139558.1, NM_001139559.1, NM_001139570.1, NM_001139571.1, NM_001139580.1, NM_001139582.1, NM_001139863.1, NM_001140209.1, NM_001140231.1, NM_001141372.1, NM_001141623.1, NM_001141626.1, NM_001141666.1,…
......GO:1990837	MF	e	sequence-specific double-stranded DNA binding	110/643	8099/112897	2.6047e-17	6	110	1.2065e-13	1.17608e-13	1.20415e-13	1.2065e-14	NM_001123543.1, NM_001130856.1, NM_001139524.1, NM_001139525.1, NM_001139529.1, NM_001139531.1, NM_001139539.1, NM_001139541.1, NM_001139552.1, NM_001139553.1, NM_001139557.1, NM_001139558.1, NM_001139559.1, NM_001139570.1, NM_001139571.1, NM_001139580.1, NM_001139582.1, NM_001139863.1, NM_001140209.1, NM_001140231.1, NM_001141372.1, NM_001141623.1, NM_001141626.1, NM_001141666.1, NM_001141668.1,…
.....GO:0000976	MF	e	transcription cis-regulatory region binding	110/643	7881/112897	3.78774e-18	7	110	1.75448e-14	1.71025e-14	1.75183e-14	2.1931e-15	NM_001123543.1, NM_001130856.1, NM_001139524.1, NM_001139525.1, NM_001139529.1, NM_001139531.1, NM_001139539.1, NM_001139541.1, NM_001139552.1, NM_001139553.1, NM_001139557.1, NM_001139558.1, NM_001139559.1, NM_001139570.1, NM_001139571.1, NM_001139580.1, NM_001139582.1, NM_001139863.1, NM_001140209.1, NM_001140231.1, NM_001141372.1, NM_001141623.1, NM_001141626.1, NM_001141666.1, NM_001141668.1,…
......GO:0000977	MF	e	RNA polymerase II transcription regulatory region sequence-specific DNA binding	106/643	7291/112897	1.15612e-18	8	106	5.35514e-15	5.22014e-15	5.34936e-15	8.92523e-16	NM_001123543.1, NM_001130856.1, NM_001139524.1, NM_001139525.1, NM_001139529.1, NM_001139531.1, NM_001139539.1, NM_001139541.1, NM_001139552.1, NM_001139553.1, NM_001139557.1, NM_001139558.1, NM_001139559.1, NM_001139570.1, NM_001139571.1, NM_001139580.1, NM_001139582.1, NM_001139863.1, NM_001140231.1, NM_001141372.1, NM_001141623.1, NM_001141626.1, NM_001141666.1, NM_001141668.1, NM_001141669.1,…
......GO:0000987	MF	e	cis-regulatory region sequence-specific DNA binding	95/643	6204/112897	3.02006e-18	8	95	1.39889e-14	1.36363e-14	1.39708e-14	1.99842e-15	NM_001123543.1, NM_001130856.1, NM_001139524.1, NM_001139525.1, NM_001139529.1, NM_001139531.1, NM_001139539.1, NM_001139552.1, NM_001139553.1, NM_001139557.1, NM_001139558.1, NM_001139559.1, NM_001139570.1, NM_001139571.1, NM_001139580.1, NM_001139582.1, NM_001139863.1, NM_001140231.1, NM_001141372.1, NM_001141623.1, NM_001141626.1, NM_001141666.1, NM_001141668.1, NM_001141669.1, NM_001141674.1,…
.......GO:0000978	MF	e	RNA polymerase II cis-regulatory region sequence-specific DNA binding	95/643	6111/112897	1.1392e-18	9	95	5.2768e-15	5.14378e-15	5.27224e-15	8.92523e-16	NM_001123543.1, NM_001130856.1, NM_001139524.1, NM_001139525.1, NM_001139529.1, NM_001139531.1, NM_001139539.1, NM_001139552.1, NM_001139553.1, NM_001139557.1, NM_001139558.1, NM_001139559.1, NM_001139570.1, NM_001139571.1, NM_001139580.1, NM_001139582.1, NM_001139863.1, NM_001140231.1, NM_001141372.1, NM_001141623.1, NM_001141626.1, NM_001141666.1, NM_001141668.1, NM_001141669.1, NM_001141674.1,…
