## Supplementary material for "Captive rearing effects on the methylome of Atlantic salmon after oceanic migration: sex-specificity and intergenerational stability": Table S7

### Sheet: DSS_results_parents_wildtypevsn
Table S7: GO enrichment results for the top 400 DMRs between hatchery "wildtype" and hatchery "normal" salmon.
# GO	NS	enrichment	name	ratio_in_study	ratio_in_pop	p_uncorrected	depth	study_count	p_bonferroni	p_sidak	p_holm	p_fdr_bh	study_items
...GO:0019222	BP	e	regulation of metabolic process	312/692	32867/112897	5.15e-19	3	312	7.64e-15	7.45e-15	7.63e-15	5.24e-16	NM_001130856.1, NM_001139524.1, NM_001139525.1, NM_001139529.1, NM_001139539.1, NM_001139541.1, NM_001139550.1, NM_001139552.1, NM_001139553.1, NM_001139557.1, NM_001139558.1, NM_001139559.1, NM_001139571.1, NM_001139575.1, NM_001139580.1, NM_001139581.1, NM_001139582.1, NM_001139628.1, NM_001140019.1, NM_001140910.1, NM_001141372.1, NM_001141623.1, NM_001141626.1, NM_001141666.1, NM_001141668.1,…
...GO:0050794	BP	e	regulation of cellular process	465/692	56046/112897	1.12e-20	3	465	1.66e-16	1.62e-16	1.66e-16	1.84e-17	NM_001130856.1, NM_001139524.1, NM_001139525.1, NM_001139529.1, NM_001139539.1, NM_001139541.1, NM_001139550.1, NM_001139552.1, NM_001139553.1, NM_001139557.1, NM_001139558.1, NM_001139559.1, NM_001139571.1, NM_001139575.1, NM_001139580.1, NM_001139581.1, NM_001139582.1, NM_001139628.1, NM_001140019.1, NM_001140192.1, NM_001140910.1, NM_001140923.1, NM_001141372.1, NM_001141623.1, NM_001141626.1,…
...GO:0003002	BP	e	regionalization	41/692	1621/112897	5.34e-14	3	41	7.93e-10	7.73e-10	7.92e-10	3.3e-11	NM_001139529.1, NM_001139539.1, NM_001139559.1, NM_001139575.1, NM_001139580.1, NM_001139581.1, NM_001140910.1, NM_001141372.1, NM_001141623.1, NM_001141626.1, NM_001141668.1, NM_001141669.1, NM_001141674.1, XM_014128838.2, XM_014132286.2, XM_014135571.2, XM_014135582.2, XM_014143514.2, XM_014154253.2, XM_014157694.2, XM_014160845.2, XM_014171867.2, XM_014172917.1, XM_014172921.2, XM_014177964.2,…
...GO:1901576	BP	e	organic substance biosynthetic process	79/692	7325/112897	1.29e-06	3	79	0.0190995	0.018618	0.0190339	0.000367298	NM_001139526.1, NM_001139540.1, NM_001139566.1, NM_001139572.1, NM_001139711.1, NM_001141387.1, NM_001141623.1, NM_001141626.1, NM_001141669.1, NM_001146509.1, NM_001146566.1, NM_001279117.1, XM_014123042.2, XM_014123516.2, XM_014123658.2, XM_014124497.2, XM_014133573.2, XM_014133578.2, XM_014135616.2, XM_014136507.2, XM_014136509.2, XM_014137676.2, XM_014138871.2, XM_014139607.2, XM_014141182.2,…
...GO:0048598	BP	e	embryonic morphogenesis	51/692	2645/112897	1.38e-12	3	51	2.05e-08	2e-08	2.05e-08	7.34e-10	NM_001139539.1, NM_001139541.1, NM_001139559.1, NM_001139581.1, NM_001141372.1, NM_001141623.1, NM_001141626.1, NM_001141668.1, NM_001141669.1, XM_014123516.2, XM_014130892.2, XM_014135538.2, XM_014135571.2, XM_014135582.2, XM_014135616.2, XM_014154004.2, XM_014157535.2, XM_014160845.2, XM_014162633.2, XM_014162635.2, XM_014164049.2, XM_014164051.2, XM_014164291.2, XM_014172917.1, XM_014172921.2,…
...GO:0030154	BP	e	cell differentiation	117/692	10904/112897	2.92e-09	3	117	4.34e-05	4.23e-05	4.33e-05	1.24e-06	NM_001139559.1, NM_001139628.1, NM_001141372.1, NM_001146509.1, NM_001173955.1, NM_001252364.1, XM_014124491.2, XM_014133573.2, XM_014133578.2, XM_014135582.2, XM_014135616.2, XM_014135684.2, XM_014137250.2, XM_014137465.2, XM_014137661.2, XM_014137665.2, XM_014138084.2, XM_014138865.2, XM_014141731.2, XM_014142120.2, XM_014143044.2, XM_014143514.2, XM_014149599.2, XM_014153431.2, XM_014154253.2,…
...GO:0009887	BP	e	animal organ morphogenesis	60/692	2880/112897	4.47e-16	3	60	6.63e-12	6.47e-12	6.62e-12	3.32e-13	NM_001139559.1, NM_001139581.1, NM_001141372.1, NM_001141623.1, NM_001141626.1, NM_001141668.1, NM_001141669.1, NM_001173793.1, XM_014123516.2, XM_014130892.2, XM_014135571.2, XM_014135582.2, XM_014135616.2, XM_014137465.2, XM_014141733.2, XM_014154253.2, XM_014157535.2, XM_014162635.2, XM_014164045.2, XM_014164064.2, XM_014164291.2, XM_014169426.2, XM_014171867.2, XM_014172917.1, XM_014172921.2,…
...GO:0048513	BP	e	animal organ development	90/692	8012/112897	4.06e-08	3	90	0.000602607	0.000587414	0.000601145	1.63e-05	NM_001139541.1, NM_001139559.1, NM_001139628.1, NM_001141372.1, XM_014123516.2, XM_014124497.2, XM_014132068.2, XM_014135538.2, XM_014135582.2, XM_014135616.2, XM_014135670.2, XM_014137465.2, XM_014138027.2, XM_014138748.2, XM_014141733.2, XM_014142120.2, XM_014143514.2, XM_014144270.2, XM_014149357.2, XM_014153431.2, XM_014154253.2, XM_014154444.2, XM_014154878.2, XM_014157535.2, XM_014157694.2,…
...GO:0001525	BP	e	angiogenesis	29/692	1774/112897	2.72e-06	3	29	0.0403643	0.0393466	0.0402202	0.000747487	NM_001139559.1, NM_001141372.1, XM_014124491.2, XM_014138081.1, XM_014145020.2, XM_014162635.2, XM_014162693.2, XM_014190808.2, XM_014191674.2, XM_014198771.2, XM_045692513.1, XM_045693546.1, XM_045694009.1, XM_045701809.1, XM_045703476.1, XM_045703554.1, XM_045703555.1, XM_045705124.1, XM_045708580.1, XM_045710231.1, XM_045711093.1, XM_045718507.1, XM_045718513.1, XM_045718523.1, XM_045722463.1,…
....GO:0048705	BP	e	skeletal system morphogenesis	25/692	629/112897	3.69e-13	4	25	5.48e-09	5.35e-09	5.47e-09	2.03e-10	NM_001139559.1, NM_001139581.1, NM_001141372.1, NM_001141623.1, NM_001141626.1, NM_001141668.1, NM_001141669.1, XM_014123516.2, XM_014135571.2, XM_014157535.2, XM_014162635.2, XM_014164291.2, XM_014172917.1, XM_014172921.2, XM_014174062.2, XM_014177336.2, XM_014189823.2, XM_014192406.2, XM_014210729.2, XM_014211928.2, XM_045719482.1, XM_045722533.1, XM_045724374.1, XR_006760696.1, XR_006762413.1
....GO:0080090	BP	e	regulation of primary metabolic process	266/692	28454/112897	1.8e-14	4	266	2.68e-10	2.61e-10	2.67e-10	1.22e-11	NM_001130856.1, NM_001139524.1, NM_001139525.1, NM_001139529.1, NM_001139539.1, NM_001139541.1, NM_001139550.1, NM_001139552.1, NM_001139553.1, NM_001139557.1, NM_001139558.1, NM_001139559.1, NM_001139571.1, NM_001139575.1, NM_001139580.1, NM_001139581.1, NM_001139582.1, NM_001139628.1, NM_001140019.1, NM_001140910.1, NM_001141372.1, NM_001141623.1, NM_001141626.1, NM_001141666.1, NM_001141668.1,…
....GO:0051171	BP	e	regulation of nitrogen compound metabolic process	265/692	27776/112897	1.29e-15	4	265	1.91e-11	1.87e-11	1.91e-11	9.11e-13	NM_001130856.1, NM_001139524.1, NM_001139525.1, NM_001139529.1, NM_001139539.1, NM_001139541.1, NM_001139550.1, NM_001139552.1, NM_001139553.1, NM_001139557.1, NM_001139558.1, NM_001139559.1, NM_001139571.1, NM_001139575.1, NM_001139580.1, NM_001139581.1, NM_001139582.1, NM_001139628.1, NM_001140019.1, NM_001140910.1, NM_001141372.1, NM_001141623.1, NM_001141626.1, NM_001141666.1, NM_001141668.1,…
....GO:0060255	BP	e	regulation of macromolecule metabolic process	289/692	30715/112897	1.43e-16	4	289	2.13e-12	2.07e-12	2.12e-12	1.12e-13	NM_001130856.1, NM_001139524.1, NM_001139525.1, NM_001139529.1, NM_001139539.1, NM_001139541.1, NM_001139550.1, NM_001139552.1, NM_001139553.1, NM_001139557.1, NM_001139558.1, NM_001139559.1, NM_001139571.1, NM_001139575.1, NM_001139580.1, NM_001139581.1, NM_001139582.1, NM_001139628.1, NM_001140019.1, NM_001140910.1, NM_001141372.1, NM_001141623.1, NM_001141626.1, NM_001141666.1, NM_001141668.1,…
....GO:0031323	BP	e	regulation of cellular metabolic process	276/692	27894/112897	1.26e-18	4	276	1.88e-14	1.83e-14	1.87e-14	1.04e-15	NM_001130856.1, NM_001139524.1, NM_001139525.1, NM_001139529.1, NM_001139539.1, NM_001139541.1, NM_001139550.1, NM_001139552.1, NM_001139553.1, NM_001139557.1, NM_001139558.1, NM_001139559.1, NM_001139571.1, NM_001139575.1, NM_001139580.1, NM_001139581.1, NM_001139582.1, NM_001139628.1, NM_001140019.1, NM_001140910.1, NM_001141372.1, NM_001141623.1, NM_001141626.1, NM_001141666.1, NM_001141668.1,…
....GO:0009889	BP	e	regulation of biosynthetic process	221/692	20298/112897	7.45e-19	4	221	1.11e-14	1.08e-14	1.1e-14	6.91e-16	NM_001130856.1, NM_001139524.1, NM_001139525.1, NM_001139529.1, NM_001139539.1, NM_001139541.1, NM_001139550.1, NM_001139552.1, NM_001139553.1, NM_001139557.1, NM_001139558.1, NM_001139559.1, NM_001139571.1, NM_001139575.1, NM_001139580.1, NM_001139581.1, NM_001139582.1, NM_001139628.1, NM_001140910.1, NM_001141372.1, NM_001141623.1, NM_001141626.1, NM_001141666.1, NM_001141668.1, NM_001141669.1,…
....GO:0009059	BP	e	macromolecule biosynthetic process	51/692	3147/112897	6.11e-10	4	51	9.07e-06	8.84e-06	9.05e-06	2.75e-07	NM_001139526.1, NM_001139540.1, NM_001139566.1, NM_001139572.1, NM_001141623.1, NM_001141626.1, NM_001141669.1, NM_001146509.1, NM_001146566.1, NM_001279117.1, XM_014123516.2, XM_014123658.2, XM_014124497.2, XM_014133573.2, XM_014133578.2, XM_014135616.2, XM_014136507.2, XM_014136509.2, XM_014137676.2, XM_014141519.2, XM_014141733.2, XM_014145320.2, XM_014161860.2, XM_014162187.2, XM_014173100.2,…
....GO:0048562	BP	e	embryonic organ morphogenesis	24/692	765/112897	1.41e-10	4	24	2.09e-06	2.04e-06	2.09e-06	6.74e-08	NM_001139559.1, NM_001139581.1, NM_001141372.1, NM_001141623.1, NM_001141626.1, NM_001141668.1, NM_001141669.1, XM_014123516.2, XM_014135571.2, XM_014157535.2, XM_014164291.2, XM_014172917.1, XM_014172921.2, XM_014174062.2, XM_014177336.2, XM_014189823.2, XM_014192406.2, XM_014210729.2, XM_014211928.2, XM_045701066.1, XM_045719482.1, XM_045722533.1, XM_045724374.1, XR_006762413.1
....GO:0009952	BP	e	anterior/posterior pattern specification	30/692	1009/112897	2.69e-12	4	30	3.99e-08	3.89e-08	3.98e-08	1.37e-09	NM_001139529.1, NM_001139539.1, NM_001139559.1, NM_001139575.1, NM_001139580.1, NM_001139581.1, NM_001140910.1, NM_001141372.1, NM_001141623.1, NM_001141626.1, NM_001141668.1, NM_001141669.1, NM_001141674.1, XM_014128838.2, XM_014132286.2, XM_014135571.2, XM_014154253.2, XM_014157694.2, XM_014171867.2, XM_014172917.1, XM_014172921.2, XM_014180398.2, XM_014180925.2, XM_014192406.2, XM_014204483.2,…
...GO:0009608	BP	e	response to symbiont	4/692	10/112897	2.85e-07	5	4	0.00423602	0.00412922	0.00422375	9.63e-05	XM_014198013.2, XM_014198014.2, XM_014198016.2, XM_014198018.2
.....GO:0019219	BP	e	regulation of nucleobase-containing compound metabolic process	222/692	20503/112897	1.05e-18	5	222	1.56e-14	1.52e-14	1.56e-14	9.17e-16	NM_001130856.1, NM_001139524.1, NM_001139525.1, NM_001139529.1, NM_001139539.1, NM_001139541.1, NM_001139550.1, NM_001139552.1, NM_001139553.1, NM_001139557.1, NM_001139558.1, NM_001139559.1, NM_001139571.1, NM_001139575.1, NM_001139580.1, NM_001139581.1, NM_001139582.1, NM_001139628.1, NM_001140019.1, NM_001140910.1, NM_001141372.1, NM_001141623.1, NM_001141626.1, NM_001141666.1, NM_001141668.1,…
.....GO:0010556	BP	e	regulation of macromolecule biosynthetic process	216/692	19544/112897	3.48e-19	5	216	5.17e-15	5.04e-15	5.16e-15	3.98e-16	NM_001130856.1, NM_001139524.1, NM_001139525.1, NM_001139529.1, NM_001139539.1, NM_001139541.1, NM_001139550.1, NM_001139552.1, NM_001139553.1, NM_001139557.1, NM_001139558.1, NM_001139559.1, NM_001139571.1, NM_001139575.1, NM_001139580.1, NM_001139581.1, NM_001139582.1, NM_001139628.1, NM_001140910.1, NM_001141372.1, NM_001141623.1, NM_001141626.1, NM_001141666.1, NM_001141668.1, NM_001141669.1,…
.....GO:0010468	BP	e	regulation of gene expression	256/692	24839/112897	3.44e-19	5	256	5.11e-15	4.98e-15	5.11e-15	3.98e-16	NM_001130856.1, NM_001139524.1, NM_001139525.1, NM_001139529.1, NM_001139539.1, NM_001139541.1, NM_001139550.1, NM_001139552.1, NM_001139553.1, NM_001139557.1, NM_001139558.1, NM_001139559.1, NM_001139571.1, NM_001139575.1, NM_001139580.1, NM_001139581.1, NM_001139582.1, NM_001139628.1, NM_001140019.1, NM_001140910.1, NM_001141372.1, NM_001141623.1, NM_001141626.1, NM_001141666.1, NM_001141668.1,…
.....GO:0031326	BP	e	regulation of cellular biosynthetic process	220/692	20005/112897	2.86e-19	5	220	4.24e-15	4.13e-15	4.24e-15	3.85e-16	NM_001130856.1, NM_001139524.1, NM_001139525.1, NM_001139529.1, NM_001139539.1, NM_001139541.1, NM_001139550.1, NM_001139552.1, NM_001139553.1, NM_001139557.1, NM_001139558.1, NM_001139559.1, NM_001139571.1, NM_001139575.1, NM_001139580.1, NM_001139581.1, NM_001139582.1, NM_001139628.1, NM_001140910.1, NM_001141372.1, NM_001141623.1, NM_001141626.1, NM_001141666.1, NM_001141668.1, NM_001141669.1,…
.....GO:0048704	BP	e	embryonic skeletal system morphogenesis	23/692	468/112897	4.12e-14	5	23	6.12e-10	5.97e-10	6.11e-10	2.66e-11	NM_001139559.1, NM_001139581.1, NM_001141372.1, NM_001141623.1, NM_001141626.1, NM_001141668.1, NM_001141669.1, XM_014123516.2, XM_014135571.2, XM_014157535.2, XM_014164291.2, XM_014172917.1, XM_014172921.2, XM_014174062.2, XM_014177336.2, XM_014189823.2, XM_014192406.2, XM_014210729.2, XM_014211928.2, XM_045719482.1, XM_045722533.1, XM_045724374.1, XR_006762413.1
....GO:0009609	BP	e	response to symbiotic bacterium	4/692	9/112897	1.72e-07	6	4	0.00255405	0.00248966	0.00254769	5.94e-05	XM_014198013.2, XM_014198014.2, XM_014198016.2, XM_014198018.2
.....GO:0051252	BP	e	regulation of RNA metabolic process	219/692	19313/112897	7.26e-21	6	219	1.08e-16	1.05e-16	1.08e-16	1.84e-17	NM_001130856.1, NM_001139524.1, NM_001139525.1, NM_001139529.1, NM_001139539.1, NM_001139541.1, NM_001139550.1, NM_001139552.1, NM_001139553.1, NM_001139557.1, NM_001139558.1, NM_001139559.1, NM_001139571.1, NM_001139575.1, NM_001139580.1, NM_001139581.1, NM_001139582.1, NM_001139628.1, NM_001140019.1, NM_001140910.1, NM_001141372.1, NM_001141623.1, NM_001141626.1, NM_001141666.1, NM_001141668.1,…
...GO:0060730	BP	e	regulation of intestinal epithelial structure maintenance	4/692	9/112897	1.72e-07	6	4	0.00255405	0.00248966	0.00254769	5.94e-05	XM_014198013.2, XM_014198014.2, XM_014198016.2, XM_014198018.2
......GO:1902869	BP	e	regulation of amacrine cell differentiation	4/692	11/112897	4.46e-07	6	4	0.00662419	0.00645718	0.00660455	0.000144004	XM_014164049.2, XM_014164051.2, XM_014173268.2, XM_014173270.2
......GO:0070715	BP	e	sodium-dependent organic cation transport	4/692	9/112897	1.72e-07	7	4	0.00255405	0.00248966	0.00254769	5.94e-05	XM_014198013.2, XM_014198014.2, XM_014198016.2, XM_014198018.2
.....GO:0032774	BP	e	RNA biosynthetic process	27/692	1509/112897	1.15e-06	7	27	0.0170055	0.0165767	0.0169482	0.00033344	NM_001139526.1, NM_001139540.1, NM_001139566.1, NM_001139572.1, NM_001141623.1, NM_001141626.1, NM_001141669.1, NM_001146566.1, XM_014123516.2, XM_014124497.2, XM_014133573.2, XM_014135616.2, XM_014136509.2, XM_014137676.2, XM_014173100.2, XM_014178328.2, XM_014192283.2, XM_014197716.2, XM_014200073.2, XM_014210730.2, XM_014211351.2, XM_045691115.1, XM_045699378.1, XM_045699574.1, XM_045707702.1,…
......GO:2001141	BP	e	regulation of RNA biosynthetic process	204/692	17483/112897	1.08e-20	7	204	1.61e-16	1.57e-16	1.61e-16	1.84e-17	NM_001130856.1, NM_001139524.1, NM_001139525.1, NM_001139529.1, NM_001139539.1, NM_001139541.1, NM_001139550.1, NM_001139552.1, NM_001139553.1, NM_001139557.1, NM_001139558.1, NM_001139559.1, NM_001139571.1, NM_001139575.1, NM_001139580.1, NM_001139581.1, NM_001139582.1, NM_001139628.1, NM_001140910.1, NM_001141372.1, NM_001141623.1, NM_001141626.1, NM_001141666.1, NM_001141668.1, NM_001141669.1,…
....GO:0060731	BP	e	positive regulation of intestinal epithelial structure maintenance	4/692	9/112897	1.72e-07	7	4	0.00255405	0.00248966	0.00254769	5.94e-05	XM_014198013.2, XM_014198014.2, XM_014198016.2, XM_014198018.2
.......GO:1902871	BP	e	positive regulation of amacrine cell differentiation	4/692	6/112897	2.08e-08	7	4	0.000308542	0.000300763	0.000307814	8.57e-06	XM_014164049.2, XM_014164051.2, XM_014173268.2, XM_014173270.2
.......GO:1902725	BP	e	negative regulation of satellite cell differentiation	4/692	13/112897	9.58e-07	7	4	0.014213	0.0138547	0.014167	0.00028426	XM_014189823.2, XM_014190808.2, XM_014210729.2, XM_045694009.1
.....GO:0046533	BP	e	negative regulation of photoreceptor cell differentiation	4/692	11/112897	4.46e-07	7	4	0.00662419	0.00645718	0.00660455	0.000144004	XM_014164049.2, XM_014164051.2, XM_014173268.2, XM_014173270.2
......GO:0015879	BP	e	carnitine transport	4/692	17/112897	3.13e-06	7	4	0.0463964	0.0452267	0.0462276	0.000843571	XM_014198013.2, XM_014198014.2, XM_014198016.2, XM_014198018.2
.......GO:1903506	BP	e	regulation of nucleic acid-templated transcription	204/692	17467/112897	1.01e-20	8	204	1.5e-16	1.46e-16	1.5e-16	1.84e-17	NM_001130856.1, NM_001139524.1, NM_001139525.1, NM_001139529.1, NM_001139539.1, NM_001139541.1, NM_001139550.1, NM_001139552.1, NM_001139553.1, NM_001139557.1, NM_001139558.1, NM_001139559.1, NM_001139571.1, NM_001139575.1, NM_001139580.1, NM_001139581.1, NM_001139582.1, NM_001139628.1, NM_001140910.1, NM_001141372.1, NM_001141623.1, NM_001141626.1, NM_001141666.1, NM_001141668.1, NM_001141669.1,…
......GO:0097659	BP	e	nucleic acid-templated transcription	25/692	1311/112897	9.27e-07	8	25	0.0137529	0.0134061	0.0137102	0.00028426	NM_001139526.1, NM_001139540.1, NM_001139566.1, NM_001139572.1, NM_001141623.1, NM_001141626.1, NM_001141669.1, XM_014123516.2, XM_014124497.2, XM_014133573.2, XM_014135616.2, XM_014136509.2, XM_014137676.2, XM_014173100.2, XM_014178328.2, XM_014192283.2, XM_014200073.2, XM_014210730.2, XM_014211351.2, XM_045691115.1, XM_045699378.1, XM_045699574.1, XM_045707702.1, XM_045713288.1, XM_045716134.1
.....GO:1902603	BP	e	carnitine transmembrane transport	4/692	13/112897	9.58e-07	8	4	0.014213	0.0138547	0.014167	0.00028426	XM_014198013.2, XM_014198014.2, XM_014198016.2, XM_014198018.2
.......GO:1900749	BP	e	(R)-carnitine transport	4/692	9/112897	1.72e-07	8	4	0.00255405	0.00248966	0.00254769	5.94e-05	XM_014198013.2, XM_014198014.2, XM_014198016.2, XM_014198018.2
.......GO:0006351	BP	e	transcription, DNA-templated	25/692	1311/112897	9.27e-07	9	25	0.0137529	0.0134061	0.0137102	0.00028426	NM_001139526.1, NM_001139540.1, NM_001139566.1, NM_001139572.1, NM_001141623.1, NM_001141626.1, NM_001141669.1, XM_014123516.2, XM_014124497.2, XM_014133573.2, XM_014135616.2, XM_014136509.2, XM_014137676.2, XM_014173100.2, XM_014178328.2, XM_014192283.2, XM_014200073.2, XM_014210730.2, XM_014211351.2, XM_045691115.1, XM_045699378.1, XM_045699574.1, XM_045707702.1, XM_045713288.1, XM_045716134.1
......GO:0006355	BP	e	regulation of transcription, DNA-templated	204/692	17439/112897	9e-21	9	204	1.34e-16	1.3e-16	1.34e-16	1.84e-17	NM_001130856.1, NM_001139524.1, NM_001139525.1, NM_001139529.1, NM_001139539.1, NM_001139541.1, NM_001139550.1, NM_001139552.1, NM_001139553.1, NM_001139557.1, NM_001139558.1, NM_001139559.1, NM_001139571.1, NM_001139575.1, NM_001139580.1, NM_001139581.1, NM_001139582.1, NM_001139628.1, NM_001140910.1, NM_001141372.1, NM_001141623.1, NM_001141626.1, NM_001141666.1, NM_001141668.1, NM_001141669.1,…
......GO:1902270	BP	e	(R)-carnitine transmembrane transport	4/692	9/112897	1.72e-07	9	4	0.00255405	0.00248966	0.00254769	5.94e-05	XM_014198013.2, XM_014198014.2, XM_014198016.2, XM_014198018.2
.......GO:0006357	BP	e	regulation of transcription by RNA polymerase II	170/692	13064/112897	1.58e-21	10	170	2.34e-17	2.28e-17	2.34e-17	5.86e-18	NM_001130856.1, NM_001139524.1, NM_001139525.1, NM_001139529.1, NM_001139539.1, NM_001139541.1, NM_001139550.1, NM_001139552.1, NM_001139553.1, NM_001139557.1, NM_001139558.1, NM_001139559.1, NM_001139571.1, NM_001139575.1, NM_001139580.1, NM_001139581.1, NM_001139582.1, NM_001139628.1, NM_001140910.1, NM_001141372.1, NM_001141623.1, NM_001141626.1, NM_001141666.1, NM_001141668.1, NM_001141669.1,…
...GO:0043227	CC	e	membrane-bounded organelle	414/692	50303/112897	6.75e-16	3	414	1.37e-12	1.33e-12	1.36e-12	4.55e-13	NM_001130856.1, NM_001139524.1, NM_001139525.1, NM_001139526.1, NM_001139529.1, NM_001139539.1, NM_001139540.1, NM_001139541.1, NM_001139550.1, NM_001139552.1, NM_001139553.1, NM_001139555.1, NM_001139557.1, NM_001139558.1, NM_001139559.1, NM_001139566.1, NM_001139571.1, NM_001139572.1, NM_001139575.1, NM_001139580.1, NM_001139581.1, NM_001139582.1, NM_001139628.1, NM_001140019.1, NM_001140066.1,…
...GO:0043229	CC	e	intracellular organelle	432/692	53880/112897	8.16e-15	3	432	1.65e-11	1.61e-11	1.65e-11	3.76e-12	NM_001130856.1, NM_001139524.1, NM_001139525.1, NM_001139526.1, NM_001139529.1, NM_001139539.1, NM_001139540.1, NM_001139541.1, NM_001139550.1, NM_001139552.1, NM_001139553.1, NM_001139555.1, NM_001139557.1, NM_001139558.1, NM_001139559.1, NM_001139566.1, NM_001139571.1, NM_001139572.1, NM_001139575.1, NM_001139580.1, NM_001139581.1, NM_001139582.1, NM_001139628.1, NM_001140019.1, NM_001140066.1,…
....GO:0043231	CC	e	intracellular membrane-bounded organelle	389/692	46967/112897	9.3e-15	4	389	1.88e-11	1.83e-11	1.88e-11	3.76e-12	NM_001130856.1, NM_001139524.1, NM_001139525.1, NM_001139526.1, NM_001139529.1, NM_001139539.1, NM_001139540.1, NM_001139541.1, NM_001139550.1, NM_001139552.1, NM_001139553.1, NM_001139555.1, NM_001139557.1, NM_001139558.1, NM_001139559.1, NM_001139566.1, NM_001139571.1, NM_001139572.1, NM_001139575.1, NM_001139580.1, NM_001139581.1, NM_001139582.1, NM_001139628.1, NM_001140019.1, NM_001140066.1,…
.....GO:0005634	CC	e	nucleus	269/692	29494/112897	2.05e-13	5	269	4.14e-10	4.04e-10	4.13e-10	5.92e-11	NM_001130856.1, NM_001139524.1, NM_001139525.1, NM_001139526.1, NM_001139529.1, NM_001139539.1, NM_001139540.1, NM_001139541.1, NM_001139550.1, NM_001139552.1, NM_001139553.1, NM_001139555.1, NM_001139557.1, NM_001139558.1, NM_001139559.1, NM_001139566.1, NM_001139571.1, NM_001139572.1, NM_001139575.1, NM_001139580.1, NM_001139581.1, NM_001139582.1, NM_001139628.1, NM_001140019.1, NM_001140066.1,…
...GO:0003676	MF	e	nucleic acid binding	212/692	20671/112897	3.55e-15	3	212	1.64e-11	1.6e-11	1.64e-11	1.1e-12	NM_001130856.1, NM_001139524.1, NM_001139525.1, NM_001139526.1, NM_001139529.1, NM_001139539.1, NM_001139540.1, NM_001139541.1, NM_001139550.1, NM_001139552.1, NM_001139553.1, NM_001139555.1, NM_001139557.1, NM_001139558.1, NM_001139559.1, NM_001139566.1, NM_001139571.1, NM_001139572.1, NM_001139575.1, NM_001139580.1, NM_001139581.1, NM_001139582.1, NM_001139628.1, NM_001140019.1, NM_001140192.1,…
...GO:0000981	MF	e	DNA-binding transcription factor activity, RNA polymerase II-specific	139/692	7309/112897	7.23e-33	3	139	3.35e-29	3.27e-29	3.35e-29	3.35e-29	NM_001130856.1, NM_001139524.1, NM_001139525.1, NM_001139526.1, NM_001139529.1, NM_001139539.1, NM_001139540.1, NM_001139541.1, NM_001139550.1, NM_001139552.1, NM_001139553.1, NM_001139555.1, NM_001139557.1, NM_001139558.1, NM_001139559.1, NM_001139566.1, NM_001139571.1, NM_001139572.1, NM_001139575.1, NM_001139580.1, NM_001139581.1, NM_001139582.1, NM_001139628.1, NM_001140910.1, NM_001141372.1,…
....GO:0001067	MF	e	transcription regulatory region nucleic acid binding	131/692	7905/112897	2.58e-25	4	131	1.2e-21	1.17e-21	1.2e-21	1.5e-22	NM_001130856.1, NM_001139524.1, NM_001139525.1, NM_001139529.1, NM_001139539.1, NM_001139541.1, NM_001139552.1, NM_001139553.1, NM_001139557.1, NM_001139558.1, NM_001139559.1, NM_001139571.1, NM_001139575.1, NM_001139580.1, NM_001139581.1, NM_001139582.1, NM_001139628.1, NM_001140910.1, NM_001141372.1, NM_001141623.1, NM_001141626.1, NM_001141666.1, NM_001141668.1, NM_001141669.1, NM_001141674.1,…
....GO:0003677	MF	e	DNA binding	182/692	14496/112897	2.13e-21	4	182	9.85e-18	9.61e-18	9.83e-18	8.96e-19	NM_001130856.1, NM_001139524.1, NM_001139525.1, NM_001139526.1, NM_001139529.1, NM_001139539.1, NM_001139540.1, NM_001139541.1, NM_001139550.1, NM_001139552.1, NM_001139553.1, NM_001139555.1, NM_001139557.1, NM_001139558.1, NM_001139559.1, NM_001139566.1, NM_001139571.1, NM_001139572.1, NM_001139575.1, NM_001139580.1, NM_001139581.1, NM_001139582.1, NM_001139628.1, NM_001140910.1, NM_001141372.1,…
.....GO:0043565	MF	e	sequence-specific DNA binding	138/692	8996/112897	1.93e-23	5	138	8.96e-20	8.74e-20	8.94e-20	8.96e-21	NM_001130856.1, NM_001139524.1, NM_001139525.1, NM_001139529.1, NM_001139539.1, NM_001139541.1, NM_001139552.1, NM_001139553.1, NM_001139555.1, NM_001139557.1, NM_001139558.1, NM_001139559.1, NM_001139571.1, NM_001139575.1, NM_001139580.1, NM_001139581.1, NM_001139582.1, NM_001139628.1, NM_001140910.1, NM_001141372.1, NM_001141623.1, NM_001141626.1, NM_001141666.1, NM_001141668.1, NM_001141669.1,…
.....GO:0003690	MF	e	double-stranded DNA binding	136/692	8485/112897	5.68e-25	5	136	2.63e-21	2.57e-21	2.63e-21	2.92e-22	NM_001130856.1, NM_001139524.1, NM_001139525.1, NM_001139529.1, NM_001139539.1, NM_001139541.1, NM_001139552.1, NM_001139553.1, NM_001139557.1, NM_001139558.1, NM_001139559.1, NM_001139571.1, NM_001139575.1, NM_001139580.1, NM_001139581.1, NM_001139582.1, NM_001139628.1, NM_001140910.1, NM_001141372.1, NM_001141623.1, NM_001141626.1, NM_001141666.1, NM_001141668.1, NM_001141669.1, NM_001141674.1,…
......GO:1990837	MF	e	sequence-specific double-stranded DNA binding	133/692	8099/112897	2.36e-25	6	133	1.09e-21	1.06e-21	1.09e-21	1.5e-22	NM_001130856.1, NM_001139524.1, NM_001139525.1, NM_001139529.1, NM_001139539.1, NM_001139541.1, NM_001139552.1, NM_001139553.1, NM_001139557.1, NM_001139558.1, NM_001139559.1, NM_001139571.1, NM_001139575.1, NM_001139580.1, NM_001139581.1, NM_001139582.1, NM_001139628.1, NM_001140910.1, NM_001141372.1, NM_001141623.1, NM_001141626.1, NM_001141666.1, NM_001141668.1, NM_001141669.1, NM_001141674.1,…
.....GO:0000976	MF	e	transcription cis-regulatory region binding	131/692	7881/112897	1.96e-25	7	131	9.1e-22	8.87e-22	9.09e-22	1.5e-22	NM_001130856.1, NM_001139524.1, NM_001139525.1, NM_001139529.1, NM_001139539.1, NM_001139541.1, NM_001139552.1, NM_001139553.1, NM_001139557.1, NM_001139558.1, NM_001139559.1, NM_001139571.1, NM_001139575.1, NM_001139580.1, NM_001139581.1, NM_001139582.1, NM_001139628.1, NM_001140910.1, NM_001141372.1, NM_001141623.1, NM_001141626.1, NM_001141666.1, NM_001141668.1, NM_001141669.1, NM_001141674.1,…
....GO:0015226	MF	e	carnitine transmembrane transporter activity	4/692	10/112897	2.85e-07	7	4	0.00132192	0.0012886	0.00131678	6.96e-05	XM_014198013.2, XM_014198014.2, XM_014198016.2, XM_014198018.2
......GO:0000977	MF	e	RNA polymerase II transcription regulatory region sequence-specific DNA binding	127/692	7291/112897	1.99e-26	8	127	9.2e-23	8.97e-23	9.19e-23	1.84e-23	NM_001130856.1, NM_001139524.1, NM_001139525.1, NM_001139529.1, NM_001139539.1, NM_001139541.1, NM_001139552.1, NM_001139553.1, NM_001139557.1, NM_001139558.1, NM_001139559.1, NM_001139571.1, NM_001139575.1, NM_001139580.1, NM_001139581.1, NM_001139582.1, NM_001139628.1, NM_001140910.1, NM_001141372.1, NM_001141623.1, NM_001141626.1, NM_001141666.1, NM_001141668.1, NM_001141669.1, NM_001141674.1,…
......GO:0000987	MF	e	cis-regulatory region sequence-specific DNA binding	105/692	6204/112897	7.16e-21	8	105	3.32e-17	3.23e-17	3.31e-17	2.71e-18	NM_001130856.1, NM_001139524.1, NM_001139525.1, NM_001139529.1, NM_001139539.1, NM_001139552.1, NM_001139553.1, NM_001139557.1, NM_001139558.1, NM_001139559.1, NM_001139571.1, NM_001139575.1, NM_001139580.1, NM_001139581.1, NM_001139582.1, NM_001139628.1, NM_001140910.1, NM_001141372.1, NM_001141623.1, NM_001141626.1, NM_001141666.1, NM_001141668.1, NM_001141669.1, NM_001141674.1, NM_001173793.1,…
.....GO:1901235	MF	e	(R)-carnitine transmembrane transporter activity	4/692	9/112897	1.72e-07	8	4	0.000797033	0.000776941	0.000794108	4.43e-05	XM_014198013.2, XM_014198014.2, XM_014198016.2, XM_014198018.2
.......GO:0000978	MF	e	RNA polymerase II cis-regulatory region sequence-specific DNA binding	104/692	6111/112897	7.61e-21	9	104	3.53e-17	3.44e-17	3.52e-17	2.71e-18	NM_001130856.1, NM_001139524.1, NM_001139525.1, NM_001139529.1, NM_001139539.1, NM_001139552.1, NM_001139553.1, NM_001139557.1, NM_001139558.1, NM_001139559.1, NM_001139571.1, NM_001139575.1, NM_001139580.1, NM_001139581.1, NM_001139582.1, NM_001139628.1, NM_001140910.1, NM_001141372.1, NM_001141623.1, NM_001141626.1, NM_001141666.1, NM_001141668.1, NM_001141669.1, NM_001141674.1, NM_001173793.1,…
