## Supplementary material for "Captive rearing effects on the methylome of Atlantic salmon after oceanic migration: sex-specificity and intergenerational stability": Table S8

### Sheet: TableS8_parents_hatchery_wildty
Table S8: DSS DML output for comparison between hatchery "wildtype" and wild salmon.
chr	pos	stat	pvals	fdrs
ssa01-23	25769529	6.04642	1.48096e-09	0.00251284
ssa01-23	44312406	-5.81242	6.15769e-09	0.00712374
ssa01-23	65469837	5.66141	1.50133e-08	0.0123261
ssa01-23	83586652	5.31529	1.0649e-07	0.0371277
ssa01q	16585240	5.24569	1.55702e-07	0.0485734
ssa01q	17527499	-5.30086	1.1526e-07	0.0391138
ssa01q	32558177	5.2403	1.60312e-07	0.0485734
ssa01q	32558179	5.44036	5.31727e-08	0.0255344
ssa02	35424431	-5.53057	3.19187e-08	0.0183256
ssa02	51950431	5.52408	3.3121e-08	0.0183256
ssa02	55173431	5.52488	3.29711e-08	0.0183256
ssa02	89089391	5.27946	1.29568e-07	0.042278
ssa03	37988304	-5.57896	2.41964e-08	0.0175952
ssa03	43590573	-5.24171	1.59099e-07	0.0485734
ssa04	14529483	5.31256	1.08096e-07	0.0371785
ssa04	35377294	6.16235	7.16728e-10	0.00152015
ssa04	82111582	-5.54216	2.98768e-08	0.0183256
ssa05	17113387	-5.2553	1.47785e-07	0.0476119
ssa05	17113398	-5.6639	1.47975e-08	0.0123261
ssa05	26511260	-5.41886	5.99806e-08	0.0263206
ssa05	40995085	-5.66892	1.437e-08	0.0123261
ssa05	40995175	-5.42387	5.83213e-08	0.0260729
ssa07	13040344	5.50019	3.79386e-08	0.0201165
ssa08-29	33430605	6.21641	5.08658e-10	0.00150722
ssa08-29	64834789	5.81848	5.9385e-09	0.00712374
ssa09	37384700	-5.83663	5.3266e-09	0.00712374
ssa09	81706339	-5.83494	5.38102e-09	0.00712374
ssa09	137334401	5.29534	1.18796e-07	0.0392667
ssa10	4922034	5.44238	5.25742e-08	0.0255344
ssa10	18966914	5.34105	9.24088e-08	0.0342494
ssa10	71320534	5.65495	1.55889e-08	0.0123987
ssa10	112305399	5.50788	3.63183e-08	0.0196671
ssa10	120627560	5.48371	4.16496e-08	0.0216335
ssa11	60832801	5.77511	7.69023e-09	0.00757316
ssa11	66464530	5.96828	2.39772e-09	0.00381409
ssa11	66725367	5.34019	9.28516e-08	0.0342494
ssa11	69246362	6.19249	5.92194e-10	0.00150722
ssa11	79602171	-5.36741	7.98749e-08	0.0312759
ssa11	80417819	6.32846	2.47618e-10	0.00121702
ssa12	46137585	-5.52507	3.29351e-08	0.0183256
ssa12	50050527	6.35267	2.1161e-10	0.00121702
ssa12	63329698	-5.54004	3.02402e-08	0.0183256
ssa13	31977696	-5.4791	4.27486e-08	0.0217603
ssa13	80883301	5.33234	9.69574e-08	0.0347564
ssa13	89631112	5.40869	6.34858e-08	0.0269301
ssa13	97198216	5.63937	1.70672e-08	0.0131632
ssa13	98159641	-6.19302	5.90205e-10	0.00150722
ssa13	99194390	-5.36273	8.1975e-08	0.0316119
ssa14	32063534	-5.24059	1.60063e-07	0.0485734
ssa15	59105554	5.25157	1.50809e-07	0.0479788
ssa15	89448404	5.41518	6.12265e-08	0.0264119
ssa15	108613824	-5.57143	2.52655e-08	0.0176465
ssa15	108614412	-5.8328	5.45033e-09	0.00712374
ssa15	108614468	5.39136	6.99277e-08	0.0282502
ssa17	30124840	-5.63206	1.78065e-08	0.0133295
ssa17	30145718	5.3953	6.84079e-08	0.0280819
ssa17	58608910	-5.33326	9.64656e-08	0.0347564
ssa19	773784	5.5277	3.24456e-08	0.0183256
ssa19	7541258	-5.40525	6.47194e-08	0.0270033
ssa19	10858523	5.79582	6.79882e-09	0.00736846
ssa19	19823942	-6.30569	2.86904e-10	0.00121702
ssa19	63624788	-5.42675	5.73905e-08	0.0260729
ssa20	55539927	5.76774	8.03393e-09	0.00757316
ssa20	80393221	5.77108	7.87644e-09	0.00757316
ssa20	86418198	5.79217	6.94825e-09	0.00736846
ssa21	49080926	6.38399	1.72537e-10	0.00121702
ssa22	12329721	6.14759	7.86707e-10	0.00154022
ssa24	13742117	5.82783	5.61535e-09	0.00712374
ssa24	45783502	-5.42366	5.83917e-08	0.0260729
ssa24	45787975	-5.55913	2.71127e-08	0.0181594
ssa25	21117698	5.56878	2.56535e-08	0.0176465
ssa25	37203667	-5.29548	1.18701e-07	0.0392667
ssa26-28	9059389	-5.38365	7.29912e-08	0.0290271
ssa26-28	29873455	5.75526	8.65095e-09	0.00786354
ssa26-28	29914646	6.25041	4.09381e-10	0.00148848
ssa26-28	29964949	5.43135	5.59288e-08	0.0260729
ssa26-28	48467254	6.05508	1.4035e-09	0.00251284
ssa26-28	72318098	6.17177	6.75303e-10	0.00152015
ssa27	5544725	6.37011	1.8889e-10	0.00121702
ssa27	25782780	-6.46476	1.01461e-10	0.00121702
ssa27	25782994	-5.47401	4.3997e-08	0.0219566
ssa27	28490295	-5.32126	1.03049e-07	0.0364272
ssa27	32382916	5.34357	9.11326e-08	0.0342494
ssa27	35589338	-5.53791	3.06099e-08	0.0183256
