## Supplementary material for "Captive rearing effects on the methylome of Atlantic salmon after oceanic migration: sex-specificity and intergenerational stability": Table S9

### Sheet: TableS9_parents_hatchery_wildty
Table S9: DSS DMR output for comparison between hatchery "wildtype" and wild salmon.
chr	start	end	length	nCG	areaStat
ssa27	25781379	25783219	1841	32	-103.085
ssa06	77471809	77472565	757	27	94.7085
ssa11	66725307	66726201	895	33	94.5733
ssa27	9867050	9867655	606	26	85.1838
ssa11	9588614	9589671	1058	28	-79.616
ssa19	7120525	7121286	762	29	78.1957
ssa19	1294816	1295552	737	28	77.2614
ssa20	80393221	80393899	679	18	68.7254
ssa27	35588950	35589973	1024	21	-67.5439
ssa08-29	43431260	43432212	953	18	-60.5209
ssa19	6948216	6948898	683	19	-57.957
ssa04	42151437	42151906	470	25	57.6788
ssa03	43589696	43590598	903	17	-57.123
ssa16	75693838	75694540	703	20	-57.0475
ssa11	92666595	92667289	695	20	56.9024
ssa05	40994204	40995382	1179	16	-56.8824
ssa02	89031846	89032140	295	23	-56.4327
ssa07	34604257	34605119	863	19	-56.3843
ssa08-29	202259	202596	338	22	56.0454
ssa21	23491306	23491542	237	18	55.8683
ssa09	72805789	72806046	258	22	54.8552
ssa09	37384493	37384870	378	17	-53.5878
ssa02	89212453	89212848	396	19	53.3818
ssa14	15792995	15793770	776	19	-52.84
ssa22	3184525	3184865	341	16	-52.5392
ssa09	70095743	70096352	610	19	-51.8822
ssa13	22636071	22636624	554	21	50.3441
ssa02	75861491	75862215	725	21	49.8209
ssa01-23	24879790	24880337	548	15	-49.5764
ssa17	30124629	30124988	360	14	-49.3238
ssa04	28605057	28605598	542	18	-48.8713
ssa19	9649373	9649858	486	18	-48.4153
ssa01-23	72039119	72039539	421	16	-48.0524
ssa05	17112889	17113453	565	13	-47.9596
ssa08-29	14453168	14453766	599	17	-47.742
ssa11	61959637	61960303	667	15	47.4969
ssa02	89506165	89506787	623	15	-47.4514
ssa19	6950060	6950430	371	18	-47.0583
ssa11	74351645	74352081	437	16	47.0245
ssa09	66255522	66256110	589	15	-46.8586
ssa15	85608815	85609119	305	23	-46.2905
ssa14	42171097	42171541	445	17	46.0333
ssa11	66391675	66391823	149	18	-45.8155
ssa27	35588119	35588832	714	15	-45.6403
ssa01-23	93308619	93309041	423	16	44.7989
ssa04	18503672	18504127	456	19	-43.6702
ssa03	34862716	34863075	360	18	43.5178
ssa03	37987632	37988363	732	16	-42.8554
ssa26-28	37634226	37634536	311	18	42.8003
ssa04	4034148	4034313	166	19	42.658
ssa02	89144531	89145348	818	14	42.1504
ssa11	79601997	79602214	218	14	-41.9817
ssa01-23	72811915	72812096	182	16	-41.5786
ssa04	19484733	19485065	333	16	41.0029
ssa11	69184730	69185132	403	15	40.9052
ssa04	36721361	36721667	307	13	40.8429
ssa02	90642831	90643236	406	12	-40.3108
ssa11	94477207	94477498	292	15	40.1483
ssa04	10089383	10089844	462	15	39.9417
ssa02	60402846	60403113	268	15	-39.7336
ssa08-29	19930983	19931922	940	16	-39.4987
ssa02	55173407	55173581	175	14	39.2921
ssa11	96041947	96042431	485	16	39.2148
ssa13	35823322	35823511	190	15	-38.9846
ssa13	101698468	101698980	513	14	-37.6583
ssa26-28	47388215	47388626	412	14	37.4475
ssa08-29	11810025	11810135	111	15	-37.3967
ssa03	15124242	15124390	149	14	37.2035
ssa02	89211369	89211985	617	13	37.1957
ssa06	6426318	6426524	207	15	-37.1778
ssa03	67933870	67934000	131	14	37.1762
ssa04	29695358	29695555	198	14	-36.8256
ssa01-23	93300747	93301817	1071	11	36.1287
ssa01q	116172892	116173251	360	13	35.7092
ssa11	8037618	8038079	462	12	-35.3637
ssa26-28	9059088	9059403	316	12	-35.3159
ssa10	101863662	101863937	276	15	-35.0367
ssa11	64529965	64530221	257	14	-34.9514
ssa01q	117082653	117083188	536	14	-34.8978
ssa02	89039395	89039798	404	11	-34.3527
ssa01q	106472659	106472968	310	11	-34.1395
ssa03	23246445	23246738	294	13	33.942
ssa06	48687286	48687485	200	13	-33.78
ssa01-23	64805220	64805942	723	12	33.635
ssa18	64293513	64293764	252	14	-33.6077
ssa19	6949088	6949545	458	12	-33.5577
ssa19	9706470	9706716	247	11	33.4493
ssa15	87413135	87413352	218	13	-33.3594
ssa09	122627508	122627641	134	14	-33.2685
ssa19	83174949	83175094	146	14	33.1194
ssa12	35345950	35346054	105	15	32.9631
ssa17	70530111	70530267	157	13	-32.9286
ssa11	64766247	64766577	331	11	-32.8641
ssa13	74497978	74498231	254	13	-32.6762
ssa10	38190101	38190216	116	12	32.5921
ssa19	6550506	6551981	1476	12	-32.3295
ssa03	89734400	89734831	432	12	32.1743
ssa13	85723493	85724066	574	11	-31.9179
ssa03	33081208	33081501	294	11	31.6177
ssa09	126946350	126946459	110	14	31.4
ssa04	10089898	10090308	411	15	31.2122
ssa11	79600410	79600889	480	12	-31.1744
ssa01q	47600744	47601006	263	13	-30.7111
ssa01-23	71284622	71284836	215	12	30.3712
ssa19	32966853	32966968	116	14	-30.1104
ssa20	93124223	93124512	290	14	29.9384
ssa06	21715576	21715756	181	12	29.8702
ssa25	13442226	13442361	136	11	-29.6984
ssa13	52611948	52612332	385	12	-29.6625
ssa08-29	19708845	19708978	134	11	-29.6004
ssa03	20999516	21000048	533	11	-29.58
ssa02	89337690	89337918	229	12	29.5055
ssa01-23	29680742	29680925	184	12	-29.4616
ssa01q	33938833	33938943	111	12	29.2891
ssa05	711203	711340	138	12	28.9997
ssa02	68808787	68809081	295	13	-28.9262
ssa04	41807214	41807573	360	13	-28.8296
ssa09	115306386	115306534	149	11	-28.7649
ssa11	70991698	70991902	205	12	-28.3806
ssa21	42126308	42126460	153	15	27.7493
ssa16	96945431	96945622	192	11	27.3326
ssa11	94075464	94075914	451	11	27.2419
ssa05	10399015	10399170	156	13	-27.2053
ssa01q	13159723	13160016	294	12	-27.1874
ssa10	35593637	35594022	386	11	27.1717
ssa09	67700089	67700216	128	12	-27.1312
ssa15	40604075	40604284	210	11	27.0999
ssa19	16533224	16533408	185	11	-26.7136
ssa21	27606032	27606234	203	11	26.7015
ssa24	47072091	47072207	117	12	26.5048
ssa12	16282879	16283009	131	12	-26.4076
ssa26-28	47185732	47185881	150	12	-26.2299
ssa04	25068240	25068486	247	11	26.0979
ssa20	82268609	82268751	143	11	-25.7898
ssa24	31680955	31681157	203	12	-25.4696
ssa12	36098035	36098160	126	11	-25.3992
ssa04	56863836	56864018	183	11	-25.3882
ssa24	1940662	1940913	252	11	-25.3328
ssa14	30926777	30926877	101	11	-24.8429
ssa02	38186278	38186439	162	11	-24.6296
ssa19	53103333	53103455	123	11	-24.5842
ssa22	25394050	25394308	259	11	-24.5019
ssa18	66274158	66274270	113	13	24.1093
ssa14	15400942	15401150	209	11	-23.7313
ssa14	24774471	24775570	1100	12	-23.718
ssa24	5789011	5789201	191	11	23.6862
ssa13	95466503	95466630	128	13	-23.4445
ssa15	53869114	53869401	288	11	-23.212
ssa13	84401986	84402228	243	11	23.0034
ssa19	46576536	46576682	147	11	-22.8584
ssa17	58670781	58670891	111	11	-22.6331
ssa10	116559851	116559959	109	12	-22.3391
ssa01q	70855026	70855161	136	12	-21.3459
ssa09	123362353	123362517	165	11	-20.549
ssa12	10286661	10286791	131	12	-19.122
ssa16	75587941	75588057	117	12	17.3697
