## Supplementary material for "Captive rearing effects on the methylome of Atlantic salmon after oceanic migration: sex-specificity and intergenerational stability": Table S10

### Sheet: DSS_results_parents_hatchery_wi
Table S10: GO enrichment results for the top 400 DMRs between hatchery "wildtype" and wild salmon.
# GO	NS	enrichment	name	ratio_in_study	ratio_in_pop	p_uncorrected	depth	study_count	p_bonferroni	p_sidak	p_holm	p_fdr_bh	study_items
......GO:2001141	BP	e	regulation of RNA biosynthetic process	72/249	17483/112897	8.63927e-08	7	72	0.00128233	0.00125	0.00128189	0.000213721	NM_001123637.1, NM_001140127.1, NM_001173793.1, XM_014128136.2, XM_014128993.2, XM_014129336.2, XM_014129507.2, XM_014131242.2, XM_014136251.2, XM_014138439.2, XM_014138441.2, XM_014140108.2, XM_014157180.2, XM_014157467.2, XM_014172733.2, XM_014173137.2, XM_014173414.2, XM_014176625.2, XM_014180901.2, XM_014183105.2, XM_014183126.2, XM_014184774.2, XM_014191787.2, XM_014191940.2, XM_014193695.2,…
.......GO:1903506	BP	e	regulation of nucleic acid-templated transcription	72/249	17467/112897	8.52151e-08	8	72	0.00126485	0.00123296	0.00126451	0.000213721	NM_001123637.1, NM_001140127.1, NM_001173793.1, XM_014128136.2, XM_014128993.2, XM_014129336.2, XM_014129507.2, XM_014131242.2, XM_014136251.2, XM_014138439.2, XM_014138441.2, XM_014140108.2, XM_014157180.2, XM_014157467.2, XM_014172733.2, XM_014173137.2, XM_014173414.2, XM_014176625.2, XM_014180901.2, XM_014183105.2, XM_014183126.2, XM_014184774.2, XM_014191787.2, XM_014191940.2, XM_014193695.2,…
......GO:0006355	BP	e	regulation of transcription, DNA-templated	72/249	17439/112897	8.33932e-08	9	72	0.00123781	0.0012066	0.00123756	0.000213721	NM_001123637.1, NM_001140127.1, NM_001173793.1, XM_014128136.2, XM_014128993.2, XM_014129336.2, XM_014129507.2, XM_014131242.2, XM_014136251.2, XM_014138439.2, XM_014138441.2, XM_014140108.2, XM_014157180.2, XM_014157467.2, XM_014172733.2, XM_014173137.2, XM_014173414.2, XM_014176625.2, XM_014180901.2, XM_014183105.2, XM_014183126.2, XM_014184774.2, XM_014191787.2, XM_014191940.2, XM_014193695.2,…
.......GO:0006357	BP	e	regulation of transcription by RNA polymerase II	62/249	13064/112897	6.43922e-09	10	62	9.55774e-05	9.31677e-05	9.55709e-05	3.54152e-05	NM_001123637.1, NM_001140127.1, NM_001173793.1, XM_014128136.2, XM_014128993.2, XM_014129336.2, XM_014129507.2, XM_014131242.2, XM_014136251.2, XM_014138441.2, XM_014140108.2, XM_014157467.2, XM_014172733.2, XM_014173137.2, XM_014173414.2, XM_014176625.2, XM_014180901.2, XM_014183105.2, XM_014183126.2, XM_014184774.2, XM_014191940.2, XM_014193695.2, XM_014194675.2, XM_014194778.2, XM_014195123.2,…
...GO:0000981	MF	e	DNA-binding transcription factor activity, RNA polymerase II-specific	51/249	7309/112897	2.14775e-13	3	51	9.94839e-10	9.69761e-10	9.94625e-10	3.601e-10	NM_001140127.1, NM_001173793.1, XM_014129336.2, XM_014129507.2, XM_014138441.2, XM_014140108.2, XM_014157467.2, XM_014173414.2, XM_014176625.2, XM_014180901.2, XM_014183126.2, XM_014184774.2, XM_014191940.2, XM_014193695.2, XM_014194675.2, XM_014194778.2, XM_014195123.2, XM_014195715.2, XM_014195718.2, XM_014196427.2, XM_014198641.2, XM_014209752.2, XM_014209754.2, XM_014212069.2, XM_014214452.2,…
...GO:0043169	MF	e	cation binding	97/249	25230/112897	4.11376e-09	3	97	1.90549e-05	1.85746e-05	1.90056e-05	1.46576e-06	NM_001140127.1, NM_001140762.2, NM_001141194.1, NM_001173793.1, XM_014127878.2, XM_014128031.2, XM_014129336.2, XM_014129507.2, XM_014131242.2, XM_014138441.2, XM_014139686.2, XM_014140108.2, XM_014140420.2, XM_014153431.2, XM_014157467.2, XM_014158122.2, XM_014158423.2, XM_014166496.2, XM_014170571.2, XM_014173137.2, XM_014173414.2, XM_014174005.2, XM_014176625.2, XM_014177271.2, XM_014180901.2,…
....GO:0001067	MF	e	transcription regulatory region nucleic acid binding	53/249	7905/112897	3.10967e-13	4	53	1.4404e-09	1.40409e-09	1.43947e-09	3.601e-10	NM_001123637.1, NM_001140127.1, NM_001173793.1, XM_014129336.2, XM_014129507.2, XM_014138441.2, XM_014140108.2, XM_014157467.2, XM_014173414.2, XM_014176625.2, XM_014180901.2, XM_014183126.2, XM_014184774.2, XM_014191940.2, XM_014193695.2, XM_014194675.2, XM_014194778.2, XM_014195123.2, XM_014195715.2, XM_014195718.2, XM_014196427.2, XM_014196431.2, XM_014198641.2, XM_014209752.2, XM_014209754.2,…
....GO:0046872	MF	e	metal ion binding	97/249	24872/112897	2.05835e-09	4	97	9.53429e-06	9.29394e-06	9.51576e-06	9.53429e-07	NM_001140127.1, NM_001140762.2, NM_001141194.1, NM_001173793.1, XM_014127878.2, XM_014128031.2, XM_014129336.2, XM_014129507.2, XM_014131242.2, XM_014138441.2, XM_014139686.2, XM_014140108.2, XM_014140420.2, XM_014153431.2, XM_014157467.2, XM_014158122.2, XM_014158423.2, XM_014166496.2, XM_014170571.2, XM_014173137.2, XM_014173414.2, XM_014174005.2, XM_014176625.2, XM_014177271.2, XM_014180901.2,…
....GO:0003677	MF	e	DNA binding	65/249	14496/112897	1.85642e-08	4	65	8.59895e-05	8.38219e-05	8.57482e-05	6.14211e-06	NM_001123637.1, NM_001140127.1, NM_001141194.1, NM_001173793.1, XM_014129336.2, XM_014129507.2, XM_014138441.2, XM_014140108.2, XM_014157467.2, XM_014172733.2, XM_014173137.2, XM_014173414.2, XM_014176625.2, XM_014180901.2, XM_014183126.2, XM_014184774.2, XM_014190670.2, XM_014191787.2, XM_014191940.2, XM_014193695.2, XM_014194675.2, XM_014194778.2, XM_014195123.2, XM_014195715.2, XM_014195718.2,…
.....GO:0043565	MF	e	sequence-specific DNA binding	55/249	8996/112897	3.84145e-12	5	55	1.77936e-08	1.73451e-08	1.77744e-08	2.9656e-09	NM_001123637.1, NM_001140127.1, NM_001173793.1, XM_014129336.2, XM_014129507.2, XM_014138441.2, XM_014140108.2, XM_014157467.2, XM_014173414.2, XM_014176625.2, XM_014180901.2, XM_014183126.2, XM_014184774.2, XM_014190670.2, XM_014191940.2, XM_014193695.2, XM_014194675.2, XM_014194778.2, XM_014195123.2, XM_014195715.2, XM_014195718.2, XM_014196427.2, XM_014196431.2, XM_014198641.2, XM_014209622.2,…
.....GO:0003690	MF	e	double-stranded DNA binding	53/249	8485/112897	4.66142e-12	5	53	2.15917e-08	2.10474e-08	2.15637e-08	3.08453e-09	NM_001123637.1, NM_001140127.1, NM_001173793.1, XM_014129336.2, XM_014129507.2, XM_014138441.2, XM_014140108.2, XM_014157467.2, XM_014173414.2, XM_014176625.2, XM_014180901.2, XM_014183126.2, XM_014184774.2, XM_014191940.2, XM_014193695.2, XM_014194675.2, XM_014194778.2, XM_014195123.2, XM_014195715.2, XM_014195718.2, XM_014196427.2, XM_014196431.2, XM_014198641.2, XM_014209752.2, XM_014209754.2,…
......GO:1990837	MF	e	sequence-specific double-stranded DNA binding	53/249	8099/112897	7.92981e-13	6	53	3.67309e-09	3.5805e-09	3.66992e-09	7.34618e-10	NM_001123637.1, NM_001140127.1, NM_001173793.1, XM_014129336.2, XM_014129507.2, XM_014138441.2, XM_014140108.2, XM_014157467.2, XM_014173414.2, XM_014176625.2, XM_014180901.2, XM_014183126.2, XM_014184774.2, XM_014191940.2, XM_014193695.2, XM_014194675.2, XM_014194778.2, XM_014195123.2, XM_014195715.2, XM_014195718.2, XM_014196427.2, XM_014196431.2, XM_014198641.2, XM_014209752.2, XM_014209754.2,…
.....GO:0000976	MF	e	transcription cis-regulatory region binding	53/249	7881/112897	2.76342e-13	7	53	1.28002e-09	1.24775e-09	1.27947e-09	3.601e-10	NM_001123637.1, NM_001140127.1, NM_001173793.1, XM_014129336.2, XM_014129507.2, XM_014138441.2, XM_014140108.2, XM_014157467.2, XM_014173414.2, XM_014176625.2, XM_014180901.2, XM_014183126.2, XM_014184774.2, XM_014191940.2, XM_014193695.2, XM_014194675.2, XM_014194778.2, XM_014195123.2, XM_014195715.2, XM_014195718.2, XM_014196427.2, XM_014196431.2, XM_014198641.2, XM_014209752.2, XM_014209754.2,…
......GO:0000977	MF	e	RNA polymerase II transcription regulatory region sequence-specific DNA binding	52/249	7291/112897	5.07457e-14	8	52	2.35054e-10	2.29129e-10	2.35054e-10	2.35054e-10	NM_001123637.1, NM_001140127.1, NM_001173793.1, XM_014129336.2, XM_014129507.2, XM_014138441.2, XM_014140108.2, XM_014157467.2, XM_014173414.2, XM_014176625.2, XM_014180901.2, XM_014183126.2, XM_014184774.2, XM_014191940.2, XM_014193695.2, XM_014194675.2, XM_014194778.2, XM_014195123.2, XM_014195715.2, XM_014195718.2, XM_014196427.2, XM_014198641.2, XM_014209752.2, XM_014209754.2, XM_014212069.2,…
......GO:0000987	MF	e	cis-regulatory region sequence-specific DNA binding	34/249	6204/112897	1.07182e-06	8	34	0.00496465	0.0048395	0.0049475	0.000292038	NM_001123637.1, NM_001140127.1, NM_001173793.1, XM_014129336.2, XM_014129507.2, XM_014138441.2, XM_014140108.2, XM_014157467.2, XM_014173414.2, XM_014176625.2, XM_014180901.2, XM_014194675.2, XM_014194778.2, XM_014195123.2, XM_014195715.2, XM_014195718.2, XM_014196427.2, XM_014198641.2, XM_014209754.2, XM_014214452.2, XM_045690696.1, XM_045711936.1, XM_045712212.1, XM_045712228.1, XM_045712803.1,…
.......GO:0000978	MF	e	RNA polymerase II cis-regulatory region sequence-specific DNA binding	34/249	6111/112897	7.66142e-07	9	34	0.00354877	0.00345931	0.00353728	0.000221798	NM_001123637.1, NM_001140127.1, NM_001173793.1, XM_014129336.2, XM_014129507.2, XM_014138441.2, XM_014140108.2, XM_014157467.2, XM_014173414.2, XM_014176625.2, XM_014180901.2, XM_014194675.2, XM_014194778.2, XM_014195123.2, XM_014195715.2, XM_014195718.2, XM_014196427.2, XM_014198641.2, XM_014209754.2, XM_014214452.2, XM_045690696.1, XM_045711936.1, XM_045712212.1, XM_045712228.1, XM_045712803.1,…
