## Supplementary material for "Captive rearing effects on the methylome of Atlantic salmon after oceanic migration: sex-specificity and intergenerational stability": Table S15

### Sheet: DSS_results_parents_2_males_sou
Table S15: GO enrichment results for the top 400 DMRs between wild and hatchery male salmon.
# GO	NS	enrichment	name	ratio_in_study	ratio_in_pop	p_uncorrected	depth	study_count	p_bonferroni	p_sidak	p_holm	p_fdr_bh	study_items
GO:0050794	BP	e	regulation of cellular process	596/958	56046/112897	4.97243e-15	3	596	7.38058e-11	7.1945e-11	7.3781e-11	1.2301e-11	NM_001123553.1, NM_001123719.2, NM_001130856.1, NM_001139524.1, NM_001139525.1, NM_001139539.1, NM_001139541.1, NM_001139574.1, NM_001139575.1, NM_001139578.1, NM_001139580.1, NM_001139581.1, NM_001139582.1, NM_001139628.1, NM_001139943.1, NM_001140231.1, NM_001140565.1, NM_001140802.2, NM_001140910.1, NM_001140923.1, NM_001140973.2, NM_001141127.2, NM_001141316.2, NM_001141504.2, NM_001141548.1,…
GO:0019222	BP	e	regulation of metabolic process	371/958	32867/112897	1.74394e-10	3	371	2.58852e-06	2.52326e-06	2.58591e-06	1.61783e-07	NM_001123605.1, NM_001123719.2, NM_001130856.1, NM_001139524.1, NM_001139525.1, NM_001139539.1, NM_001139541.1, NM_001139574.1, NM_001139575.1, NM_001139578.1, NM_001139580.1, NM_001139581.1, NM_001139582.1, NM_001139628.1, NM_001140231.1, NM_001140565.1, NM_001140802.2, NM_001140910.1, NM_001140973.2, NM_001141316.2, NM_001141548.1, NM_001141626.1, NM_001141666.1, NM_001141668.1, NM_001141674.1,…
GO:0048598	BP	e	embryonic morphogenesis	50/958	2645/112897	2.5111e-07	3	50	0.00372722	0.00363325	0.00372195	0.000169419	NM_001139539.1, NM_001139541.1, NM_001139581.1, NM_001140231.1, NM_001141626.1, NM_001141668.1, XM_014124698.2, XM_014126980.2, XM_014128652.2, XM_014135349.2, XM_014135582.2, XM_014135616.2, XM_014141192.2, XM_014143247.2, XM_014149988.2, XM_014150434.2, XM_014151515.2, XM_014156996.2, XM_014157606.2, XM_014158354.2, XM_014161609.2, XM_014161842.2, XM_014162633.2, XM_014162635.2, XM_014164049.2,…
GO:0009889	BP	e	regulation of biosynthetic process	256/958	20298/112897	1.892e-11	4	256	2.80829e-07	2.73749e-07	2.8064e-07	2.55299e-08	NM_001130856.1, NM_001139524.1, NM_001139525.1, NM_001139539.1, NM_001139541.1, NM_001139574.1, NM_001139575.1, NM_001139578.1, NM_001139580.1, NM_001139581.1, NM_001139582.1, NM_001139628.1, NM_001140231.1, NM_001140565.1, NM_001140802.2, NM_001140910.1, NM_001140973.2, NM_001141626.1, NM_001141666.1, NM_001141668.1, NM_001141674.1, NM_001141676.1, NM_001173756.1, NM_001173956.1, XM_014123820.2,…
GO:0060255	BP	e	regulation of macromolecule metabolic process	353/958	30715/112897	7.16928e-11	4	353	1.06414e-06	1.03731e-06	1.06328e-06	7.85274e-08	NM_001123605.1, NM_001123719.2, NM_001130856.1, NM_001139524.1, NM_001139525.1, NM_001139539.1, NM_001139541.1, NM_001139574.1, NM_001139575.1, NM_001139578.1, NM_001139580.1, NM_001139581.1, NM_001139582.1, NM_001139628.1, NM_001140231.1, NM_001140565.1, NM_001140910.1, NM_001140973.2, NM_001141316.2, NM_001141548.1, NM_001141626.1, NM_001141666.1, NM_001141668.1, NM_001141674.1, NM_001141676.1,…
GO:0051171	BP	e	regulation of nitrogen compound metabolic process	324/958	27776/112897	1.28331e-10	4	324	1.90481e-06	1.85679e-06	1.90302e-06	1.26988e-07	NM_001123719.2, NM_001130856.1, NM_001139524.1, NM_001139525.1, NM_001139539.1, NM_001139541.1, NM_001139574.1, NM_001139575.1, NM_001139578.1, NM_001139580.1, NM_001139581.1, NM_001139582.1, NM_001139628.1, NM_001140231.1, NM_001140565.1, NM_001140802.2, NM_001140910.1, NM_001140973.2, NM_001141548.1, NM_001141626.1, NM_001141666.1, NM_001141668.1, NM_001141674.1, NM_001141676.1, NM_001173756.1,…
GO:0080090	BP	e	regulation of primary metabolic process	329/958	28454/112897	2.33415e-10	4	329	3.46458e-06	3.37724e-06	3.46085e-06	2.03799e-07	NM_001123719.2, NM_001130856.1, NM_001139524.1, NM_001139525.1, NM_001139539.1, NM_001139541.1, NM_001139574.1, NM_001139575.1, NM_001139578.1, NM_001139580.1, NM_001139581.1, NM_001139582.1, NM_001139628.1, NM_001140231.1, NM_001140565.1, NM_001140802.2, NM_001140910.1, NM_001140973.2, NM_001141548.1, NM_001141626.1, NM_001141666.1, NM_001141668.1, NM_001141674.1, NM_001141676.1, NM_001173756.1,…
GO:0031323	BP	e	regulation of cellular metabolic process	320/958	27894/112897	1.52226e-09	4	320	2.2595e-05	2.20253e-05	2.25676e-05	1.18921e-06	NM_001123719.2, NM_001130856.1, NM_001139524.1, NM_001139525.1, NM_001139539.1, NM_001139541.1, NM_001139574.1, NM_001139575.1, NM_001139578.1, NM_001139580.1, NM_001139581.1, NM_001139582.1, NM_001139628.1, NM_001140231.1, NM_001140565.1, NM_001140802.2, NM_001140910.1, NM_001140973.2, NM_001141548.1, NM_001141626.1, NM_001141666.1, NM_001141668.1, NM_001141674.1, NM_001141676.1, NM_001173756.1,…
GO:0031326	BP	e	regulation of cellular biosynthetic process	255/958	20005/112897	6.06769e-12	5	255	9.00627e-08	8.7792e-08	9.00263e-08	1.28661e-08	NM_001130856.1, NM_001139524.1, NM_001139525.1, NM_001139539.1, NM_001139541.1, NM_001139574.1, NM_001139575.1, NM_001139578.1, NM_001139580.1, NM_001139581.1, NM_001139582.1, NM_001139628.1, NM_001140231.1, NM_001140565.1, NM_001140802.2, NM_001140910.1, NM_001140973.2, NM_001141626.1, NM_001141666.1, NM_001141668.1, NM_001141674.1, NM_001141676.1, NM_001173756.1, NM_001173956.1, XM_014123820.2,…
GO:0010468	BP	e	regulation of gene expression	298/958	24839/112897	5.09541e-11	5	298	7.56312e-07	7.37244e-07	7.55751e-07	6.3026e-08	NM_001123605.1, NM_001123719.2, NM_001130856.1, NM_001139524.1, NM_001139525.1, NM_001139539.1, NM_001139541.1, NM_001139574.1, NM_001139575.1, NM_001139578.1, NM_001139580.1, NM_001139581.1, NM_001139582.1, NM_001139628.1, NM_001140231.1, NM_001140565.1, NM_001140910.1, NM_001140973.2, NM_001141316.2, NM_001141548.1, NM_001141626.1, NM_001141666.1, NM_001141668.1, NM_001141674.1, NM_001141676.1,…
GO:0010556	BP	e	regulation of macromolecule biosynthetic process	246/958	19544/112897	7.40675e-11	5	246	1.09938e-06	1.07167e-06	1.09842e-06	7.85274e-08	NM_001130856.1, NM_001139524.1, NM_001139525.1, NM_001139539.1, NM_001139541.1, NM_001139574.1, NM_001139575.1, NM_001139578.1, NM_001139580.1, NM_001139581.1, NM_001139582.1, NM_001139628.1, NM_001140231.1, NM_001140565.1, NM_001140910.1, NM_001140973.2, NM_001141626.1, NM_001141666.1, NM_001141668.1, NM_001141674.1, NM_001141676.1, NM_001173756.1, NM_001173956.1, XM_014123820.2, XM_014124244.2,…
GO:0019219	BP	e	regulation of nucleobase-containing compound metabolic process	248/958	20503/112897	2.55286e-09	5	248	3.78922e-05	3.69368e-05	3.78437e-05	1.89461e-06	NM_001130856.1, NM_001139524.1, NM_001139525.1, NM_001139539.1, NM_001139541.1, NM_001139574.1, NM_001139575.1, NM_001139578.1, NM_001139580.1, NM_001139581.1, NM_001139582.1, NM_001139628.1, NM_001140231.1, NM_001140565.1, NM_001140802.2, NM_001140910.1, NM_001140973.2, NM_001141626.1, NM_001141666.1, NM_001141668.1, NM_001141674.1, NM_001141676.1, NM_001173756.1, NM_001173956.1, XM_014123820.2,…
GO:0051252	BP	e	regulation of RNA metabolic process	238/958	19313/112897	1.34362e-09	6	238	1.99434e-05	1.94406e-05	1.99206e-05	1.10797e-06	NM_001130856.1, NM_001139524.1, NM_001139525.1, NM_001139539.1, NM_001139541.1, NM_001139574.1, NM_001139575.1, NM_001139578.1, NM_001139580.1, NM_001139581.1, NM_001139582.1, NM_001139628.1, NM_001140231.1, NM_001140565.1, NM_001140910.1, NM_001140973.2, NM_001141626.1, NM_001141666.1, NM_001141668.1, NM_001141674.1, NM_001141676.1, NM_001173756.1, NM_001173956.1, XM_014123820.2, XM_014124244.2,…
GO:2001141	BP	e	regulation of RNA biosynthetic process	229/958	17483/112897	9.40152e-12	7	229	1.39547e-07	1.36029e-07	1.39462e-07	1.39547e-08	NM_001130856.1, NM_001139524.1, NM_001139525.1, NM_001139539.1, NM_001139541.1, NM_001139574.1, NM_001139575.1, NM_001139578.1, NM_001139580.1, NM_001139581.1, NM_001139582.1, NM_001139628.1, NM_001140231.1, NM_001140565.1, NM_001140910.1, NM_001140973.2, NM_001141626.1, NM_001141666.1, NM_001141668.1, NM_001141674.1, NM_001141676.1, NM_001173756.1, NM_001173956.1, XM_014123820.2, XM_014124244.2,…
GO:1903506	BP	e	regulation of nucleic acid-templated transcription	229/958	17467/112897	9.11257e-12	8	229	1.35258e-07	1.31848e-07	1.35185e-07	1.39547e-08	NM_001130856.1, NM_001139524.1, NM_001139525.1, NM_001139539.1, NM_001139541.1, NM_001139574.1, NM_001139575.1, NM_001139578.1, NM_001139580.1, NM_001139581.1, NM_001139582.1, NM_001139628.1, NM_001140231.1, NM_001140565.1, NM_001140910.1, NM_001140973.2, NM_001141626.1, NM_001141666.1, NM_001141668.1, NM_001141674.1, NM_001141676.1, NM_001173756.1, NM_001173956.1, XM_014123820.2, XM_014124244.2,…
GO:0010729	BP	e	positive regulation of hydrogen peroxide biosynthetic process	5/958	18/112897	3.40395e-07	8	5	0.00505248	0.00492509	0.00504499	0.000219673	XM_045717548.1, XM_045723116.1, XM_045723117.1, XM_045723140.1, XM_045723142.1
GO:0006355	BP	e	regulation of transcription, DNA-templated	229/958	17439/112897	8.76402e-12	9	229	1.30084e-07	1.26805e-07	1.30023e-07	1.39547e-08	NM_001130856.1, NM_001139524.1, NM_001139525.1, NM_001139539.1, NM_001139541.1, NM_001139574.1, NM_001139575.1, NM_001139578.1, NM_001139580.1, NM_001139581.1, NM_001139582.1, NM_001139628.1, NM_001140231.1, NM_001140565.1, NM_001140910.1, NM_001140973.2, NM_001141626.1, NM_001141666.1, NM_001141668.1, NM_001141674.1, NM_001141676.1, NM_001173756.1, NM_001173956.1, XM_014123820.2, XM_014124244.2,…
GO:0006357	BP	e	regulation of transcription by RNA polymerase II	195/958	13064/112897	4.36701e-15	10	195	6.48195e-11	6.31853e-11	6.4802e-11	1.2301e-11	NM_001130856.1, NM_001139524.1, NM_001139525.1, NM_001139539.1, NM_001139541.1, NM_001139574.1, NM_001139575.1, NM_001139578.1, NM_001139580.1, NM_001139581.1, NM_001139582.1, NM_001139628.1, NM_001140231.1, NM_001140565.1, NM_001140910.1, NM_001140973.2, NM_001141626.1, NM_001141666.1, NM_001141668.1, NM_001141674.1, NM_001141676.1, NM_001173756.1, XM_014123820.2, XM_014124244.2, XM_014125134.2,…
GO:0043227	CC	e	membrane-bounded organelle	540/958	50303/112897	2.0709e-13	3	540	4.18942e-10	4.08384e-10	4.18528e-10	1.39647e-10	NM_001123553.1, NM_001123605.1, NM_001123719.2, NM_001130856.1, NM_001139524.1, NM_001139525.1, NM_001139539.1, NM_001139540.1, NM_001139541.1, NM_001139566.1, NM_001139574.1, NM_001139575.1, NM_001139578.1, NM_001139580.1, NM_001139581.1, NM_001139582.1, NM_001139628.1, NM_001140142.1, NM_001140231.1, NM_001140311.1, NM_001140565.1, NM_001140802.2, NM_001140838.1, NM_001140910.1, NM_001140973.2,…
GO:0043229	CC	e	intracellular organelle	548/958	53880/112897	3.7795e-09	3	548	7.64594e-06	7.45325e-06	7.62704e-06	1.27432e-06	NM_001123553.1, NM_001123605.1, NM_001123719.2, NM_001130856.1, NM_001139524.1, NM_001139525.1, NM_001139539.1, NM_001139540.1, NM_001139541.1, NM_001139566.1, NM_001139574.1, NM_001139575.1, NM_001139578.1, NM_001139580.1, NM_001139581.1, NM_001139582.1, NM_001139628.1, NM_001140142.1, NM_001140231.1, NM_001140311.1, NM_001140453.1, NM_001140565.1, NM_001140802.2, NM_001140838.1, NM_001140910.1,…
GO:0043231	CC	e	intracellular membrane-bounded organelle	503/958	46967/112897	9.99382e-12	4	503	2.02175e-08	1.9708e-08	2.01875e-08	5.05438e-09	NM_001123553.1, NM_001123605.1, NM_001123719.2, NM_001130856.1, NM_001139524.1, NM_001139525.1, NM_001139539.1, NM_001139540.1, NM_001139541.1, NM_001139566.1, NM_001139574.1, NM_001139575.1, NM_001139578.1, NM_001139580.1, NM_001139581.1, NM_001139582.1, NM_001139628.1, NM_001140142.1, NM_001140231.1, NM_001140311.1, NM_001140565.1, NM_001140802.2, NM_001140838.1, NM_001140910.1, NM_001140973.2,…
GO:0042611	CC	e	MHC protein complex	8/958	83/112897	5.87575e-07	4	8	0.00118866	0.00115871	0.00118396	0.000132074	XM_014141705.2, XM_014177345.2, XM_045694675.1, XM_045694684.1, XM_045704850.1, XM_045709562.1, XR_006758172.1, XR_006771221.1
GO:0005634	CC	e	nucleus	324/958	29494/112897	1.18745e-07	5	324	0.000240222	0.000234168	0.000239509	3.43174e-05	NM_001130856.1, NM_001139524.1, NM_001139525.1, NM_001139539.1, NM_001139540.1, NM_001139541.1, NM_001139566.1, NM_001139574.1, NM_001139575.1, NM_001139578.1, NM_001139580.1, NM_001139581.1, NM_001139582.1, NM_001139628.1, NM_001140231.1, NM_001140311.1, NM_001140565.1, NM_001140838.1, NM_001140910.1, NM_001140973.2, NM_001141316.2, NM_001141453.1, NM_001141626.1, NM_001141666.1, NM_001141668.1,…
GO:0042612	CC	e	MHC class I protein complex	7/958	63/112897	1.13471e-06	5	7	0.00229552	0.00223767	0.00228531	0.000229552	XM_014141705.2, XM_014177345.2, XM_045694675.1, XM_045694684.1, XM_045704850.1, XM_045709562.1, XR_006771221.1
GO:0000981	MF	e	DNA-binding transcription factor activity, RNA polymerase II-specific	159/958	7309/112897	1.56707e-27	3	159	7.25865e-24	7.07567e-24	7.25708e-24	3.62932e-24	NM_001130856.1, NM_001139524.1, NM_001139525.1, NM_001139539.1, NM_001139540.1, NM_001139541.1, NM_001139566.1, NM_001139574.1, NM_001139575.1, NM_001139578.1, NM_001139580.1, NM_001139581.1, NM_001139582.1, NM_001139628.1, NM_001140231.1, NM_001140910.1, NM_001141626.1, NM_001141666.1, NM_001141668.1, NM_001141674.1, NM_001141676.1, NM_001173756.1, XM_014125134.2, XM_014127434.2, XM_014127436.2,…
GO:0001217	MF	e	DNA-binding transcription repressor activity	45/958	1768/112897	1.5352e-10	3	45	7.11105e-07	6.93179e-07	7.08802e-07	4.44441e-08	XM_014127434.2, XM_014130019.2, XM_014130028.2, XM_014131260.2, XM_014135582.2, XM_014142967.2, XM_014156335.2, XM_014161639.2, XM_014164712.2, XM_014173292.2, XM_014191940.2, XM_014193697.2, XM_014197534.2, XM_014204885.2, XM_014212849.2, XM_045688112.1, XM_045689043.1, XM_045689151.1, XM_045690501.1, XM_045690562.1, XM_045692068.1, XM_045696027.1, XM_045705053.1, XM_045708729.1, XM_045708732.1,…
GO:0003676	MF	e	nucleic acid binding	252/958	20671/112897	9.81302e-10	3	252	4.54539e-06	4.43081e-06	4.52969e-06	2.67376e-07	NM_001123719.2, NM_001130856.1, NM_001139524.1, NM_001139525.1, NM_001139539.1, NM_001139540.1, NM_001139541.1, NM_001139566.1, NM_001139574.1, NM_001139575.1, NM_001139578.1, NM_001139580.1, NM_001139581.1, NM_001139582.1, NM_001139628.1, NM_001140231.1, NM_001140311.1, NM_001140565.1, NM_001140824.1, NM_001140910.1, NM_001140973.2, NM_001141626.1, NM_001141666.1, NM_001141668.1, NM_001141674.1,…
GO:0043169	MF	e	cation binding	281/958	25230/112897	4.69753e-07	3	281	0.0021759	0.00212104	0.00216697	0.000108795	NM_001140142.1, NM_001140387.1, NM_001140565.1, NM_001140838.1, NM_001141316.2, NM_001141712.1, NM_001141761.1, NM_001141910.1, NM_001173694.1, XM_014123342.2, XM_014123346.2, XM_014125425.2, XM_014126249.2, XM_014126987.2, XM_014127434.2, XM_014127436.2, XM_014127962.2, XM_014128244.2, XM_014129300.2, XM_014129390.2, XM_014130019.2, XM_014130020.2, XM_014130024.2, XM_014130028.2, XM_014130067.2,…
GO:0001067	MF	e	transcription regulatory region nucleic acid binding	159/958	7905/112897	5.38635e-24	4	159	2.49496e-20	2.43206e-20	2.49226e-20	4.15826e-21	NM_001130856.1, NM_001139524.1, NM_001139525.1, NM_001139539.1, NM_001139541.1, NM_001139574.1, NM_001139575.1, NM_001139578.1, NM_001139580.1, NM_001139581.1, NM_001139582.1, NM_001139628.1, NM_001140231.1, NM_001140565.1, NM_001140910.1, NM_001141626.1, NM_001141666.1, NM_001141668.1, NM_001141674.1, NM_001173756.1, XM_014125134.2, XM_014126987.2, XM_014127434.2, XM_014127436.2, XM_014129287.2,…
GO:0003677	MF	e	DNA binding	204/958	14496/112897	3.08766e-13	4	204	1.4302e-09	1.39415e-09	1.4265e-09	1.10016e-10	NM_001130856.1, NM_001139524.1, NM_001139525.1, NM_001139539.1, NM_001139540.1, NM_001139541.1, NM_001139566.1, NM_001139574.1, NM_001139575.1, NM_001139578.1, NM_001139580.1, NM_001139581.1, NM_001139582.1, NM_001139628.1, NM_001140231.1, NM_001140311.1, NM_001140565.1, NM_001140910.1, NM_001140973.2, NM_001141626.1, NM_001141666.1, NM_001141668.1, NM_001141674.1, NM_001141676.1, NM_001173756.1,…
GO:0001227	MF	e	DNA-binding transcription repressor activity, RNA polymerase II-specific	45/958	1695/112897	4.02529e-11	4	45	1.86451e-07	1.81751e-07	1.85888e-07	1.24301e-08	XM_014127434.2, XM_014130019.2, XM_014130028.2, XM_014131260.2, XM_014135582.2, XM_014142967.2, XM_014156335.2, XM_014161639.2, XM_014164712.2, XM_014173292.2, XM_014191940.2, XM_014193697.2, XM_014197534.2, XM_014204885.2, XM_014212849.2, XM_045688112.1, XM_045689043.1, XM_045689151.1, XM_045690501.1, XM_045690562.1, XM_045692068.1, XM_045696027.1, XM_045705053.1, XM_045708729.1, XM_045708732.1,…
GO:0046872	MF	e	metal ion binding	273/958	24872/112897	2.50244e-06	4	273	0.0115913	0.0112991	0.0115412	0.000551966	NM_001140142.1, NM_001140387.1, NM_001140565.1, NM_001140838.1, NM_001141316.2, NM_001141712.1, NM_001141761.1, NM_001141910.1, NM_001173694.1, XM_014123342.2, XM_014123346.2, XM_014125425.2, XM_014126249.2, XM_014126987.2, XM_014127434.2, XM_014127436.2, XM_014127962.2, XM_014128244.2, XM_014129300.2, XM_014130019.2, XM_014130020.2, XM_014130024.2, XM_014130028.2, XM_014130067.2, XM_014130736.2,…
GO:0003690	MF	e	double-stranded DNA binding	161/958	8485/112897	9.00695e-22	5	161	4.17202e-18	4.06685e-18	4.16571e-18	5.21502e-19	NM_001130856.1, NM_001139524.1, NM_001139525.1, NM_001139539.1, NM_001139541.1, NM_001139574.1, NM_001139575.1, NM_001139578.1, NM_001139580.1, NM_001139581.1, NM_001139582.1, NM_001139628.1, NM_001140231.1, NM_001140565.1, NM_001140910.1, NM_001141626.1, NM_001141666.1, NM_001141668.1, NM_001141674.1, NM_001173756.1, XM_014125134.2, XM_014126987.2, XM_014127434.2, XM_014127436.2, XM_014129287.2,…
GO:0043565	MF	e	sequence-specific DNA binding	165/958	8996/112897	7.41045e-21	5	165	3.43252e-17	3.34599e-17	3.42659e-17	3.81391e-18	NM_001130856.1, NM_001139524.1, NM_001139525.1, NM_001139539.1, NM_001139541.1, NM_001139574.1, NM_001139575.1, NM_001139578.1, NM_001139580.1, NM_001139581.1, NM_001139582.1, NM_001139628.1, NM_001140231.1, NM_001140565.1, NM_001140910.1, NM_001141626.1, NM_001141666.1, NM_001141668.1, NM_001141674.1, NM_001173756.1, XM_014125134.2, XM_014126987.2, XM_014127434.2, XM_014127436.2, XM_014129287.2,…
GO:1990837	MF	e	sequence-specific double-stranded DNA binding	160/958	8099/112897	2.2291e-23	6	160	1.03252e-19	1.00649e-19	1.03118e-19	1.47503e-20	NM_001130856.1, NM_001139524.1, NM_001139525.1, NM_001139539.1, NM_001139541.1, NM_001139574.1, NM_001139575.1, NM_001139578.1, NM_001139580.1, NM_001139581.1, NM_001139582.1, NM_001139628.1, NM_001140231.1, NM_001140565.1, NM_001140910.1, NM_001141626.1, NM_001141666.1, NM_001141668.1, NM_001141674.1, NM_001173756.1, XM_014125134.2, XM_014126987.2, XM_014127434.2, XM_014127436.2, XM_014129287.2,…
GO:0000976	MF	e	transcription cis-regulatory region binding	159/958	7881/112897	4.24291e-24	7	159	1.96532e-20	1.91577e-20	1.96362e-20	3.93063e-21	NM_001130856.1, NM_001139524.1, NM_001139525.1, NM_001139539.1, NM_001139541.1, NM_001139574.1, NM_001139575.1, NM_001139578.1, NM_001139580.1, NM_001139581.1, NM_001139582.1, NM_001139628.1, NM_001140231.1, NM_001140565.1, NM_001140910.1, NM_001141626.1, NM_001141666.1, NM_001141668.1, NM_001141674.1, NM_001173756.1, XM_014125134.2, XM_014126987.2, XM_014127434.2, XM_014127436.2, XM_014129287.2,…
GO:0000977	MF	e	RNA polymerase II transcription regulatory region sequence-specific DNA binding	156/958	7291/112897	3.62495e-26	8	156	1.67907e-22	1.63675e-22	1.67835e-22	5.59692e-23	NM_001130856.1, NM_001139524.1, NM_001139525.1, NM_001139539.1, NM_001139541.1, NM_001139574.1, NM_001139575.1, NM_001139578.1, NM_001139580.1, NM_001139581.1, NM_001139582.1, NM_001139628.1, NM_001140231.1, NM_001140910.1, NM_001141626.1, NM_001141666.1, NM_001141668.1, NM_001141674.1, NM_001173756.1, XM_014125134.2, XM_014126987.2, XM_014127434.2, XM_014127436.2, XM_014129287.2, XM_014130019.2,…
GO:0000987	MF	e	cis-regulatory region sequence-specific DNA binding	115/958	6204/112897	7.11496e-15	8	115	3.29565e-11	3.21257e-11	3.28854e-11	2.82077e-12	NM_001130856.1, NM_001139524.1, NM_001139525.1, NM_001139539.1, NM_001139575.1, NM_001139578.1, NM_001139580.1, NM_001139581.1, NM_001139582.1, NM_001139628.1, NM_001140231.1, NM_001140910.1, NM_001141626.1, NM_001141666.1, NM_001141668.1, NM_001141674.1, NM_001173756.1, XM_014126987.2, XM_014127436.2, XM_014130020.2, XM_014130024.2, XM_014130067.2, XM_014131260.2, XM_014131441.2, XM_014132170.2,…
GO:0000978	MF	e	RNA polymerase II cis-regulatory region sequence-specific DNA binding	114/958	6111/112897	7.30768e-15	9	114	3.38492e-11	3.29959e-11	3.37688e-11	2.82077e-12	NM_001130856.1, NM_001139524.1, NM_001139525.1, NM_001139539.1, NM_001139575.1, NM_001139578.1, NM_001139580.1, NM_001139581.1, NM_001139582.1, NM_001139628.1, NM_001140231.1, NM_001140910.1, NM_001141626.1, NM_001141666.1, NM_001141668.1, NM_001141674.1, NM_001173756.1, XM_014126987.2, XM_014127436.2, XM_014130020.2, XM_014130024.2, XM_014130067.2, XM_014131260.2, XM_014132170.2, XM_014132171.2,…
