## Supplementary material for "Captive rearing effects on the methylome of Atlantic salmon after oceanic migration: sex-specificity and intergenerational stability": Table S16

### Sheet: DSS_results_parents_2_females_s
Table S16: GO enrichment results for the top 400 DMRs between wild and hatchery female salmon.
# GO	NS	enrichment	name	ratio_in_study	ratio_in_pop	p_uncorrected	depth	study_count	p_bonferroni	p_sidak	p_holm	p_fdr_bh	study_items
GO:0050794	BP	e	regulation of cellular process	564/875	56046/112897	8.71622e-19	3	564	1.29375e-14	1.26113e-14	1.29262e-14	9.24107e-16	NM_001123533.1, NM_001123651.2, NM_001130856.1, NM_001139524.1, NM_001139525.1, NM_001139531.1, NM_001139536.1, NM_001139557.1, NM_001139558.1, NM_001139559.1, NM_001139580.1, NM_001139582.1, NM_001139590.1, NM_001139808.1, NM_001139850.1, NM_001140201.1, NM_001140209.1, NM_001140231.1, NM_001140457.1, NM_001140571.1, NM_001140602.1, NM_001140728.1, NM_001140845.2, NM_001140973.2, NM_001141372.1,…
GO:0019222	BP	e	regulation of metabolic process	370/875	32867/112897	9.14518e-17	3	370	1.35742e-12	1.3232e-12	1.35586e-12	7.54122e-14	NM_001123651.2, NM_001130856.1, NM_001139524.1, NM_001139525.1, NM_001139531.1, NM_001139536.1, NM_001139557.1, NM_001139558.1, NM_001139559.1, NM_001139580.1, NM_001139582.1, NM_001139590.1, NM_001139808.1, NM_001139850.1, NM_001140201.1, NM_001140209.1, NM_001140231.1, NM_001140457.1, NM_001140571.1, NM_001140973.2, NM_001141372.1, NM_001141623.1, NM_001141626.1, NM_001141674.1, NM_001141676.1,…
GO:0009889	BP	e	regulation of biosynthetic process	269/875	20298/112897	4.6709e-20	4	269	6.93302e-16	6.75823e-16	6.92975e-16	8.66628e-17	NM_001123651.2, NM_001130856.1, NM_001139524.1, NM_001139525.1, NM_001139531.1, NM_001139536.1, NM_001139557.1, NM_001139558.1, NM_001139559.1, NM_001139580.1, NM_001139582.1, NM_001139808.1, NM_001139850.1, NM_001140209.1, NM_001140231.1, NM_001140973.2, NM_001141372.1, NM_001141623.1, NM_001141626.1, NM_001141674.1, NM_001141676.1, NM_001146509.1, XM_014124251.2, XM_014126429.2, XM_014127957.2,…
GO:0031323	BP	e	regulation of cellular metabolic process	338/875	27894/112897	6.63144e-20	4	338	9.84304e-16	9.59488e-16	9.83707e-16	9.84304e-17	NM_001130856.1, NM_001139524.1, NM_001139525.1, NM_001139531.1, NM_001139536.1, NM_001139557.1, NM_001139558.1, NM_001139559.1, NM_001139580.1, NM_001139582.1, NM_001139590.1, NM_001139808.1, NM_001139850.1, NM_001140201.1, NM_001140209.1, NM_001140231.1, NM_001140457.1, NM_001140571.1, NM_001140973.2, NM_001141372.1, NM_001141623.1, NM_001141626.1, NM_001141674.1, NM_001141676.1, NM_001146509.1,…
GO:0080090	BP	e	regulation of primary metabolic process	340/875	28454/112897	4.96917e-19	4	340	7.37574e-15	7.18978e-15	7.37077e-15	6.70522e-16	NM_001123651.2, NM_001130856.1, NM_001139524.1, NM_001139525.1, NM_001139531.1, NM_001139536.1, NM_001139557.1, NM_001139558.1, NM_001139559.1, NM_001139580.1, NM_001139582.1, NM_001139590.1, NM_001139808.1, NM_001139850.1, NM_001140201.1, NM_001140209.1, NM_001140231.1, NM_001140457.1, NM_001140571.1, NM_001140973.2, NM_001141372.1, NM_001141623.1, NM_001141626.1, NM_001141674.1, NM_001141676.1,…
GO:0051171	BP	e	regulation of nitrogen compound metabolic process	329/875	27776/112897	1.29391e-17	4	329	1.92055e-13	1.87213e-13	1.91861e-13	1.20034e-14	NM_001130856.1, NM_001139524.1, NM_001139525.1, NM_001139531.1, NM_001139536.1, NM_001139557.1, NM_001139558.1, NM_001139559.1, NM_001139580.1, NM_001139582.1, NM_001139590.1, NM_001139808.1, NM_001139850.1, NM_001140201.1, NM_001140209.1, NM_001140231.1, NM_001140457.1, NM_001140571.1, NM_001140973.2, NM_001141372.1, NM_001141623.1, NM_001141626.1, NM_001141674.1, NM_001141676.1, NM_001146509.1,…
GO:0060255	BP	e	regulation of macromolecule metabolic process	350/875	30715/112897	2.07094e-16	4	350	3.07389e-12	2.99639e-12	3.07017e-12	1.61784e-13	NM_001130856.1, NM_001139524.1, NM_001139525.1, NM_001139531.1, NM_001139536.1, NM_001139557.1, NM_001139558.1, NM_001139559.1, NM_001139580.1, NM_001139582.1, NM_001139590.1, NM_001139808.1, NM_001139850.1, NM_001140201.1, NM_001140209.1, NM_001140231.1, NM_001140457.1, NM_001140571.1, NM_001140973.2, NM_001141372.1, NM_001141623.1, NM_001141626.1, NM_001141674.1, NM_001141676.1, NM_001146509.1,…
GO:0010556	BP	e	regulation of macromolecule biosynthetic process	258/875	19544/112897	5.9366e-19	5	258	8.8117e-15	8.58953e-15	8.80516e-15	7.34308e-16	NM_001130856.1, NM_001139524.1, NM_001139525.1, NM_001139531.1, NM_001139536.1, NM_001139557.1, NM_001139558.1, NM_001139559.1, NM_001139580.1, NM_001139582.1, NM_001139808.1, NM_001139850.1, NM_001140209.1, NM_001140231.1, NM_001140973.2, NM_001141372.1, NM_001141623.1, NM_001141626.1, NM_001141674.1, NM_001141676.1, NM_001146509.1, XM_014124251.2, XM_014126429.2, XM_014127957.2, XM_014128136.2,…
GO:0031326	BP	e	regulation of cellular biosynthetic process	262/875	20005/112897	8.2861e-19	5	262	1.22991e-14	1.1989e-14	1.22891e-14	9.24107e-16	NM_001130856.1, NM_001139524.1, NM_001139525.1, NM_001139531.1, NM_001139536.1, NM_001139557.1, NM_001139558.1, NM_001139559.1, NM_001139580.1, NM_001139582.1, NM_001139808.1, NM_001139850.1, NM_001140209.1, NM_001140231.1, NM_001140973.2, NM_001141372.1, NM_001141623.1, NM_001141626.1, NM_001141674.1, NM_001141676.1, NM_001146509.1, XM_014124251.2, XM_014126429.2, XM_014127957.2, XM_014128136.2,…
GO:0019219	BP	e	regulation of nucleobase-containing compound metabolic process	262/875	20503/112897	2.00251e-17	5	262	2.97232e-13	2.89738e-13	2.96912e-13	1.74842e-14	NM_001130856.1, NM_001139524.1, NM_001139525.1, NM_001139531.1, NM_001139536.1, NM_001139557.1, NM_001139558.1, NM_001139559.1, NM_001139580.1, NM_001139582.1, NM_001139808.1, NM_001139850.1, NM_001140201.1, NM_001140209.1, NM_001140231.1, NM_001140973.2, NM_001141372.1, NM_001141623.1, NM_001141626.1, NM_001141674.1, NM_001141676.1, NM_001146509.1, XM_014124251.2, XM_014126429.2, XM_014127957.2,…
GO:0010468	BP	e	regulation of gene expression	292/875	24839/112897	8.66214e-15	5	292	1.28572e-10	1.25331e-10	1.28408e-10	6.42861e-12	NM_001130856.1, NM_001139524.1, NM_001139525.1, NM_001139531.1, NM_001139536.1, NM_001139557.1, NM_001139558.1, NM_001139559.1, NM_001139580.1, NM_001139582.1, NM_001139808.1, NM_001139850.1, NM_001140209.1, NM_001140231.1, NM_001140571.1, NM_001140973.2, NM_001141372.1, NM_001141623.1, NM_001141626.1, NM_001141674.1, NM_001141676.1, NM_001146509.1, XM_014124251.2, XM_014126429.2, XM_014127957.2,…
GO:0009890	BP	e	negative regulation of biosynthetic process	98/875	7624/112897	1.2987e-06	5	98	0.0192766	0.0187906	0.0192429	0.00070781	NM_001140209.1, NM_001141676.1, XM_014126429.2, XM_014128136.2, XM_014129411.2, XM_014130783.2, XM_014131497.2, XM_014131867.2, XM_014132946.2, XM_014136255.2, XM_014136600.2, XM_014136873.2, XM_014136876.2, XM_014137049.2, XM_014138636.2, XM_014138637.2, XM_014138642.2, XM_014140187.2, XM_014140188.2, XM_014140227.2, XM_014142275.2, XM_014142941.2, XM_014144875.2, XM_014145466.2, XM_014145471.2,…
GO:0051252	BP	e	regulation of RNA metabolic process	255/875	19313/112897	9.63283e-19	6	255	1.4298e-14	1.39375e-14	1.42845e-14	9.532e-16	NM_001130856.1, NM_001139524.1, NM_001139525.1, NM_001139531.1, NM_001139536.1, NM_001139557.1, NM_001139558.1, NM_001139559.1, NM_001139580.1, NM_001139582.1, NM_001139808.1, NM_001139850.1, NM_001140209.1, NM_001140231.1, NM_001140973.2, NM_001141372.1, NM_001141623.1, NM_001141626.1, NM_001141674.1, NM_001141676.1, NM_001146509.1, XM_014124251.2, XM_014126429.2, XM_014127957.2, XM_014128136.2,…
GO:2001141	BP	e	regulation of RNA biosynthetic process	243/875	17483/112897	1.75352e-20	7	243	2.60275e-16	2.53712e-16	2.60187e-16	4.33791e-17	NM_001130856.1, NM_001139524.1, NM_001139525.1, NM_001139531.1, NM_001139536.1, NM_001139557.1, NM_001139558.1, NM_001139559.1, NM_001139580.1, NM_001139582.1, NM_001139808.1, NM_001139850.1, NM_001140209.1, NM_001140231.1, NM_001140973.2, NM_001141372.1, NM_001141623.1, NM_001141626.1, NM_001141674.1, NM_001141676.1, NM_001146509.1, XM_014124251.2, XM_014126429.2, XM_014127957.2, XM_014128136.2,…
GO:0051253	BP	e	negative regulation of RNA metabolic process	92/875	7005/112897	1.00379e-06	7	92	0.0148993	0.0145236	0.0148742	0.000573049	NM_001140209.1, NM_001141676.1, XM_014126429.2, XM_014128136.2, XM_014129411.2, XM_014130783.2, XM_014131497.2, XM_014131867.2, XM_014132946.2, XM_014136600.2, XM_014136873.2, XM_014136876.2, XM_014137049.2, XM_014138636.2, XM_014138637.2, XM_014138642.2, XM_014140187.2, XM_014140188.2, XM_014140227.2, XM_014142275.2, XM_014142941.2, XM_014144875.2, XM_014145466.2, XM_014145471.2, XM_014145656.2,…
GO:1903506	BP	e	regulation of nucleic acid-templated transcription	243/875	17467/112897	1.68679e-20	8	243	2.50371e-16	2.44058e-16	2.50303e-16	4.33791e-17	NM_001130856.1, NM_001139524.1, NM_001139525.1, NM_001139531.1, NM_001139536.1, NM_001139557.1, NM_001139558.1, NM_001139559.1, NM_001139580.1, NM_001139582.1, NM_001139808.1, NM_001139850.1, NM_001140209.1, NM_001140231.1, NM_001140973.2, NM_001141372.1, NM_001141623.1, NM_001141626.1, NM_001141674.1, NM_001141676.1, NM_001146509.1, XM_014124251.2, XM_014126429.2, XM_014127957.2, XM_014128136.2,…
GO:1902679	BP	e	negative regulation of RNA biosynthetic process	88/875	6368/112897	2.0454e-07	8	88	0.00303599	0.00295945	0.00303149	0.0001265	NM_001140209.1, NM_001141676.1, XM_014126429.2, XM_014128136.2, XM_014129411.2, XM_014130783.2, XM_014131497.2, XM_014131867.2, XM_014132946.2, XM_014136600.2, XM_014136873.2, XM_014136876.2, XM_014137049.2, XM_014138636.2, XM_014138637.2, XM_014138642.2, XM_014140187.2, XM_014140188.2, XM_014140227.2, XM_014142275.2, XM_014142941.2, XM_014144875.2, XM_014145466.2, XM_014145471.2, XM_014145656.2,…
GO:0006355	BP	e	regulation of transcription, DNA-templated	242/875	17439/112897	2.5512e-20	9	242	3.78674e-16	3.69127e-16	3.78521e-16	5.40963e-17	NM_001130856.1, NM_001139524.1, NM_001139525.1, NM_001139531.1, NM_001139536.1, NM_001139557.1, NM_001139558.1, NM_001139559.1, NM_001139580.1, NM_001139582.1, NM_001139808.1, NM_001139850.1, NM_001140209.1, NM_001140231.1, NM_001140973.2, NM_001141372.1, NM_001141623.1, NM_001141626.1, NM_001141674.1, NM_001141676.1, NM_001146509.1, XM_014124251.2, XM_014126429.2, XM_014127957.2, XM_014128136.2,…
GO:1903507	BP	e	negative regulation of nucleic acid-templated transcription	88/875	6368/112897	2.0454e-07	9	88	0.00303599	0.00295945	0.00303149	0.0001265	NM_001140209.1, NM_001141676.1, XM_014126429.2, XM_014128136.2, XM_014129411.2, XM_014130783.2, XM_014131497.2, XM_014131867.2, XM_014132946.2, XM_014136600.2, XM_014136873.2, XM_014136876.2, XM_014137049.2, XM_014138636.2, XM_014138637.2, XM_014138642.2, XM_014140187.2, XM_014140188.2, XM_014140227.2, XM_014142275.2, XM_014142941.2, XM_014144875.2, XM_014145466.2, XM_014145471.2, XM_014145656.2,…
GO:0006357	BP	e	regulation of transcription by RNA polymerase II	204/875	13064/112897	1.23873e-22	10	204	1.83865e-18	1.79229e-18	1.83852e-18	6.30363e-19	NM_001130856.1, NM_001139524.1, NM_001139525.1, NM_001139531.1, NM_001139536.1, NM_001139557.1, NM_001139558.1, NM_001139559.1, NM_001139580.1, NM_001139582.1, NM_001139808.1, NM_001140209.1, NM_001140231.1, NM_001140973.2, NM_001141372.1, NM_001141623.1, NM_001141626.1, NM_001141674.1, NM_001141676.1, NM_001146509.1, XM_014126429.2, XM_014127957.2, XM_014128136.2, XM_014128993.2, XM_014129411.2,…
GO:0045892	BP	e	negative regulation of transcription, DNA-templated	88/875	6345/112897	1.88105e-07	10	88	0.00279204	0.00272165	0.00278809	0.0001265	NM_001140209.1, NM_001141676.1, XM_014126429.2, XM_014128136.2, XM_014129411.2, XM_014130783.2, XM_014131497.2, XM_014131867.2, XM_014132946.2, XM_014136600.2, XM_014136873.2, XM_014136876.2, XM_014137049.2, XM_014138636.2, XM_014138637.2, XM_014138642.2, XM_014140187.2, XM_014140188.2, XM_014140227.2, XM_014142275.2, XM_014142941.2, XM_014144875.2, XM_014145466.2, XM_014145471.2, XM_014145656.2,…
GO:0000122	BP	e	negative regulation of transcription by RNA polymerase II	65/875	4430/112897	1.7296e-06	11	65	0.0256724	0.0250252	0.025624	0.000885256	NM_001140209.1, NM_001141676.1, XM_014126429.2, XM_014128136.2, XM_014129411.2, XM_014131497.2, XM_014131867.2, XM_014132946.2, XM_014136873.2, XM_014137049.2, XM_014138636.2, XM_014138637.2, XM_014138642.2, XM_014140188.2, XM_014142275.2, XM_014142941.2, XM_014144875.2, XM_014145471.2, XM_014145656.2, XM_014145740.2, XM_014146366.2, XM_014146367.2, XM_014146676.2, XM_014147506.2, XM_014147885.2,…
GO:0043227	CC	e	membrane-bounded organelle	509/875	50303/112897	5.38258e-16	3	509	1.0889e-12	1.06145e-12	1.08728e-12	2.72224e-13	NM_001130856.1, NM_001139524.1, NM_001139525.1, NM_001139531.1, NM_001139533.1, NM_001139536.1, NM_001139555.1, NM_001139557.1, NM_001139558.1, NM_001139559.1, NM_001139566.1, NM_001139580.1, NM_001139582.1, NM_001139590.1, NM_001139808.1, NM_001140139.1, NM_001140142.1, NM_001140201.1, NM_001140209.1, NM_001140231.1, NM_001140457.1, NM_001140602.1, NM_001140690.1, NM_001140973.2, NM_001141142.2,…
GO:0043229	CC	e	intracellular organelle	530/875	53880/112897	2.59415e-14	3	530	5.24797e-11	5.11571e-11	5.23241e-11	7.4971e-12	NM_001130856.1, NM_001139524.1, NM_001139525.1, NM_001139531.1, NM_001139533.1, NM_001139536.1, NM_001139555.1, NM_001139557.1, NM_001139558.1, NM_001139559.1, NM_001139566.1, NM_001139580.1, NM_001139582.1, NM_001139590.1, NM_001139808.1, NM_001139850.1, NM_001140139.1, NM_001140142.1, NM_001140201.1, NM_001140209.1, NM_001140231.1, NM_001140602.1, NM_001140690.1, NM_001140973.2, NM_001141142.2,…
GO:0031226	CC	e	intrinsic component of plasma membrane	95/875	7425/112897	1.98614e-06	3	95	0.00401796	0.0039167	0.00400207	0.00044644	NM_001123533.1, NM_001140571.1, NM_001140602.1, NM_001140728.1, XM_014128182.2, XM_014128233.2, XM_014128989.2, XM_014129468.2, XM_014129527.2, XM_014130800.2, XM_014132338.2, XM_014133451.2, XM_014133844.2, XM_014133846.2, XM_014133850.2, XM_014140226.2, XM_014140925.2, XM_014140952.2, XM_014141576.2, XM_014141966.2, XM_014142268.2, XM_014145393.2, XM_014146497.2, XM_014147393.2, XM_014147516.2,…
GO:0043231	CC	e	intracellular membrane-bounded organelle	477/875	46967/112897	1.51965e-14	4	477	3.07426e-11	2.99678e-11	3.06666e-11	5.12376e-12	NM_001130856.1, NM_001139524.1, NM_001139525.1, NM_001139531.1, NM_001139533.1, NM_001139536.1, NM_001139555.1, NM_001139557.1, NM_001139558.1, NM_001139559.1, NM_001139566.1, NM_001139580.1, NM_001139582.1, NM_001139590.1, NM_001139808.1, NM_001140139.1, NM_001140142.1, NM_001140201.1, NM_001140209.1, NM_001140231.1, NM_001140602.1, NM_001140690.1, NM_001140973.2, NM_001141142.2, NM_001141372.1,…
GO:0005634	CC	e	nucleus	335/875	29494/112897	2.88679e-15	5	335	5.83998e-12	5.6928e-12	5.82843e-12	1.168e-12	NM_001130856.1, NM_001139524.1, NM_001139525.1, NM_001139531.1, NM_001139533.1, NM_001139536.1, NM_001139555.1, NM_001139557.1, NM_001139558.1, NM_001139559.1, NM_001139566.1, NM_001139580.1, NM_001139582.1, NM_001139590.1, NM_001139808.1, NM_001140201.1, NM_001140209.1, NM_001140231.1, NM_001140973.2, NM_001141372.1, NM_001141623.1, NM_001141626.1, NM_001141674.1, NM_001141676.1, NM_001173679.1,…
GO:0000981	MF	e	DNA-binding transcription factor activity, RNA polymerase II-specific	152/875	7309/112897	1.49302e-28	3	152	6.91566e-25	6.74133e-25	6.91417e-25	3.45783e-25	NM_001130856.1, NM_001139524.1, NM_001139525.1, NM_001139531.1, NM_001139533.1, NM_001139536.1, NM_001139555.1, NM_001139557.1, NM_001139558.1, NM_001139559.1, NM_001139566.1, NM_001139580.1, NM_001139582.1, NM_001139808.1, NM_001140231.1, NM_001141372.1, NM_001141623.1, NM_001141626.1, NM_001141674.1, NM_001141676.1, XM_014124251.2, XM_014129411.2, XM_014131867.2, XM_014132258.2, XM_014132946.2,…
GO:0003676	MF	e	nucleic acid binding	263/875	20671/112897	2.65907e-17	3	263	1.23168e-13	1.20063e-13	1.22849e-13	9.47448e-15	NM_001130856.1, NM_001139524.1, NM_001139525.1, NM_001139531.1, NM_001139533.1, NM_001139536.1, NM_001139555.1, NM_001139557.1, NM_001139558.1, NM_001139559.1, NM_001139566.1, NM_001139580.1, NM_001139582.1, NM_001139808.1, NM_001140201.1, NM_001140209.1, NM_001140231.1, NM_001140973.2, NM_001141372.1, NM_001141623.1, NM_001141626.1, NM_001141674.1, NM_001141676.1, NM_001173679.1, XM_014124251.2,…
GO:0043169	MF	e	cation binding	266/875	25230/112897	3.38461e-08	3	266	0.000156775	0.000152823	0.0001562	8.70974e-06	NM_001140142.1, NM_001140387.1, NM_001140457.1, NM_001141677.1, NM_001146359.1, NM_001165341.1, NM_001173679.1, XM_014124251.2, XM_014126429.2, XM_014127878.2, XM_014127957.2, XM_014128031.2, XM_014128058.2, XM_014128135.2, XM_014128668.2, XM_014129468.2, XM_014129473.2, XM_014130820.2, XM_014131012.2, XM_014131464.2, XM_014131497.2, XM_014131867.2, XM_014132950.2, XM_014136502.2, XM_014136507.2,…
GO:0001217	MF	e	DNA-binding transcription repressor activity	36/875	1768/112897	2.6035e-07	3	36	0.00120594	0.00117554	0.001201	6.02971e-05	XM_014131867.2, XM_014136600.2, XM_014136876.2, XM_014138637.2, XM_014138642.2, XM_014140188.2, XM_014144875.2, XM_014145471.2, XM_014145740.2, XM_014146366.2, XM_014146367.2, XM_014166260.2, XM_014170109.2, XM_014171859.2, XM_014183126.2, XM_014191940.2, XM_014192682.2, XM_014204885.2, XM_014209752.2, XM_045688112.1, XM_045689043.1, XM_045690534.1, XM_045696282.1, XM_045701331.1, XM_045704996.1,…
GO:0001067	MF	e	transcription regulatory region nucleic acid binding	155/875	7905/112897	1.82882e-26	4	155	8.47107e-23	8.25753e-23	8.4601e-23	1.21015e-23	NM_001130856.1, NM_001139524.1, NM_001139525.1, NM_001139531.1, NM_001139536.1, NM_001139557.1, NM_001139558.1, NM_001139559.1, NM_001139580.1, NM_001139582.1, NM_001139808.1, NM_001140209.1, NM_001140231.1, NM_001141372.1, NM_001141623.1, NM_001141626.1, NM_001141674.1, XM_014124251.2, XM_014124795.2, XM_014127957.2, XM_014129411.2, XM_014131441.2, XM_014131497.2, XM_014131867.2, XM_014132258.2,…
GO:0003677	MF	e	DNA binding	213/875	14496/112897	1.71461e-20	4	213	7.94209e-17	7.74189e-17	7.92323e-17	6.61841e-18	NM_001130856.1, NM_001139524.1, NM_001139525.1, NM_001139531.1, NM_001139533.1, NM_001139536.1, NM_001139555.1, NM_001139557.1, NM_001139558.1, NM_001139559.1, NM_001139566.1, NM_001139580.1, NM_001139582.1, NM_001139808.1, NM_001140201.1, NM_001140209.1, NM_001140231.1, NM_001140973.2, NM_001141372.1, NM_001141623.1, NM_001141626.1, NM_001141674.1, NM_001141676.1, NM_001173679.1, XM_014124251.2,…
GO:0046872	MF	e	metal ion binding	262/875	24872/112897	4.62846e-08	4	262	0.00021439	0.000208986	0.000213557	1.12837e-05	NM_001140142.1, NM_001140387.1, NM_001140457.1, NM_001141677.1, NM_001146359.1, NM_001165341.1, NM_001173679.1, XM_014124251.2, XM_014126429.2, XM_014127878.2, XM_014127957.2, XM_014128031.2, XM_014128058.2, XM_014128135.2, XM_014128668.2, XM_014129473.2, XM_014130820.2, XM_014131012.2, XM_014131464.2, XM_014131497.2, XM_014131867.2, XM_014132950.2, XM_014136502.2, XM_014136507.2, XM_014136884.2,…
GO:0001227	MF	e	DNA-binding transcription repressor activity, RNA polymerase II-specific	35/875	1695/112897	2.76112e-07	4	35	0.00127895	0.00124671	0.00127343	6.09025e-05	XM_014131867.2, XM_014136600.2, XM_014136876.2, XM_014138637.2, XM_014138642.2, XM_014140188.2, XM_014144875.2, XM_014145471.2, XM_014145740.2, XM_014146366.2, XM_014146367.2, XM_014166260.2, XM_014170109.2, XM_014171859.2, XM_014183126.2, XM_014191940.2, XM_014192682.2, XM_014204885.2, XM_014209752.2, XM_045688112.1, XM_045689043.1, XM_045690534.1, XM_045696282.1, XM_045701331.1, XM_045704996.1,…
GO:0043565	MF	e	sequence-specific DNA binding	166/875	8996/112897	1.74974e-25	5	166	8.10479e-22	7.90049e-22	8.09255e-22	1.0131e-22	NM_001130856.1, NM_001139524.1, NM_001139525.1, NM_001139531.1, NM_001139536.1, NM_001139555.1, NM_001139557.1, NM_001139558.1, NM_001139559.1, NM_001139580.1, NM_001139582.1, NM_001139808.1, NM_001140209.1, NM_001140231.1, NM_001141372.1, NM_001141623.1, NM_001141626.1, NM_001141674.1, XM_014124251.2, XM_014124795.2, XM_014127957.2, XM_014129411.2, XM_014131441.2, XM_014131497.2, XM_014131867.2,…
GO:0003690	MF	e	double-stranded DNA binding	159/875	8485/112897	4.94579e-25	5	159	2.29089e-21	2.23314e-21	2.28644e-21	2.29089e-22	NM_001130856.1, NM_001139524.1, NM_001139525.1, NM_001139531.1, NM_001139536.1, NM_001139557.1, NM_001139558.1, NM_001139559.1, NM_001139580.1, NM_001139582.1, NM_001139808.1, NM_001140201.1, NM_001140209.1, NM_001140231.1, NM_001141372.1, NM_001141623.1, NM_001141626.1, NM_001141674.1, XM_014124251.2, XM_014124795.2, XM_014127957.2, XM_014129411.2, XM_014131441.2, XM_014131497.2, XM_014131867.2,…
GO:1990837	MF	e	sequence-specific double-stranded DNA binding	155/875	8099/112897	3.08997e-25	6	155	1.43127e-21	1.39519e-21	1.4288e-21	1.5903e-22	NM_001130856.1, NM_001139524.1, NM_001139525.1, NM_001139531.1, NM_001139536.1, NM_001139557.1, NM_001139558.1, NM_001139559.1, NM_001139580.1, NM_001139582.1, NM_001139808.1, NM_001140209.1, NM_001140231.1, NM_001141372.1, NM_001141623.1, NM_001141626.1, NM_001141674.1, XM_014124251.2, XM_014124795.2, XM_014127957.2, XM_014129411.2, XM_014131441.2, XM_014131497.2, XM_014131867.2, XM_014132258.2,…
GO:0000976	MF	e	transcription cis-regulatory region binding	155/875	7881/112897	1.3478e-26	7	155	6.24299e-23	6.08561e-23	6.23625e-23	1.0405e-23	NM_001130856.1, NM_001139524.1, NM_001139525.1, NM_001139531.1, NM_001139536.1, NM_001139557.1, NM_001139558.1, NM_001139559.1, NM_001139580.1, NM_001139582.1, NM_001139808.1, NM_001140209.1, NM_001140231.1, NM_001141372.1, NM_001141623.1, NM_001141626.1, NM_001141674.1, XM_014124251.2, XM_014124795.2, XM_014127957.2, XM_014129411.2, XM_014131441.2, XM_014131497.2, XM_014131867.2, XM_014132258.2,…
GO:0000977	MF	e	RNA polymerase II transcription regulatory region sequence-specific DNA binding	148/875	7291/112897	1.01092e-26	8	148	4.6826e-23	4.56456e-23	4.67855e-23	9.36519e-24	NM_001130856.1, NM_001139524.1, NM_001139525.1, NM_001139531.1, NM_001139536.1, NM_001139557.1, NM_001139558.1, NM_001139559.1, NM_001139580.1, NM_001139582.1, NM_001139808.1, NM_001140231.1, NM_001141372.1, NM_001141623.1, NM_001141626.1, NM_001141674.1, XM_014124251.2, XM_014124795.2, XM_014127957.2, XM_014129411.2, XM_014131497.2, XM_014131867.2, XM_014132258.2, XM_014132946.2, XM_014132950.2,…
GO:0000987	MF	e	cis-regulatory region sequence-specific DNA binding	107/875	6204/112897	2.33975e-14	8	107	1.08377e-10	1.05645e-10	1.08073e-10	7.74122e-12	NM_001130856.1, NM_001139524.1, NM_001139525.1, NM_001139531.1, NM_001139536.1, NM_001139557.1, NM_001139558.1, NM_001139559.1, NM_001139580.1, NM_001139582.1, NM_001139808.1, NM_001140231.1, NM_001141372.1, NM_001141623.1, NM_001141626.1, NM_001141674.1, XM_014124251.2, XM_014124795.2, XM_014131441.2, XM_014131497.2, XM_014131867.2, XM_014132946.2, XM_014132950.2, XM_014136600.2, XM_014136873.2,…
GO:0000978	MF	e	RNA polymerase II cis-regulatory region sequence-specific DNA binding	105/875	6111/112897	5.11456e-14	9	105	2.36907e-10	2.30935e-10	2.36191e-10	1.57938e-11	NM_001130856.1, NM_001139524.1, NM_001139525.1, NM_001139531.1, NM_001139536.1, NM_001139557.1, NM_001139558.1, NM_001139559.1, NM_001139580.1, NM_001139582.1, NM_001139808.1, NM_001140231.1, NM_001141372.1, NM_001141623.1, NM_001141626.1, NM_001141674.1, XM_014124251.2, XM_014124795.2, XM_014131497.2, XM_014131867.2, XM_014132946.2, XM_014132950.2, XM_014136600.2, XM_014136873.2, XM_014136876.2,…
