## Supplementary material for "Captive rearing effects on the methylome of Atlantic salmon after oceanic migration: sex-specificity and intergenerational stability": Table S17

### Sheet: TableS17_offspring_maternal_sta
Table S17: DSS DML output for F1 effects of maternal source.
chr	pos	stat	pvals	fdrs
ssa01-23	19755092	5.4329	5.54456e-08	0.0397143
ssa01-23	19941746	-5.53935	3.036e-08	0.0284333
ssa01-23	19942212	-5.82739	5.62993e-09	0.0126433
ssa01-23	19942373	-5.47284	4.42891e-08	0.0339624
ssa01-23	19942494	-5.66272	1.48988e-08	0.0215692
ssa01-23	19942527	-6.45466	1.08462e-10	0.00113669
ssa01-23	19942582	-5.95323	2.62905e-09	0.00688816
ssa01-23	28800082	-5.47389	4.40263e-08	0.0339624
ssa01-23	43112306	-5.67814	1.36165e-08	0.0215692
ssa01q	107698818	6.187	6.13213e-10	0.00321326
ssa02	44339432	-5.49694	3.86442e-08	0.0311534
ssa03	68794828	5.73165	9.94585e-09	0.0183941
ssa04	59184904	-6.13986	8.25944e-10	0.00364623
ssa04	59184912	-6.86287	6.74885e-12	0.000212186
ssa04	59184916	-6.00784	1.88006e-09	0.00656773
ssa04	59184925	-5.77133	7.86466e-09	0.0160536
ssa04	59184944	-6.35313	2.10979e-10	0.00165831
ssa04	59184947	-5.5321	3.16422e-08	0.0284333
ssa04	59185102	-5.6074	2.0539e-08	0.0229972
ssa04	59185521	-5.76492	8.16971e-09	0.0160536
ssa05	40697032	5.58183	2.38004e-08	0.0241384
ssa06	68616969	5.63177	1.7837e-08	0.0215692
ssa09	57687433	-5.53204	3.16526e-08	0.0284333
ssa10	24412008	5.95506	2.5998e-09	0.00688816
ssa10	24425432	6.19878	5.69027e-10	0.00321326
ssa10	76836416	5.43378	5.51713e-08	0.0397143
ssa10	118650673	5.60884	2.03691e-08	0.0229972
ssa10	118964943	-6.12136	9.27787e-10	0.00364623
ssa11	6190840	5.41855	6.00842e-08	0.0419792
ssa11	15434477	5.65731	1.53763e-08	0.0215692
ssa11	19428138	5.64233	1.67767e-08	0.0215692
ssa12	52947553	-6.62751	3.41404e-11	0.000536692
ssa13	29228278	-5.64425	1.65899e-08	0.0215692
ssa13	72370043	5.38943	7.06807e-08	0.0483091
ssa15	71500656	5.49808	3.83939e-08	0.0311534
ssa16	13980224	-5.50223	3.75024e-08	0.0311534
ssa16	35399670	-5.70774	1.14484e-08	0.0199967
ssa16	38298126	5.90671	3.49013e-09	0.00844082
ssa16	38298405	5.43247	5.55793e-08	0.0397143
ssa19	6216553	5.59931	2.15202e-08	0.0229972
ssa21	26101489	5.66764	1.44776e-08	0.0215692
ssa22	14849850	-5.97304	2.32875e-09	0.00688816
ssa24	25100674	5.59593	2.19437e-08	0.0229972
ssa25	36795855	5.56664	2.59705e-08	0.0255162
ssa26-28	88857290	-5.63406	1.76015e-08	0.0215692
ssa27	36150865	5.4983	3.83474e-08	0.0311534
