## Supplementary material for "Captive rearing effects on the methylome of Atlantic salmon after oceanic migration: sex-specificity and intergenerational stability": Table S18

### Sheet: TableS18_offspring_maternal_sta
Table S18: DSS DMR output for F1 effects of maternal source.
chr	start	end	length	nCG	areaStat
ssa04	59184599	59185798	1200	47	-196.178
ssa16	38297595	38299048	1454	47	176.503
ssa01-23	19941469	19942608	1140	43	-173.357
ssa18	58387394	58388326	933	58	-135.159
ssa24	25100185	25100965	781	37	130.315
ssa25	16640829	16641291	463	45	105.667
ssa07	34284286	34285375	1090	39	-104.544
ssa13	101644749	101645910	1162	41	104.177
ssa10	24306076	24307021	946	31	100.201
ssa14	9005024	9006422	1399	35	97.5687
ssa17	7377778	7378644	867	35	-93.0059
ssa10	24411650	24412473	824	27	90.3513
ssa09	57686248	57687555	1308	31	-89.9248
ssa19	60426556	60427448	893	29	-77.6964
ssa08-29	16980698	16981538	841	26	77.2485
ssa10	24985612	24987172	1561	25	-76.3467
ssa24	25102200	25102781	582	23	76.2672
ssa02	63994667	63995294	628	22	-75.4154
ssa04	45043614	45044851	1238	27	74.5076
ssa13	40399215	40399828	614	24	-73.7001
ssa01-23	28311508	28312204	697	23	-72.9171
ssa04	2681451	2682087	637	31	72.4693
ssa27	9867050	9867655	606	26	72.3525
ssa17	14960838	14961866	1029	25	72.0641
ssa19	9648711	9649481	771	23	-71.5248
ssa05	73257388	73258031	644	26	71.3543
ssa12	30866615	30867230	616	25	-68.9164
ssa03	51896043	51896947	905	23	68.7894
ssa16	79557103	79557397	295	25	-67.7526
ssa06	21715875	21716357	483	27	66.4866
ssa25	13772510	13773480	971	23	65.0636
ssa12	11792690	11793046	357	22	64.8527
ssa11	67764086	67764341	256	25	63.1885
ssa15	6209232	6209939	708	26	-61.7897
ssa14	95937309	95937573	265	29	-61.6811
ssa01q	52555545	52556114	570	28	61.3376
ssa22	6550677	6551286	610	22	-61.1183
ssa19	60894928	60896510	1583	20	60.8599
ssa24	11748831	11749463	633	24	60.2082
ssa01-23	92965527	92966205	679	19	60.0536
ssa24	25101037	25101404	368	17	58.3038
ssa16	22088922	22089524	603	16	-58.154
ssa24	37184399	37184848	450	21	57.7152
ssa21	26753017	26753998	982	20	56.8174
ssa08-29	22687406	22687586	181	22	56.595
ssa02	53374218	53375151	934	19	-54.8545
ssa19	61577144	61577287	144	16	54.7827
ssa12	51341578	51342863	1286	19	-54.058
ssa01-23	10205066	10205390	325	27	54.0273
ssa04	63655565	63656014	450	20	53.5591
ssa11	27729925	27730152	228	19	53.5117
ssa08-29	46198302	46198871	570	23	-52.1998
ssa17	19489784	19490489	706	19	51.7887
ssa27	38768601	38769766	1166	20	51.7628
ssa11	22140851	22141382	532	19	50.5316
ssa01-23	65488080	65488375	296	26	50.4165
ssa06	78000296	78001426	1131	20	50.1726
ssa07	39000362	39000576	215	20	50.1476
ssa04	66594168	66595129	962	18	49.9795
ssa04	15823800	15824182	383	19	49.4629
ssa01q	20810333	20810977	645	19	49.4096
ssa05	77016905	77017242	338	15	-48.7673
ssa22	667963	668371	409	16	48.1614
ssa04	37873596	37874020	425	15	47.6422
ssa16	41272451	41272965	515	18	47.6319
ssa06	38157885	38158177	293	18	47.33
ssa06	32805233	32805630	398	18	47.2242
ssa01-23	51453955	51454978	1024	19	46.7255
ssa12	56902626	56903353	728	15	46.1623
ssa11	66725502	66725686	185	17	45.9986
ssa03	68794572	68794947	376	14	45.9346
ssa17	71464050	71464440	391	12	-45.4204
ssa25	12732848	12733112	265	14	45.3454
ssa17	14450860	14451302	443	19	-45.2527
ssa12	46769374	46769825	452	16	45.1308
ssa01q	93455051	93455374	324	15	45.0919
ssa19	60555695	60556081	387	18	45.0086
ssa09	24147687	24148119	433	18	-44.8979
ssa22	20273366	20273545	180	19	-44.6669
ssa01q	25846742	25847148	407	17	-44.3745
ssa06	35247639	35247964	326	15	44.2473
ssa05	42591531	42592087	557	17	44.2066
ssa26-28	65835994	65836358	365	16	44.0293
ssa20	21291671	21292064	394	17	43.66
ssa07	55496088	55496214	127	15	-43.4265
ssa24	5743837	5744410	574	15	-43.3346
ssa19	54590286	54590853	568	15	-43.1586
ssa02	63891189	63891583	395	17	42.8737
ssa13	104665262	104665524	263	18	42.4412
ssa14	64128139	64128490	352	16	-42.4033
ssa10	26738698	26739279	582	17	-41.8889
ssa03	7638671	7639559	889	18	-41.8268
ssa06	3649020	3649120	101	17	41.273
ssa13	67346081	67346838	758	17	-41.2589
ssa03	35286864	35287095	232	17	-41.1728
ssa13	41285382	41285504	123	20	41.1675
ssa14	28751156	28752054	899	14	41.1438
ssa27	35776270	35776701	432	18	-40.9096
ssa04	37872972	37873267	296	14	40.7747
ssa12	59741703	59742035	333	14	-40.7604
ssa04	18503439	18503964	526	17	-40.4256
ssa15	66814904	66815206	303	16	39.866
ssa16	36442735	36443136	402	16	-39.5608
ssa16	11629758	11630140	383	14	39.3638
ssa10	120344902	120345159	258	18	39.1742
ssa11	19131184	19131413	230	15	39.1282
ssa01-23	40157212	40157542	331	14	39.0161
ssa12	61130680	61130957	278	19	38.9865
ssa11	66899163	66899347	185	18	-38.4871
ssa03	41507097	41507312	216	15	-38.3801
ssa09	132823947	132824551	605	15	38.0183
ssa03	43863662	43863990	329	18	-37.9275
ssa24	25259566	25260312	747	15	-37.61
ssa08-29	4339954	4340320	367	12	37.1604
ssa07	12863758	12863882	125	12	37.1315
ssa10	26737979	26738535	557	12	-37.102
ssa12	46251316	46251601	286	15	-36.9228
ssa14	5465179	5465758	580	13	-36.577
ssa20	71847253	71847737	485	14	-36.5713
ssa25	26740525	26740876	352	15	-36.5133
ssa10	113115178	113115399	222	19	-36.3408
ssa09	23931889	23932219	331	15	36.0995
ssa19	51495104	51495252	149	12	36.0526
ssa09	134907055	134907562	508	14	-35.9419
ssa22	6039525	6039814	290	14	-35.7927
ssa21	35116619	35117063	445	13	35.5789
ssa10	21394305	21394669	365	15	35.5286
ssa26-28	64956615	64956894	280	14	35.4703
ssa10	25147605	25147723	119	17	-35.4297
ssa26-28	84672658	84672813	156	15	-35.3987
ssa27	34143149	34143444	296	14	-35.3344
ssa08-29	38427850	38428273	424	13	35.243
ssa17	19195413	19195877	465	14	35.1362
ssa13	45558355	45558707	353	17	35.1181
ssa01-23	49658425	49658743	319	13	34.7209
ssa01-23	27097505	27097952	448	12	34.6799
ssa16	16245166	16245815	650	15	34.668
ssa19	32935609	32935720	112	14	-34.5285
ssa03	86999514	86999980	467	15	34.4886
ssa05	38379501	38379939	439	13	34.3291
ssa14	22958589	22958731	143	14	34.2716
ssa16	73387502	73388226	725	15	34.19
ssa17	53281855	53281970	116	16	-34.0521
ssa11	66113087	66113486	400	11	34.0425
ssa27	39636527	39636663	137	15	34.023
ssa03	80557253	80557373	121	15	-33.9834
ssa01-23	81707590	81707991	402	14	33.9781
ssa03	30724415	30724633	219	16	33.9443
ssa06	82684987	82685113	127	15	-33.8688
ssa24	44231299	44231497	199	12	33.8299
ssa02	40736023	40736489	467	14	33.7711
ssa13	21605474	21605865	392	16	33.5748
ssa02	88130660	88131037	378	13	-33.5117
ssa02	17804203	17804474	272	12	-33.4963
ssa10	82689748	82690054	307	13	33.4772
ssa10	18931112	18931429	318	13	33.4182
ssa03	37256848	37257155	308	15	33.3729
ssa01-23	11894097	11894242	146	16	-33.3004
ssa05	73496365	73496494	130	13	33.2947
ssa12	15716765	15717200	436	16	-33.0633
ssa03	22864250	22864713	464	13	32.9927
ssa12	86591101	86591341	241	12	32.9376
ssa03	26167323	26167658	336	13	-32.9312
ssa10	38794297	38794591	295	14	32.8773
ssa22	9516119	9516365	247	14	32.8287
ssa09	107002506	107002792	287	12	-32.7036
ssa11	27729709	27729862	154	14	32.6792
ssa19	64895230	64895438	209	12	32.4938
ssa03	43863342	43863608	267	14	-32.3809
ssa02	92354719	92355144	426	14	-32.3442
ssa09	2821422	2821751	330	14	-32.2371
ssa16	36977422	36977757	336	13	-32.1521
ssa09	12670876	12671075	200	15	32.1366
ssa14	10132953	10133434	482	12	-32.0234
ssa12	22605327	22605632	306	14	31.9978
ssa10	41454679	41454845	167	11	-31.9704
ssa20	64755712	64755959	248	16	31.9509
ssa24	26796910	26797322	413	14	-31.8609
ssa02	89043094	89043401	308	12	-31.8052
ssa12	58064844	58065067	224	13	31.7647
ssa19	61208036	61208391	356	12	-31.6871
ssa11	88763467	88763635	169	13	-31.633
ssa11	94477303	94477514	212	12	31.6178
ssa08-29	27166482	27166612	131	16	-31.5631
ssa03	13482162	13482384	223	15	-31.3278
ssa15	41208121	41208381	261	12	31.2474
ssa25	11370667	11370865	199	14	31.1314
ssa04	38811634	38811881	248	13	31.117
ssa09	69735427	69735765	339	11	-31.0889
ssa11	111980524	111980672	149	13	30.8333
ssa11	64263808	64263976	169	13	30.7536
ssa03	71675478	71675924	447	12	-30.6283
ssa24	6880935	6881413	479	12	-30.529
ssa19	27425279	27425589	311	13	-30.4254
ssa13	93284234	93284491	258	13	-30.3226
ssa01-23	48092584	48092951	368	11	-30.3156
ssa09	143984710	143984966	257	14	-30.0071
ssa03	22865046	22865411	366	13	29.7841
ssa06	35246899	35247457	559	12	29.7024
ssa26-28	63679809	63680170	362	12	-29.5736
ssa08-29	66274184	66274288	105	13	-29.5708
ssa20	33543712	33543918	207	13	-29.5633
ssa10	12561184	12561440	257	12	29.3316
ssa11	44572335	44572672	338	12	-29.2485
ssa19	29012459	29012641	183	13	29.1934
ssa06	41829705	41830058	354	11	28.9454
ssa09	72805806	72806040	235	14	28.7647
ssa05	56401451	56401638	188	15	-28.7151
ssa06	77954418	77954715	298	13	28.6809
ssa24	21016096	21016251	156	13	-28.5469
ssa25	5480639	5480904	266	13	-28.374
ssa12	28077483	28077851	369	12	28.2671
ssa04	38811935	38812099	165	11	28.1548
ssa25	5482041	5482253	213	11	-27.9123
ssa08-29	838762	839219	458	12	27.8837
ssa05	42813092	42813375	284	14	27.6751
ssa20	55395621	55395750	130	13	-27.661
ssa04	37048764	37048895	132	11	-27.52
ssa20	18311374	18311715	342	12	27.4579
ssa24	7550127	7550296	170	11	-27.4005
ssa19	54518347	54518550	204	11	-27.3591
ssa01q	71840978	71841623	646	11	27.2962
ssa03	54052659	54052968	310	11	-27.2955
ssa06	64328535	64328669	135	11	-27.2826
ssa11	39835329	39835480	152	13	27.2003
ssa15	55894438	55894615	178	12	27.1211
ssa16	1147425	1147589	165	12	27.0838
ssa07	15470428	15470791	364	11	27.0776
ssa15	30514683	30514891	209	11	27.059
ssa12	60163763	60163883	121	12	27.0536
ssa16	78251682	78251844	163	12	-27.0015
ssa16	41267391	41267605	215	12	-26.9301
ssa25	27139158	27139550	393	11	-26.8996
ssa16	66993731	66993911	181	13	26.8804
ssa04	60968685	60968886	202	11	26.6761
ssa01q	8868760	8869036	277	12	-26.6358
ssa22	53808258	53808387	130	15	26.6334
ssa08-29	4907246	4907368	123	11	-26.5352
ssa24	46203099	46203253	155	12	-26.2485
ssa02	59864560	59864690	131	11	26.2105
ssa04	18499819	18499999	181	12	-26.2025
ssa09	86467449	86467730	282	11	26.1293
ssa19	64894625	64894886	262	11	26.0917
ssa18	13041055	13041367	313	11	-26.0535
ssa09	74426735	74426983	249	12	25.9734
ssa06	30325301	30325440	140	11	-25.8091
ssa08-29	13566337	13566439	103	12	25.7863
ssa15	75809418	75809547	130	12	25.7268
ssa04	86132780	86133071	292	11	-25.5186
ssa09	86467825	86468335	511	11	25.4929
ssa25	34823231	34823691	461	11	-25.4594
ssa05	68221399	68221590	192	11	-25.2751
ssa10	89466692	89466905	214	11	24.987
ssa01q	95896422	95896552	131	11	24.9515
ssa04	18499288	18499476	189	11	-24.6673
ssa01-23	52503898	52504024	127	11	-24.4238
ssa08-29	16207858	16207996	139	11	24.3668
ssa12	46734167	46734310	144	12	24.1663
ssa05	86078187	86078337	151	11	-24.097
ssa14	92965892	92966033	142	11	-24.0672
ssa04	53204655	53204940	286	11	24.0155
ssa07	27159636	27159855	220	12	23.9389
ssa06	32807344	32807476	133	12	23.7952
ssa15	75809606	75809776	171	12	23.7935
ssa04	24228066	24228272	207	11	23.7731
ssa13	41067575	41067710	136	11	23.349
ssa18	56312006	56312147	142	13	23.2309
ssa22	25917299	25917514	216	11	23.2172
ssa04	18504057	18504357	301	11	-22.9401
ssa16	22684549	22684737	189	11	-22.8543
ssa14	75864265	75864370	106	11	22.6523
ssa19	17869809	17869923	115	11	-22.5808
ssa02	89032078	89032246	169	11	-22.5807
ssa05	39233967	39234097	131	11	22.5199
ssa09	113083623	113083807	185	11	22.4118
ssa04	26799535	26799677	143	11	-21.6574
ssa15	86957381	86957509	129	11	-21.1262
ssa12	18416073	18416309	237	11	21.0916
ssa10	38218462	38218631	170	11	-20.5705
ssa14	25567146	25567271	126	11	-20.3602
ssa13	50042872	50042999	128	11	20.2165
ssa05	48489147	48489269	123	11	19.9684
ssa12	60151058	60151224	167	11	19.1904
ssa10	5492823	5493026	204	11	18.8639
