## Supplementary material for "Captive rearing effects on the methylome of Atlantic salmon after oceanic migration: sex-specificity and intergenerational stability": Table S19

### Sheet: TableS19_offspring_paternal_sta
Table S19: DSS DML output for F1 effects of paternal source.
chr	pos	stat	pvals	fdrs
ssa01-23	97140296	5.66821	1.44301e-08	0.0412441
ssa03	66157936	-5.73214	9.91703e-09	0.0319825
ssa03	72881488	6.44641	1.14533e-10	0.00360096
ssa05	35734498	-6.16751	6.9375e-10	0.00926765
ssa07	24147518	6.05612	1.39443e-09	0.0109603
ssa09	84067662	-6.129	8.84311e-10	0.00926765
ssa12	15679400	-5.95719	2.56606e-09	0.0115286
ssa12	37317332	-5.72783	1.01725e-08	0.0319825
ssa16	38049400	5.96558	2.43773e-09	0.0115286
ssa19	6216553	5.95715	2.56679e-09	0.0115286
ssa24	33917435	5.81351	6.11762e-09	0.0240424
