## Supplementary material for "Captive rearing effects on the methylome of Atlantic salmon after oceanic migration: sex-specificity and intergenerational stability": Table S20

### Sheet: TableS20_offspring_paternal_sta
Table S20: DSS DMR output for F1 effects of paternal source.
chr	start	end	length	nCG	areaStat
ssa25	16640887	16641460	574	55	158.782
ssa16	38297957	38298839	883	38	107.79
ssa17	60960005	60960835	831	32	95.5037
ssa17	22028927	22029871	945	27	94.6799
ssa03	7638248	7639559	1312	28	-87.7274
ssa26-28	41073935	41074503	569	29	86.7266
ssa17	19489784	19490968	1185	26	83.717
ssa12	59741703	59742370	668	21	-81.92
ssa21	30647682	30648739	1058	23	81.7543
ssa17	22030421	22032365	1945	26	81.6298
ssa21	6683711	6684555	845	27	-81.1632
ssa09	139393598	139394160	563	26	-79.9305
ssa16	9937877	9938715	839	27	-76.1427
ssa16	44794761	44795495	735	30	-75.9043
ssa10	13599385	13599887	503	27	75.0576
ssa16	38048829	38049448	620	22	73.7872
ssa20	73135277	73135430	154	29	-70.2961
ssa15	98436996	98437364	369	26	-69.7047
ssa07	28187385	28187872	488	27	69.3709
ssa14	95937289	95937573	285	31	-68.2672
ssa09	57686565	57687585	1021	26	-67.2883
ssa16	79557103	79557397	295	25	-65.2062
ssa10	88208430	88209479	1050	25	64.6924
ssa09	102668756	102669312	557	22	63.0426
ssa16	40194632	40195143	512	25	-62.8812
ssa16	75074416	75074756	341	25	60.879
ssa12	29160187	29160828	642	22	59.8042
ssa25	27822516	27823017	502	26	58.4904
ssa03	37998797	37999125	329	19	-58.4374
ssa21	22993241	22994134	894	21	58.424
ssa12	60392052	60392692	641	21	-57.499
ssa08-29	9470215	9471636	1422	22	57.2665
ssa07	24147680	24148311	632	19	57.1519
ssa11	92690981	92694791	3811	20	56.0127
ssa09	84066661	84067395	735	18	-55.6431
ssa04	38207718	38208479	762	21	54.4759
ssa05	73496189	73496494	306	18	54.4047
ssa17	60920436	60920841	406	18	-54.1267
ssa04	24179512	24180001	490	19	53.7378
ssa07	26015778	26016738	961	20	-53.1315
ssa02	47430324	47430811	488	21	-52.7858
ssa11	66725502	66725700	199	18	51.8922
ssa21	44788565	44788869	305	16	51.5538
ssa16	63639974	63640284	311	21	51.5355
ssa10	78372167	78372570	404	19	51.3875
ssa04	83380744	83381135	392	19	-50.2169
ssa04	78848385	78849266	882	21	49.9007
ssa04	88990392	88991053	662	19	-49.4306
ssa08-29	43619936	43620206	271	18	-49.3114
ssa15	98386771	98387275	505	19	49.0197
ssa01-23	19942433	19942593	161	15	-48.9689
ssa04	88586502	88586804	303	18	48.8078
ssa24	42081151	42081423	273	20	-48.645
ssa03	53847343	53847781	439	17	-47.3911
ssa12	62267852	62268399	548	15	-47.0476
ssa12	7458814	7459185	372	16	-47.035
ssa03	51789959	51790428	470	14	46.3685
ssa06	38157885	38158177	293	18	46.1834
ssa04	34857659	34858400	742	19	46.101
ssa06	58659804	58660124	321	13	44.8437
ssa27	39878902	39879127	226	14	-44.6772
ssa12	30901015	30901581	567	15	44.6482
ssa16	78583225	78583668	444	20	44.4458
ssa24	42120046	42120483	438	16	-44.3578
ssa10	21394225	21394669	445	17	44.1984
ssa08-29	63378245	63378609	365	12	-43.7945
ssa12	68070215	68070526	312	16	-43.7908
ssa03	10270094	10270602	509	18	43.4613
ssa04	32624225	32624744	520	18	43.0978
ssa05	35097849	35098304	456	17	-42.835
ssa22	49761308	49761928	621	18	-42.5702
ssa02	17804203	17804555	353	14	-42.4574
ssa22	6039422	6039808	387	16	-42.446
ssa21	30766792	30767205	414	19	-42.4342
ssa24	11749637	11749983	347	15	42.3275
ssa22	37133286	37133783	498	15	-42.2372
ssa20	51372244	51372707	464	17	42.2235
ssa10	11125567	11126239	673	17	-42.1709
ssa12	7459512	7459955	444	15	-41.7195
ssa14	10132953	10133459	507	13	-40.9486
ssa17	14564665	14564984	320	16	-40.7031
ssa03	96564958	96565119	162	14	-40.3444
ssa17	80252519	80252663	145	15	-40.1992
ssa20	4507894	4508116	223	17	-39.6193
ssa01q	110741503	110741651	149	20	39.4813
ssa08-29	50883578	50883765	188	17	39.3157
ssa03	16441670	16442039	370	16	39.1927
ssa09	72948111	72948487	377	13	39.1593
ssa16	2313979	2314546	568	15	-38.9328
ssa10	74867501	74867919	419	16	38.6994
ssa19	11108023	11108558	536	15	-38.6636
ssa25	6972624	6972792	169	12	38.5766
ssa11	67764185	67764335	151	19	38.5734
ssa18	32852674	32852910	237	15	-38.5269
ssa12	66874061	66874352	292	14	-38.4713
ssa07	40544840	40544977	138	17	38.4191
ssa04	37872972	37873267	296	14	38.3995
ssa04	18503439	18503964	526	17	-38.3738
ssa03	13482162	13482449	288	18	-38.3296
ssa26-28	68909791	68910171	381	16	38.0885
ssa14	10131798	10132202	405	11	-38.0712
ssa08-29	8764933	8765109	177	11	38.0699
ssa20	16971922	16972596	675	12	37.9509
ssa25	36727619	36728031	413	14	-37.8402
ssa13	40399332	40399728	397	12	-37.7301
ssa21	26933083	26933519	437	15	37.5004
ssa24	11749224	11749415	192	14	36.9958
ssa11	15549030	15549459	430	12	-36.9291
ssa27	30385770	30386097	328	15	36.8641
ssa11	92944401	92945645	1245	14	-36.6778
ssa05	32418296	32418636	341	13	36.29
ssa01-23	85335193	85335484	292	15	36.1855
ssa09	81946956	81947213	258	14	35.7896
ssa15	65145084	65145257	174	16	-35.5754
ssa07	17650570	17651065	496	14	-35.5721
ssa26-28	47543359	47543721	363	12	-35.0937
ssa09	84049737	84050195	459	13	-35.0929
ssa15	87062775	87063039	265	14	35.0914
ssa20	76666596	76667119	524	15	35.0716
ssa17	23417582	23417780	199	13	-35.0352
ssa22	16823180	16823638	459	14	-34.8651
ssa16	78251671	78251844	174	13	-34.6953
ssa14	10095910	10096032	123	16	-34.6533
ssa16	56475978	56476225	248	15	-34.2493
ssa03	35250224	35250579	356	13	34.0709
ssa10	34869855	34870424	570	13	-33.898
ssa07	34284564	34284864	301	14	-33.7385
ssa08-29	56957848	56958011	164	14	33.6489
ssa01q	122341262	122341490	229	15	-33.6191
ssa14	5454263	5454470	208	14	-33.6184
ssa21	26753654	26753998	345	11	33.5485
ssa17	50958375	50958635	261	16	33.4854
ssa14	46221373	46221663	291	13	-33.2736
ssa16	23980144	23980374	231	13	-33.0843
ssa14	4075439	4075883	445	14	-32.9697
ssa12	59785870	59786663	794	12	32.5783
ssa01q	93455183	93455374	192	11	32.3386
ssa20	2179717	2179905	189	12	32.2031
ssa20	2015327	2015767	441	13	-32.1363
ssa19	11108684	11109000	317	11	-32.136
ssa08-29	4340011	4340498	488	11	31.9593
ssa01q	122260329	122260429	101	15	31.8885
ssa03	24885558	24885706	149	15	31.7804
ssa26-28	65836047	65836358	312	12	31.705
ssa15	25194963	25195179	217	12	-31.6657
ssa04	37048688	37048867	180	12	-31.4036
ssa22	48632556	48632696	141	13	-31.344
ssa27	37591808	37591970	163	16	31.2556
ssa07	52162720	52163005	286	13	31.1204
ssa16	52365247	52365407	161	13	30.863
ssa05	34118449	34118671	223	12	30.8575
ssa20	72000578	72000897	320	15	30.6575
ssa15	67594791	67595117	327	13	-30.5941
ssa02	63891189	63891414	226	14	30.4521
ssa24	8749721	8749892	172	11	30.3768
ssa03	14577182	14577320	139	11	-30.1742
ssa20	4640258	4640432	175	13	-30.1523
ssa01q	90653484	90653647	164	17	30.0575
ssa03	71334446	71334694	249	14	-29.9942
ssa14	41144895	41145046	152	12	29.9833
ssa25	25146733	25147040	308	11	29.9807
ssa12	60163763	60163883	121	12	29.9717
ssa16	51301267	51301561	295	14	29.9308
ssa25	10856179	10856458	280	11	-29.9236
ssa16	40046063	40046479	417	12	29.9119
ssa26-28	30124984	30125146	163	13	29.8323
ssa10	78371558	78371792	235	11	29.8053
ssa27	29077874	29078132	259	12	29.6625
ssa01-23	46682149	46682731	583	11	-29.5723
ssa01q	21497887	21497991	105	13	-29.5
ssa10	120344966	120345159	194	15	29.4785
ssa03	84185583	84186035	453	11	29.2775
ssa09	107002370	107002722	353	13	-29.2633
ssa20	46774041	46774251	211	11	-29.2186
ssa04	18517845	18518177	333	12	29.1164
ssa02	76517452	76517609	158	13	-29.0999
ssa16	43976612	43976843	232	14	-29.0486
ssa05	68221274	68221501	228	14	-29.0157
ssa01q	110588259	110588390	132	12	28.999
ssa22	42110956	42111266	311	11	28.9624
ssa09	72748244	72748539	296	12	28.5586
ssa19	85914760	85914895	136	12	28.5486
ssa19	11739888	11740137	250	12	28.4872
ssa26-28	72239864	72240087	224	11	28.4845
ssa01q	104773894	104774251	358	11	28.403
ssa01q	24681469	24681758	290	11	-28.4012
ssa03	11189349	11189566	218	13	28.3878
ssa06	61083550	61083716	167	14	28.354
ssa15	17258751	17258876	126	12	28.2946
ssa21	26752947	26753305	359	11	28.2094
ssa12	13220190	13220321	132	13	28.0889
ssa18	57122745	57122848	104	11	-28.0537
ssa10	74867278	74867439	162	11	28.0416
ssa07	15102157	15102381	225	12	-27.9833
ssa07	16981820	16981969	150	13	27.9831
ssa19	61690254	61690359	106	13	-27.8937
ssa16	9917475	9917887	413	11	-27.7782
ssa16	75075331	75075520	190	11	27.7603
ssa22	40523048	40523275	228	11	-27.6933
ssa09	91599210	91599536	327	12	27.5759
ssa22	48632764	48632941	178	13	-27.5044
ssa08-29	17073964	17074089	126	13	27.4818
ssa16	96408489	96408673	185	11	-27.388
ssa13	31933421	31933587	167	13	-27.3467
ssa13	30021956	30022196	241	12	-27.136
ssa06	21716050	21716253	204	12	27.0856
ssa05	53535956	53536064	109	13	27.0644
ssa11	84444615	84444785	171	11	26.9936
ssa12	39212401	39212634	234	12	-26.7438
ssa03	52190732	52190907	176	11	26.7052
ssa24	27196889	27197117	229	11	-26.6193
ssa03	96233198	96233537	340	11	-26.5939
ssa26-28	9708429	9708674	246	11	-26.5589
ssa22	39703429	39703607	179	12	26.4583
ssa04	20232740	20232965	226	12	26.3661
ssa07	58826687	58826990	304	11	-26.3598
ssa17	11698161	11698421	261	11	-26.3537
ssa03	81990376	81990584	209	11	25.9956
ssa03	74932953	74933070	118	14	-25.9559
ssa03	37409334	37409494	161	12	25.5454
ssa05	73257642	73257751	110	12	25.5166
ssa01q	80830532	80830672	141	14	25.4792
ssa11	65353879	65354015	137	12	-25.4436
ssa17	64896712	64896875	164	11	25.3087
ssa17	62344954	62345356	403	11	25.1998
ssa02	43208337	43208573	237	12	25.0387
ssa11	90016325	90016654	330	12	-25.0017
ssa05	51811888	51812131	244	11	24.821
ssa26-28	45577412	45577556	145	11	24.6774
ssa10	80344184	80344848	665	13	24.5911
ssa07	58825852	58825994	143	12	-24.5548
ssa04	20782723	20782939	217	11	-24.5149
ssa26-28	54108772	54108962	191	11	-24.3013
ssa03	37256996	37257155	160	11	24.2216
ssa05	29709177	29709367	191	11	24.0447
ssa22	23901008	23901231	224	13	23.9008
ssa14	66899928	66900114	187	11	-23.87
ssa05	37640907	37641111	205	12	-23.4753
ssa16	23774840	23774972	133	13	23.3258
ssa03	43863734	43863893	160	11	-23.2606
ssa15	69029805	69030291	487	11	-23.1482
ssa09	151302603	151302717	115	11	-23.019
ssa09	111593315	111593455	141	11	22.6378
ssa11	6431948	6432052	105	12	-22.5544
ssa14	61232456	61232598	143	11	22.293
ssa03	31126491	31126608	118	11	22.1326
ssa01q	47968451	47968567	117	13	-21.0943
ssa19	47514899	47515011	113	11	20.9034
ssa08-29	7326470	7326582	113	11	20.4058
ssa15	70961239	70961494	256	11	19.8633
ssa03	32460187	32460338	152	11	19.7725
ssa03	91369625	91369742	118	11	-19.4536
ssa13	66462828	66463098	271	11	13.9557
ssa17	23736154	23736298	145	13	-0.307538
