## Supplementary material for "Captive rearing effects on the methylome of Atlantic salmon after oceanic migration: sex-specificity and intergenerational stability": Table S21

### Sheet: TableS21_offspring_maternal_sta
Table S21: DSS DML output for F1 effects of the interaction between maternal x paternal source.
chr	pos	stat	pvals	fdrs
ssa01q	107698818	-6.62482	3.47666e-11	0.00109307
ssa05	35734498	6.14181	8.15842e-10	0.00855009
ssa15	98308373	-6.47305	9.60424e-11	0.0015098
