## Supplementary material for "Captive rearing effects on the methylome of Atlantic salmon after oceanic migration: sex-specificity and intergenerational stability": Table S22

### Sheet: TableS22_offspring_maternal_sta
Table S22: DSS DMR output for F1 effects of the interaction between maternal x paternal source.
chr	start	end	length	nCG	areaStat
ssa25	16640898	16641680	783	65	-195.004
ssa16	38297595	38299048	1454	47	-155.129
ssa16	44794761	44795657	897	40	106.568
ssa04	59184599	59185378	780	30	105.475
ssa13	30019505	30020183	679	27	84.9163
ssa02	27819274	27819888	615	23	-80.6121
ssa24	25100185	25100674	490	29	-79.7565
ssa11	67764086	67764357	272	26	-78.9985
ssa05	73257388	73258103	716	28	-76.7687
ssa20	24744009	24744710	702	26	76.3761
ssa17	19489784	19490968	1185	26	-74.9032
ssa02	63891189	63892189	1001	25	-74.0099
ssa27	37593172	37594250	1079	27	-73.8324
ssa14	95937289	95937573	285	31	72.5212
ssa16	79557103	79557407	305	27	71.1105
ssa17	14564577	14565129	553	23	71.1025
ssa08-29	46198247	46198876	630	27	67.4497
ssa24	25102200	25102781	582	23	-66.7349
ssa08-29	63377815	63378609	795	21	65.1755
ssa27	37591808	37592271	464	27	-64.7915
ssa01-23	92965527	92966005	479	18	-64.6316
ssa21	39555972	39556836	865	25	64.3466
ssa08-29	43619884	43620206	323	21	62.9977
ssa26-28	52356412	52357371	960	19	62.6435
ssa02	25002945	25003886	942	22	62.0236
ssa03	38232512	38233180	669	21	62.0204
ssa14	10132719	10133434	716	18	61.9507
ssa04	37048688	37049180	493	18	61.0284
ssa13	30021644	30022226	583	22	60.6789
ssa05	67537057	67537906	850	19	60.6487
ssa25	12732848	12733446	599	21	-60.3687
ssa03	12442410	12443333	924	21	-57.4407
ssa07	26015778	26016738	961	20	57.0916
ssa22	17110668	17111584	917	19	-57.0307
ssa11	37418609	37418921	313	24	56.7501
ssa15	65385546	65386557	1012	20	56.3026
ssa24	42120038	42120483	446	17	54.4095
ssa24	32253780	32254248	469	23	54.151
ssa13	32164574	32165175	602	23	-54.0099
ssa27	41457506	41457904	399	18	52.7041
ssa10	101863173	101863723	551	20	-52.5128
ssa03	59276135	59276623	489	19	-52.3917
ssa04	37048018	37048503	486	22	52.3905
ssa18	23618615	23619057	443	17	52.1546
ssa12	82008665	82009103	439	19	-51.1922
ssa04	37873596	37874020	425	15	-50.8662
ssa02	27818459	27819086	628	13	-50.2174
ssa13	40399294	40399754	461	17	50.0979
ssa03	7638396	7639164	769	17	49.9355
ssa18	56193071	56193855	785	16	-49.9301
ssa15	71053735	71054273	539	18	-49.9276
ssa19	647758	648126	369	17	49.8838
ssa15	46072680	46073100	421	16	-48.8489
ssa04	37872972	37873267	296	14	-48.8243
ssa03	7703502	7703969	468	14	48.7875
ssa02	64434026	64434221	196	20	-48.3884
ssa04	15823814	15824182	369	17	-48.3118
ssa19	61577144	61577287	144	16	-48.236
ssa11	96041947	96042470	524	17	-47.9064
ssa03	10270094	10270602	509	18	-47.0212
ssa05	73496343	73496654	312	16	-46.6233
ssa02	62622361	62622603	243	13	-46.4187
ssa11	66725502	66725700	199	18	-46.32
ssa11	27729604	27729852	249	21	-46.1291
ssa12	59741743	59742035	293	13	44.4701
ssa22	20273366	20273545	180	19	44.1756
ssa03	37998854	37999125	272	16	43.9736
ssa11	66113036	66113486	451	14	-43.8965
ssa24	25098209	25098625	417	16	-43.8232
ssa01q	3171232	3171495	264	14	43.7539
ssa15	4739832	4740425	594	15	-43.6941
ssa11	27729925	27730152	228	19	-43.6464
ssa03	96233261	96233795	535	18	43.0781
ssa15	65145084	65145312	229	19	42.9445
ssa15	38479015	38479440	426	19	-42.8696
ssa24	25101040	25101404	365	16	-42.3875
ssa12	11794135	11794302	168	16	-42.3419
ssa14	61207050	61207501	452	16	42.1477
ssa06	38157940	38158173	234	16	-42.11
ssa17	64897520	64897922	403	15	-42.0482
ssa16	22794939	22795384	446	14	-41.4321
ssa24	42081207	42081423	217	17	41.4316
ssa21	30766427	30767033	607	15	40.4409
ssa08-29	8764933	8765109	177	11	-40.2984
ssa03	56253975	56254520	546	16	-40.1437
ssa21	30647682	30648308	627	15	-40.0989
ssa26-28	13037445	13037889	445	15	39.781
ssa26-28	84672658	84672813	156	15	39.3732
ssa25	36727619	36728037	419	15	39.0352
ssa16	36442735	36443136	402	16	38.7321
ssa17	53281877	53282118	242	18	38.5096
ssa10	26738731	26739204	474	15	38.4898
ssa16	19112582	19113081	500	15	38.3497
ssa13	30020639	30021284	646	14	38.2305
ssa14	5465179	5465758	580	13	38.1239
ssa08-29	46233284	46233864	581	12	-37.7973
ssa12	66874061	66874362	302	15	37.5993
ssa05	34118449	34118704	256	13	-37.4243
ssa07	22195454	22195791	338	15	37.41
ssa19	60772521	60772715	195	15	-37.4062
ssa07	26143313	26143529	217	16	-37.3408
ssa05	77016905	77017150	246	13	37.3269
ssa20	96026172	96026272	101	18	37.1683
ssa08-29	46197830	46198159	330	12	36.8191
ssa01-23	19942433	19942593	161	15	36.8081
ssa24	39781524	39781970	447	15	36.6524
ssa12	2875509	2875998	490	14	-36.6503
ssa14	65194037	65194347	311	13	-36.4929
ssa19	60895221	60896628	1408	13	-36.3807
ssa20	57085254	57085495	242	16	36.0582
ssa10	119248378	119248627	250	15	36.0165
ssa08-29	22687415	22687532	118	16	-35.8314
ssa05	37815400	37816049	650	15	-35.6622
ssa22	668575	668918	344	13	-35.6218
ssa17	69585321	69585558	238	13	35.514
ssa02	19613767	19614195	429	15	35.46
ssa20	53110316	53110770	455	12	-35.3691
ssa04	24227994	24228288	295	13	-35.1321
ssa18	30600783	30601011	229	15	-35.0501
ssa16	49709437	49709624	188	12	-35.0493
ssa02	91020107	91020278	172	17	-34.6937
ssa10	25147636	25147742	107	16	34.3117
ssa02	60356609	60356829	221	16	34.3072
ssa05	30666127	30666327	201	13	34.2931
ssa03	43863342	43863608	267	14	34.226
ssa18	60411261	60411374	114	12	-34.0446
ssa19	25582289	25582649	361	14	33.6356
ssa09	151302510	151302726	217	16	33.5498
ssa12	11792805	11792988	184	12	-33.4232
ssa06	49497583	49497853	271	13	33.2171
ssa05	88243570	88243733	164	15	-33.1503
ssa25	13772982	13773364	383	11	-33.1425
ssa04	38207718	38208159	442	13	-33.0436
ssa07	55496106	55496214	109	13	32.9449
ssa16	22684547	22684737	191	12	32.9177
ssa10	29143196	29143483	288	13	-32.7485
ssa12	98614087	98614342	256	12	-32.7251
ssa19	61514107	61514377	271	11	32.7204
ssa12	62267924	62268372	449	12	32.3817
ssa13	50013916	50014104	189	14	-32.2371
ssa04	46126488	46126664	177	14	-32.1214
ssa03	43863708	43863901	194	14	32.1178
ssa03	54099260	54099567	308	11	32.0795
ssa24	25259617	25260312	696	13	31.8723
ssa20	29162062	29162392	331	13	31.8526
ssa05	74797677	74797931	255	13	31.8467
ssa20	51574150	51574451	302	14	31.7675
ssa06	41829665	41830058	394	12	-31.7534
ssa10	101864051	101864204	154	13	-31.6528
ssa08-29	8334684	8335347	664	12	-31.6507
ssa15	90820498	90820654	157	14	-31.5075
ssa02	69958025	69958301	277	13	31.4349
ssa16	78251671	78251844	174	13	31.3072
ssa06	58659851	58660091	241	11	-31.3036
ssa02	71608068	71608206	139	14	31.2446
ssa04	3800396	3800738	343	11	31.2245
ssa12	46734159	46734299	141	12	-31.2023
ssa03	90993244	90993545	302	12	31.0376
ssa26-28	48397234	48397491	258	11	-30.9898
ssa10	18011882	18011987	106	13	-30.8118
ssa04	63655742	63656045	304	12	-30.6154
ssa16	66785328	66785554	227	12	-30.5945
ssa14	99817739	99818037	299	11	-30.494
ssa09	7881020	7881157	138	15	-30.233
ssa24	34325002	34325140	139	11	-30.2274
ssa24	7935009	7935209	201	14	30.1133
ssa10	14903291	14903451	161	13	-30.0965
ssa11	1537181	1537476	296	12	-30.0294
ssa03	74071097	74071300	204	15	-29.9733
ssa03	14577182	14577320	139	11	29.8455
ssa19	61208036	61208391	356	12	29.7834
ssa15	53280036	53280443	408	11	29.6063
ssa05	57219146	57219615	470	11	29.5736
ssa11	77194087	77194205	119	14	-29.4901
ssa12	61130517	61130797	281	14	-29.4862
ssa15	11391593	11391716	124	15	-29.4651
ssa25	12739310	12739684	375	11	29.4257
ssa17	80252527	80252663	137	14	29.3893
ssa27	41725731	41726152	422	11	-29.3645
ssa01-23	11894343	11894869	527	12	29.3484
ssa13	56298789	56299032	244	13	-29.218
ssa18	78800659	78800960	302	12	29.1727
ssa10	4772543	4772828	286	13	29.1518
ssa06	64328535	64328669	135	11	29.0649
ssa20	33543712	33543887	176	11	28.9486
ssa15	52785783	52785952	170	13	-28.9072
ssa15	71054356	71054585	230	11	-28.8308
ssa18	78756599	78756806	208	12	28.8117
ssa10	89394446	89394564	119	14	-28.805
ssa11	85436283	85436539	257	12	-28.8034
ssa15	100240983	100241140	158	12	-28.7419
ssa01q	83772709	83773171	463	11	-28.5295
ssa09	128800742	128801187	446	11	28.521
ssa26-28	59297638	59297835	198	13	-28.5028
ssa10	113110437	113110719	283	11	28.3467
ssa18	28898300	28898459	160	11	28.3365
ssa26-28	13046832	13047019	188	12	28.3343
ssa11	88763454	88763635	182	15	28.2959
ssa03	35286864	35286997	134	12	28.2885
ssa06	63821438	63821698	261	11	28.1634
ssa08-29	47458386	47458527	142	13	-28.1601
ssa24	42068962	42069181	220	11	27.9976
ssa17	9455746	9455909	164	12	27.9128
ssa20	15444140	15444387	248	12	-27.905
ssa20	6860157	6860362	206	12	27.861
ssa22	53808258	53808387	130	15	-27.8317
ssa13	40148564	40149060	497	11	-27.7143
ssa17	64898548	64898919	372	11	-27.7107
ssa09	110545128	110545344	217	12	27.6137
ssa13	40425061	40425647	587	11	27.6098
ssa05	40599643	40599794	152	12	27.4632
ssa03	23610313	23610463	151	12	27.4274
ssa12	25112612	25113022	411	12	27.4055
ssa03	86999514	86999790	277	13	-27.1561
ssa05	21875232	21875621	390	11	27.1552
ssa04	26799535	26799677	143	11	27.0297
ssa17	64896712	64897027	316	12	-27.0149
ssa03	35250224	35250456	233	11	-27.0092
ssa10	39829207	39829469	263	12	26.9687
ssa25	14324848	14325130	283	12	-26.9614
ssa12	38173178	38173407	230	13	-26.8122
ssa15	95166167	95166514	348	12	-26.6281
ssa11	6431948	6432052	105	12	26.6075
ssa01q	104773690	104774160	471	12	-26.573
ssa17	54255866	54256103	238	13	-26.3687
ssa21	12562243	12562464	222	11	26.1653
ssa18	64979509	64979839	331	11	26.1539
ssa16	71739509	71740127	619	12	26.1234
ssa26-28	68966766	68966871	106	13	26.1091
ssa03	96564993	96565638	646	12	26.0551
ssa20	4640264	4640423	160	11	25.8308
ssa16	40194632	40194795	164	12	25.7925
ssa11	89031272	89031447	176	12	25.7499
ssa06	43131626	43131830	205	11	25.7166
ssa21	28823804	28823912	109	12	-25.6604
ssa13	29207328	29207514	187	11	-25.5224
ssa02	55463612	55463735	124	11	25.4544
ssa15	72479188	72479472	285	12	25.4337
ssa08-29	15033126	15033307	182	12	25.1949
ssa22	5105229	5105537	309	11	24.8817
ssa20	38443943	38444099	157	12	-24.8795
ssa26-28	63573442	63573810	369	11	24.8555
ssa13	31933638	31933886	249	11	24.8274
ssa20	53807295	53807403	109	13	24.6549
ssa01-23	51454158	51454582	425	11	-24.6287
ssa01-23	13854154	13854282	129	11	24.6244
ssa07	52163090	52163266	177	11	-24.4153
ssa24	42089731	42089914	184	13	24.3084
ssa08-29	4742658	4742892	235	12	24.2354
ssa16	929066	929229	164	11	23.5276
ssa01q	110588208	110588380	173	11	-23.3714
ssa09	115306983	115307125	143	11	-23.3116
ssa02	66666364	66666491	128	13	22.9708
ssa22	51378118	51378265	148	11	22.6023
ssa26-28	80921641	80921767	127	12	-22.5839
ssa03	53847428	53847660	233	11	22.4639
ssa03	51388471	51388638	168	11	-22.3992
ssa12	1997228	1997354	127	12	-22.1961
ssa02	69957337	69957614	278	11	22.075
ssa08-29	46438849	46438964	116	11	-21.979
ssa25	18865339	18865450	112	11	21.9237
ssa13	114815468	114815579	112	11	-21.8136
ssa12	38545917	38546088	172	11	-21.7387
ssa15	100178617	100178744	128	12	21.3255
ssa08-29	42463780	42463894	115	11	-21.0691
ssa27	12118907	12119049	143	11	21.0156
ssa03	26179593	26179744	152	12	-19.8566
ssa10	119753059	119753168	110	12	-19.5856
ssa06	28266042	28266178	137	11	18.5629
ssa09	23631738	23631859	122	12	18.4211
ssa14	22832937	22833043	107	11	16.4314
